# Ribosome Processing Factor-2 Interacts with RPL10A to Regulate Selective Translation during Plant Immunity and Drought Stress

**DOI:** 10.64898/2026.03.12.711238

**Authors:** Shobhna Yadav, Kesia Mathew, Supriya Singh, Ankit Biswas, Sanjay Deshpande, Chanchal Kumari, Saritha K Reddy, Keri Wang, Tushar K Maiti, Kirankumar S. Mysore, Ramu S. Vemanna

## Abstract

Processing of ribosomal RNA (rRNA) is essential for ribosome biogenesis, translation, plant development, and stress adaptation. Ribosome processing factor-2 (RPF2), which plays a role in the later stages of rRNA maturation, interacts with ribosomal protein L10A (RPL10A). *RPF2* overexpression in Arabidopsis and *Nicotiana benthamiana* showed enhanced plant growth and trichome development due to increased gibberellic acid (GA) levels. Conversely, *RPF2*-silenced and mutant plants had a dwarf phenotype, reduced stomatal apertures, and decreased glucosinolate accumulation. *RPF2* silenced and mutant plants also showed compromised nonhost disease resistance, whereas *RPF2* overexpression lines exhibited enhanced disease resistance to both host and nonhost pathogens. *RPL10A* and *RPF2* overexpression lines were sensitive to abscisic acid (ABA) and tolerant to drought, which is attributed to their unique roles in translation regulation. Despite having larger stomatal apertures, *RPF2* overexpression plants displayed low pathogen multiplication rates and reduced water loss, indicating independent resistance mechanisms associated with ribosomal functions in translation regulation. Although both RPL10A and RPF2 proteins interact with each other and are involved in translation regulation, proteomic analysis suggests that they regulate the translation of distinct sets of genes during pathogen or drought stress. These findings indicate that RPF2 and RPL10A play independent roles in the regulation of unique protein translation.
