## Supplemental Tables and figures for "Ribosome Processing Factor-2 Interacts with RPL10A to Regulate Selective Translation during Plant Immunity and Drought Stress": Supplememtary Data S1.xlsx

### Sheet: Sheet1
	RPF2-OE Upregulated proteins
S. No.	From	log2(FC)	Entry Name	Protein names	Gene Names
1	O49485	0.58593	SERA1_ARATH	D-3-phosphoglycerate dehydrogenase 1, chloroplastic (EC 1.1.1.95) (Protein EMBRYO SAC DEVELOPMENT ARREST 9)	PGDH1 EDA9 At4g34200 F10M10.7
2	Q9SGA6	0.66986	RS191_ARATH	Small ribosomal subunit protein eS19z (40S ribosomal protein S19-1)	RPS19A At3g02080 F1C9.13
3	O82089	0.67234	CCH_ARATH	Copper transport protein CCH (Copper chaperone CCH)	CCH At3g56240 F18O21.200
4	Q42342	0.7365	CYB5E_ARATH	Cytochrome b5 isoform E (AtCb5-E) (Cytochrome b5 isoform 1) (Cytochrome b5 isoform A) (AtCb5-A)	CYTB5-E B5-A CB5-A CB5-E At5g53560 MNC6.10
5	Q9LXQ2	0.75208	Q9LXQ2_ARATH	At3g44100 (MD-2-related lipid recognition domain-containing protein)	F26G5_50 At3g44100
6	Q8L611	0.7744	SC31B_ARATH	Protein transport protein SEC31 homolog B (SEC31-like protein B)	SEC31B At3g63460 MAA21.90
7	Q9FV81	0.82869	GATB_ARATH	Glutamyl-tRNA(Gln) amidotransferase subunit B, chloroplastic/mitochondrial (Glu-AdT subunit B) (EC 6.3.5.-)	GATB At1g48520 T1N15.14
8	Q9LSQ5	0.84367	FQR1_ARATH	NAD(P)H dehydrogenase (quinone) FQR1 (EC 1.6.5.2) (Flavodoxin-like quinone reductase 1)	FQR1 At5g54500 F24B18.12
9	O64517	0.85083	MCA4_ARATH	Metacaspase-4 (AtMC4) (EC 3.4.22.-) (Metacaspase 2d) (AtMCP2d) (Metacaspase-7) [Cleaved into: Metacaspase-4 subunit p20; Metacaspase-4 subunit p10]	AMC4 AMC7 MCP2D At1g79340 YUP8H12R.4
10	Q9FLX7	0.88686	NDUA5_ARATH	Probable NADH dehydrogenase [ubiquinone] 1 alpha subcomplex subunit 5, mitochondrial	At5g52840 MXC20.6
11	Q9LDZ0	0.90038	HSP7J_ARATH	Heat shock 70 kDa protein 10, mitochondrial (Chaperone protein HscA homolog 2) (AtHscA2) (Heat shock protein 70-10) (AtHsp70-10) (Mitochondrial heat shock protein 70-2) (mtHsc70-2)	HSP70-10 HSC70-5 HSCA2 MTHSC70-2 At5g09590 F17I14_220
12	Q944P7	0.90951	AMPL2_ARATH	Leucine aminopeptidase 2, chloroplastic (EC 3.4.11.1) (Leucyl aminopeptidase 2) (AtLAP2) (Proline aminopeptidase 2) (EC 3.4.11.5) (Prolyl aminopeptidase 2)	LAP2 At4g30920 F6I18.170
13	Q84WT8	0.92704	CYT4_ARATH	Cysteine proteinase inhibitor 4 (AtCYS-4)	CYS4 At4g16500 dl4275c FCAALL.171
14	O80526	0.93639	ACLA3_ARATH	ATP-citrate synthase alpha chain protein 3 (ATP-citrate synthase A-3) (EC 2.3.3.8) (ATP-citrate lyase A-3) (Citrate cleavage enzyme A-3)	ACLA-3 At1g09430 F19J9.9
15	C0Z361	0.95086	CPNB3_ARATH	Chaperonin 60 subunit beta 3, chloroplastic (CPN-60 beta 3)	CPN60B3 Cpn60-B(1) At5g56500 MCD7.27
16	Q9SVD1	0.9592	Q9SVD1_ARATH	At3g52500 (Eukaryotic aspartyl protease family protein)	F22O6_120 At3g52500
17	Q8L4A7	1.0011	PSA2B_ARATH	Proteasome subunit alpha type-2-B (20S proteasome alpha subunit B-2)	PAB2 At1g79210 YUP8H12R.19
18	Q56WN1	1.0085	GLN11_ARATH	Glutamine synthetase cytosolic isozyme 1-1 (EC 6.3.1.2) (Glutamate--ammonia ligase GLN1;1) (GLN1;1)	GLN1-1 At5g37600 K12B20.50
19	Q8H0V3	1.0425	LGUL_ARATH	Lactoylglutathione lyase (EC 4.4.1.5) (Aldoketomutase) (Glyoxalase I) (Glx I) (Ketone-aldehyde mutase) (Methylglyoxalase) (S-D-lactoylglutathione methylglyoxal lyase)	At1g08110 T6D22.20
20	Q8L7B5	1.0602	CH60B_ARATH	Chaperonin CPN60-like 1, mitochondrial (HSP60-like 1)	At2g33210 F25I18.5
21	Q9SIN5	1.1017	CR15B_ARATH	Protein COLD-REGULATED 15B, chloroplastic (AtCOR15B)	COR15B At2g42530 F14N22
22	Q42589	1.1108	NLTP1_ARATH	Non-specific lipid-transfer protein 1 (LTP 1)	LTP1 At2g38540 T6A23.26
23	Q9SID0	1.179	SCRK1_ARATH	Probable fructokinase-1 (EC 2.7.1.4)	At2g31390 T28P16.12
24	Q9S7Y7	1.2308	XYL1_ARATH	Alpha-xylosidase 1 (EC 3.2.1.177)	XYL1 AXY3 At1g68560 F24J5.20
25	Q9LEV3	1.2567	CBSX3_ARATH	CBS domain-containing protein CBSX3, mitochondrial	CBSX3 At5g10860 T30N20.130
26	Q501F7	1.2823	Q501F7_ARATH	At1g21440 (Phosphoenolpyruvate carboxylase family protein)	At1g21440 F24J8.7 F24J8_7
27	Q9SIL6	1.3046	PHB6_ARATH	Prohibitin-6, mitochondrial (Atphb6)	PHB6 At2g20530 T13C7.12
28	Q94K78	1.3268	UCRY_ARATH	Cytochrome b-c1 complex subunit 10, mitochondrial (Complex III subunit 10) (Complex III subunit XI) (Ubiquinol-cytochrome c oxidoreductase subunit 10)	UCRY At2g40765
29	Q93ZC5	1.3443	AOC4_ARATH	Allene oxide cyclase 4, chloroplastic (EC 5.3.99.6)	AOC4 At1g13280 T6J4.4 T6J4_23
30	O65660	1.3848	PLAT1_ARATH	PLAT domain-containing protein 1 (AtPLAT1) (PLAT domain protein 1)	PLAT1 At4g39730
31	Q9S7E4	1.5311	FDH_ARATH	Formate dehydrogenase, chloroplastic/mitochondrial (FDH) (EC 1.17.1.9) (NAD-dependent formate dehydrogenase)	FDH1 FDH At5g14780 T9L3_80
32	Q2HIQ2	1.5844	Q2HIQ2_ARATH	At1g01170 (Ozone-responsive stress-like protein (DUF1138))	At1g01170 F6F3.32
33	Q42533	1.6542	BCCP1_ARATH	Biotin carboxyl carrier protein of acetyl-CoA carboxylase 1, chloroplastic (AtBCCP1) (BCCP-1)	BCCP1 CAC1 At5g16390 MQK4.12
34	O49629	1.703	PAP2_ARATH	Probable plastid-lipid-associated protein 2, chloroplastic (AtPap2) (Fibrillin-1b)	PAP2 FBN1b FIB1b At4g22240 T10I14.70
35	P42763	1.8418	ERD14_ARATH	Dehydrin ERD14	ERD14 At1g76180 T23E18.12 T23E18_36
36	Q9SU83	1.8965	Q9SU83_ARATH	Alkaline-phosphatase-like family protein (Nucleotide pyrophosphatase-like protein (EC 3.6.1.9))	At4g29680 T16L4.190 T16L4_190
37	O81439	1.9825	PAP1_ARATH	Probable plastid-lipid-associated protein 1, chloroplastic (AtPap1) (Fibrillin-1a) (Plastoglobulin 35) (AtPGL35)	PAP1 FBN1a FIB1a PGL35 At4g04020 T24H24.16
38	Q9FIE8	1.9954	UXS3_ARATH	UDP-glucuronic acid decarboxylase 3 (EC 4.1.1.35) (UDP-XYL synthase 3) (UDP-glucuronate decarboxylase 3) (UGD) (UXS-3)	UXS3 At5g59290 MNC17.20
39	O49499	2.0724	CAMT4_ARATH	Caffeoyl-CoA O-methyltransferase 1 (EC 2.1.1.104) (Trans-caffeoyl-CoA 3-O-methyltransferase) (CCoAMT) (CCoAOMT1)	CCOAOMT1 At4g34050 F28A23.190
40	Q94AG1	2.1047	Q94AG1_ARATH	AT3g07470/F21O3_18	At3g07470
41	Q8GUK4	2.4098	SBT3D_ARATH	Subtilisin-like protease SBT3.13 (EC 3.4.21.-) (Subtilase subfamily 3 member 13) (AtSBT3.13)	SBT3.13 At4g21650 F17L22.110
42	O82197	2.4919	VP321_ARATH	Vacuolar protein sorting-associated protein 32 homolog 1 (AtVPS32-1) (Charged multivesicular body protein 4 homolog 1) (ESCRT-III complex subunit VPS32 homolog 1)	VPS32.1 CHMP4-1 SNF7A At2g19830 F6F22.14
43	P31168	2.6615	COR47_ARATH	Dehydrin COR47 (Cold-induced COR47 protein)	COR47 RD17 At1g20440 F5M15.22
44	Q9FHY8	2.6961	HLB1_ARATH	Protein HLB1 (HYPERSENSITIVE TO LATRUNCULIN B1)	HLB1 At5g41950 MJC20.5
45	P53780	2.7302	METC_ARATH	Cystathionine beta-lyase, chloroplastic (CBL) (EC 4.4.1.13) (Beta-cystathionase) (Cysteine lyase) (Cysteine-S-conjugate beta-lyase)	At3g57050 F24I3.130
46	Q05212	2.757	DR102_ARATH	DNA damage-repair/toleration protein DRT102	DRT102 At3g04880 T9J14.17
47	P52577	3.004	IFRH_ARATH	Isoflavone reductase homolog P3 (EC 1.3.1.-)	At1g75280 F22H5.17
48	P52901	3.0709	ODPA1_ARATH	Pyruvate dehydrogenase E1 component subunit alpha-1, mitochondrial (PDHE1-A) (EC 1.2.4.1)	E1 ALPHA At1g59900 F23H11.21
49	O49304	3.7226	O49304_ARATH	At1g23130/T26J12_10 (Polyketide cyclase/dehydrase and lipid transport superfamily protein) (T26J12.10 protein)	At1g23130 T26J12.10 T26J12_10
50	Q9C5U3	3.8817	PRS8A_ARATH	26S proteasome regulatory subunit 8 homolog A (26S proteasome AAA-ATPase subunit RPT6a) (26S proteasome subunit 8 homolog A) (Regulatory particle triple-A ATPase subunit 6a)	RPT6A SUG1 At5g19990 F28I16.140
51	Q9FFN4	4.1183	BGAL6_ARATH	Beta-galactosidase 6 (Lactase 6) (EC 3.2.1.23)	BGAL6 At5g63800 MBK5.28
52	Q8VZM1	4.1496	NAA15_ARATH	N-terminal acetyltransferase A complex auxiliary subunit NAA15 (AtNAA15) (Protein OMISHA)	NAA15 EMB2753 MUSE6 OMA At1g80410 T21F11.26
53	Q9C9N7	4.3119	Q9C9N7_ARATH	At1g66850 (Bifunctional inhibitor/lipid-transfer protein/seed storage 2S albumin superfamily protein) (Lipid transfer protein, putative)	At1g66850 At1g66850/F4N21_4 F4N21.4 F4N21_4
54	Q9LVH6	4.3174	Q9LVH6_ARATH	Aldose 1-epimerase (EC 5.1.3.3)	At3g17940
55	Q9LLR7	4.4018	NLTP3_ARATH	Non-specific lipid-transfer protein 3 (LTP 3)	LTP3 At5g59320 MNC17.23
56	Q8LBK6	4.5444	GRS15_ARATH	Monothiol glutaredoxin-S15, mitochondrial (AtGrxS15)	GRXS15 At3g15660 MSJ11.6
57	Q8LEJ6	4.8281	FLA11_ARATH	Fasciclin-like arabinogalactan protein 11	FLA11 At5g03170 F15A17_200 MOK16.8
58	Q8LEE9	4.8281	FLA12_ARATH	Fasciclin-like arabinogalactan protein 12	FLA12 At5g60490 MUF9.12
59	Q9FZD0	4.9735	CBX8D_ARATH	Carbohydrate-binding X8 domain-containing protein	At1g26450 T1K7.18
60	Q06738	4.9885	RD29A_ARATH	Low-temperature-induced 78 kDa protein (Desiccation-responsive protein 29A)	RD29A COR78 LTI140 LTI78 At5g52310 K24M7.4
61	Q9LLR6	5.0565	NLTP4_ARATH	Non-specific lipid-transfer protein 4 (LTP 4)	LTP4 At5g59310 MNC17.22
62	Q66GI5	5.1774	Q66GI5_ARATH	At1g12570 (Glucose-methanol-choline (GMC) oxidoreductase family protein)	At1g12570 F5O11.31 F5O11_31
63	Q42605	5.2003	UGE1_ARATH	Bifunctional UDP-glucose 4-epimerase and UDP-xylose 4-epimerase 1 (EC 5.1.3.2) (EC 5.1.3.5) (UDP-D-xylose 4-epimerase) (UDP-L-arabinose 4-epimerase) (UDP-galactose 4-epimerase 1) (UDP-glucose 4-epimerase 1) (AtUGE1)	UGE1 At1g12780 F13K23.3
64	Q8S9J6	5.5331	ASPA_ARATH	Aspartyl protease family protein At5g10770 (EC 3.4.23.-)	At5g10770 T30N20_40
65	Q43872	5.6135	PER64_ARATH	Peroxidase 64 (Atperox P64) (EC 1.11.1.7) (ATP17a) (PRXR4)	PER64 P64 At5g42180 MJC20.29
66	Q9C7T2	6.6223	Q9C7T2_ARATH	At1g72230/T9N14_17 (Blue copper protein, putative) (Cupredoxin superfamily protein)	At1g72230 T9N14.17 T9N14_17

### Sheet: Sheet2
	RPF2-OE Downregulated Proteins
S. No.	From	log2(FC)	Entry Name	Protein names	Gene Names
1	P54121	-5.2485	AIG2A_ARATH	Protein AIG2 A (EC 2.3.2.-) (Avirulence-induced gene 2 protein) (Avirulence-induced gene 2 protein A) (AvrRpt2-induced gene 2) (Protein AIG2) (Putative gamma-glutamylcyclotransferase)	AIG2A AIG2 At3g28930 K5K13.3 K5K13_1
2	P55826	-5.0337	PPOC_ARATH	Protoporphyrinogen oxidase 1, chloroplastic (PPO1) (EC 1.3.3.4)	PPOX1 HEMG1 PPOP1 At4g01690 T15B16.13
3	P30187	-5.0334	CML10_ARATH	Calmodulin-like protein 10 (22 kDa calmodulin-like calcium-binding protein) (CABP-22)	CML10 At2g41090 T3K9.14
4	Q9LFG2	-4.2406	DAPF_ARATH	Diaminopimelate epimerase, chloroplastic (DAP epimerase) (EC 5.1.1.7)	DAPF At3g53580 F4P12.280
5	O04983	-4.2374	ACCC_ARATH	Biotin carboxylase, chloroplastic (EC 6.3.4.14) (Acetyl-coenzyme A carboxylase biotin carboxylase subunit A)	CAC2 At5g35360 T26D22.8
6	O22793	-4.018	MORF2_ARATH	Multiple organellar RNA editing factor 2, chloroplastic (Protein DIFFERENTIATION AND GREENING-like 1) (Protein DAG-like 1) (RNA editing-interacting protein 2)	MORF2 DAL1 RIP2 At2g33430
7	Q9SJV2	-3.7167	Q9SJV2_ARATH	NAD(P)-linked oxidoreductase superfamily protein (Putative NADPH-dependent mannose 6-phosphate reductase)	At2g21250 F3K23.1 F3K23_1
8	Q9STR1	-3.7074	RL312_ARATH	Large ribosomal subunit protein eL31y (60S ribosomal protein L31-2)	RPL31B At4g26230 T25K17.40
9	Q9SX22	-3.5809	RRP31_ARATH	Small ribosomal subunit protein cS23z (30S ribosomal protein 3-1, chloroplastic) (Plastid-specific 30S ribosomal protein 3-1) (PSRP-3 1)	At1g68590 F24J5.17
10	Q42479	-3.3885	CDPK3_ARATH	Calcium-dependent protein kinase 3 (EC 2.7.11.1) (Calcium-dependent protein kinase isoform CDPK6) (AtCDPK6)	CPK3 CDPK6 At4g23650 F9D16.120
11	Q9M591	-3.3567	CRD1_ARATH	Magnesium-protoporphyrin IX monomethyl ester [oxidative] cyclase, chloroplastic (Mg-protoporphyrin IX monomethyl ester oxidative cyclase) (EC 1.14.13.81) (Copper response defect 1 protein) (AtCrd1) (Dicarboxylate diiron protein) (AtZIP) (MPE-cyclase)	CRD1 ACSF AT103 CHL27 ZIP At3g56940 F24I3.20
12	F4K0E8	-3.3475	ISPG_ARATH	4-hydroxy-3-methylbut-2-en-1-yl diphosphate synthase (ferredoxin), chloroplastic (EC 1.17.7.1) (1-hydroxy-2-methyl-2-(E)-butenyl 4-diphosphate synthase) (Protein CHLOROPLAST BIOGENESIS 4) (Protein CONSTITUTIVE SUBTILISIN 3)	ISPG CLB4 CSB3 HDS At5g60600 MUP24.2
13	Q9LPZ1	-3.1237	MORF9_ARATH	Multiple organellar RNA editing factor 9, chloroplastic (RNA editing-interacting protein 9)	MORF9 RIP9 At1g11430 T23J18.10
14	Q56YU0	-3.0955	AL2C4_ARATH	Aldehyde dehydrogenase family 2 member C4 (EC 1.2.1.3) (ALDH1a) (Protein REDUCED EPIDERMAL FLUORESCENCE 1)	ALDH2C4 REF1 At3g24503 MOB24.3
15	Q9SWW6	-3.079	CESA7_ARATH	Cellulose synthase A catalytic subunit 7 [UDP-forming] (AtCesA7) (EC 2.4.1.12) (Protein FRAGILE FIBER 5) (Protein IRREGULAR XYLEM 3) (AtIRX3)	CESA7 FRA5 IRX3 At5g17420 T10B6.80
16	Q6NPL0	-3.0777	Q6NPL0_ARATH	At4g09040 (RNA-binding (RRM/RBD/RNP motifs) family protein)	CP33C At4g09040 At4g09050 F23J3.70 F23J3_70
17	O80626	-2.87	RL352_ARATH	Large ribosomal subunit protein uL29y (60S ribosomal protein L35-2)	RPL35B At2g39390 F12L6.5
18	Q9LFG3	-2.7787	Q9LFG3_ARATH	Tetratricopeptide repeat (TPR)-like superfamily protein	F4P12_260 At3g53560
19	Q9SEI2	-2.713	PS6AA_ARATH	26S proteasome regulatory subunit 6A homolog A (26S proteasome AAA-ATPase subunit RPT5a) (Proteasome 26S subunit 6A homolog A) (Regulatory particle triple-A ATPase subunit 5a) (Tat-binding protein 1 homolog A) (TBP-1 homolog A)	RPT5A ATS6A.2 TBP1 At3g05530 F22F7.1
20	Q8LFH7	-2.5738	RL371_ARATH	Large ribosomal subunit protein eL37z (60S ribosomal protein L37-1)	RPL37A At1g15250 F9L1.46
21	O22287	-2.2064	GMPP1_ARATH	Mannose-1-phosphate guanylyltransferase 1 (EC 2.7.7.13) (GDP-mannose pyrophosphorylase 1) (Protein CYTOKINESIS DEFECTIVE 1) (Protein EMBRYO DEFECTIVE 101) (Protein HYPERSENSITIVE TO AMMONIUM ION 1) (Protein SENSITIVE TO OZONE 1) (Protein VITAMIN C DEFECTIVE 1)	CYT1 EMB101 GMP1 HSN1 SOZ1 VTC1 At2g39770 T5I7.7
22	Q8VZ10	-2.1978	SOQ1_ARATH	Protein SUPPRESSOR OF QUENCHING 1, chloroplastic (EC 3.1.3.-)	SOQ1 At1g56500 F13N6.21
23	Q9SZY1	-1.8644	NACA4_ARATH	Nascent polypeptide-associated complex subunit alpha-like protein 4 (NAC-alpha-like protein 4) (Alpha-NAC-like protein 4)	At4g10480 F7L13.60
24	P21218	-1.8562	PORB_ARATH	Protochlorophyllide reductase B, chloroplastic (PCR B) (EC 1.3.1.33) (NADPH-protochlorophyllide oxidoreductase B) (POR B)	PORB At4g27440 F27G19.40
25	Q8VY70	-1.692	Q8VY70_ARATH	Dimethylallyl, adenosine tRNA methylthiotransferase	At1g62780 F23N19.15 F23N19_15
26	Q941D3	-1.6383	PAP8_ARATH	Probable plastid-lipid-associated protein 8, chloroplastic (Fibrillin-6)	PAP8 FBN6 FIB6 At5g19940 F28I16_90
27	Q9SW18	-1.5872	CHLM_ARATH	Magnesium protoporphyrin IX methyltransferase, chloroplastic (EC 2.1.1.11)	CHLM At4g25080 F13M23.220
28	Q9SI75	-1.5785	EFGC_ARATH	Elongation factor G, chloroplastic (cEF-G) (Elongation factor EF-G/SCO1) (Protein SNOWY COTYLEDON 1, chloroplastic) (AtSCO1)	CPEFG SCO1 At1g62750 F23N19.11
29	Q8W1X2	-1.5135	PDXK_ARATH	Pyridoxal kinase (EC 2.7.1.35) (Protein SALT OVERLY SENSITIVE 4) (Pyridoxal kinase-like protein SOS4) (Pyridoxine kinase) [Cleaved into: Pyridoxal kinase, N-terminally processed]	PK PDXK SOS4 At5g37850 K18L3.2
30	Q8GSJ1	-1.3903	HIS1B_ARATH	ATP phosphoribosyltransferase 2, chloroplastic (ATP-PRTase 2) (AtATP-PRT2) (EC 2.4.2.17)	HISN1B At1g09795 F21M12.39
31	Q9LU64	-1.3746	SODF2_ARATH	Superoxide dismutase [Fe] 2, chloroplastic (EC 1.15.1.1) (Protein ALBINO OR PALE GREEN 8) (Protein FE SUPEROXIDE DISMUTASE 2)	FSD2 APG8 At5g51100 MWD22.4
32	Q94AU3	-1.3653	Q94AU3_ARATH	Expressed protein	CGLD11 At2g21385 At2g21385/F3K23.12
33	Q9M401	-1.3172	BCAT3_ARATH	Branched-chain-amino-acid aminotransferase 3, chloroplastic (Atbcat-3) (EC 2.6.1.42) (EC 2.6.1.88)	BCAT3 At3g49680 T16K5.30
34	Q9LVW7	-1.2177	CARA_ARATH	Carbamoyl phosphate synthase small chain, chloroplastic (EC 6.3.5.5) (Carbamoyl phosphate synthetase glutamine chain) (Protein VENOSA 6)	CARA VEN6 At3g27740 MGF10.15
35	P25864	-1.1957	RK9_ARATH	Large ribosomal subunit protein bL9c (50S ribosomal protein L9, chloroplastic) (CL9)	RPL9 At3g44890 F28D10_80
36	Q39161	-1.1879	NIR_ARATH	Ferredoxin--nitrite reductase, chloroplastic (NiR) (EC 1.7.7.1)	NIR1 NIR At2g15620 F9O13.17
37	Q39222	-1.1818	RAA1B_ARATH	Ras-related protein RABA1b (AtRABA1b) (Ras-related protein Rab11) (AtRab11)	RABA1B RAB11 At1g16920 F6I1.7
38	P55229	-1.1739	GLGL1_ARATH	Glucose-1-phosphate adenylyltransferase large subunit 1, chloroplastic (EC 2.7.7.27) (ADP-glucose pyrophosphorylase) (ADP-glucose synthase) (AGPase S) (Alpha-D-glucose-1-phosphate adenyl transferase)	ADG2 APL1 At5g19220 T24G5.120
39	Q43316	-1.1412	HEM3_ARATH	Porphobilinogen deaminase, chloroplastic (PBG) (EC 2.5.1.61) (Hydroxymethylbilane synthase) (HMBS) (Pre-uroporphyrinogen synthase) (Protein RUGOSA1)	HEMC RUG1 At5g08280 F8L15_10
40	Q43349	-1.1404	CP29A_ARATH	29 kDa ribonucleoprotein, chloroplastic (RNA-binding protein CP29A) (RNA-binding protein cp29)	CP29A RBP29 At3g53460 F4P12_160
41	Q9ZUT9	-1.0757	RS51_ARATH	Small ribosomal subunit protein uS7z (40S ribosomal protein S5-1) (AtRPS5B)	RPS5A At2g37270 F3G5.6
42	Q8S9L5	-0.99215	TIG_ARATH	Trigger factor-like protein TIG, Chloroplastic (EC 5.2.1.8) (Immunophilin TIG) (Peptidyl-prolyl cis-trans isomerase TIG) (PPIase TIG) (Rotamase)	TIG At5g55220 MCO15_17
43	Q05758	-0.92055	ILV5_ARATH	Ketol-acid reductoisomerase, chloroplastic (EC 1.1.1.86) (Acetohydroxy-acid reductoisomerase) (Alpha-keto-beta-hydroxylacyl reductoisomerase)	At3g58610 F14P22.200
44	Q9LIK9	-0.91079	APS1_ARATH	ATP sulfurylase 1, chloroplastic (AtPS1) (EC 2.7.7.4)	APS1 At3g22890 F5N5.6
45	Q8LDL0	-0.90405	HHL1_ARATH	Protein HHL1, chloroplastic (Hypersensitive to high light 1)	HHL1 At1g67700 F12A21.30
46	O82399	-0.83595	MDHX1_ARATH	Malate dehydrogenase 1, peroxisomal (EC 1.1.1.37) (Peroxisomal NAD-dependent malate dehydrogenase 1) (pxNAD-MDH1) (Peroxisomal malate dehydrogenase 1) (Peroxisomal MDH1)	PMDH1 At2g22780 T30L20.4
47	Q9C8P0	-0.81965	ODP25_ARATH	Dihydrolipoyllysine-residue acetyltransferase component 5 of pyruvate dehydrogenase complex, chloroplastic (EC 2.3.1.12) (Dihydrolipoamide S-acetyltransferase component 5 of pyruvate dehydrogenase complex) (Protein EMBRYO DEFECTIVE 3003) (Pyruvate dehydrogenase complex component E2 5) (PDC-E2 5) (PDCE2 5)	EMB3003 At1g34430 F12K21.24 F7P12.2
48	P56807	-0.8108	RR18_ARATH	Small ribosomal subunit protein bS18c (30S ribosomal protein S18, chloroplastic)	rps18 AtCg00650
49	Q38814	-0.80528	THI4_ARATH	Thiamine thiazole synthase, chloroplastic (EC 2.4.2.60) (Thiazole biosynthetic enzyme)	THI1 ARA6 THI4 At5g54770 MBG8.3
50	Q39061	-0.73585	CP33_ARATH	RNA-binding protein CP33, chloroplastic (Protein PIGMENT DEFECTIVE 322)	CP33 PDE322 At3g52380 F22O6_240
51	P10796	-0.71246	RBS1B_ARATH	Ribulose bisphosphate carboxylase small subunit 1B, chloroplastic (RuBisCO small subunit 1B)	RBCS-1B ATS1B At5g38430 MXI10.15
52	Q42522	-0.70656	GSA2_ARATH	Glutamate-1-semialdehyde 2,1-aminomutase 2, chloroplastic (GSA 2) (EC 5.4.3.8) (Glutamate-1-semialdehyde aminotransferase 2) (GSA-AT 2)	GSA2 FNE1 HEML2 At3g48730 T8P19.240
53	Q8VYM4	-0.70404	PSRP2_ARATH	Small ribosomal subunit protein cS22 (30S ribosomal protein 2, chloroplastic) (Chloroplastic small ribosomal subunit protein cS22) (Plastid-specific 30S ribosomal protein 2, chloroplastic) (PSRP-2)	PSRP2 At3g52150 F4F15.260
54	Q9FY50	-0.70061	RK10_ARATH	Large ribosomal subunit protein uL10c (50S ribosomal protein L10, chloroplastic) (CL10)	RPL10 At5g13510 T6I14_40
55	Q9MAP3	-0.67633	RK11_ARATH	Large ribosomal subunit protein uL11c (50S ribosomal protein L11, chloroplastic) (CL11)	RPL11 At1g32990 F9L11.15
56	P10896	-0.65167	RCA_ARATH	Ribulose bisphosphate carboxylase/oxygenase activase, chloroplastic (RA) (RuBisCO activase)	RCA At2g39730 T5I7.3
57	Q93VI3	-0.61287	RL171_ARATH	Large ribosomal subunit protein uL22z (60S ribosomal protein L17-1)	RPL17A At1g27400 F17L21.19
58	Q8LAS8	-0.60642	SFGH_ARATH	S-formylglutathione hydrolase (AtSFGH) (EC 3.1.2.12) (Esterase D)	SFGH At2g41530 T32G6.5
59	Q9SF35	-0.60612	RS231_ARATH	Small ribosomal subunit protein uS12z (40S ribosomal protein S23-1) (S12)	RPS23A At3g09680 F11F8_27
60	P46309	-0.60305	GSH1_ARATH	Glutamate--cysteine ligase, chloroplastic (EC 6.3.2.2) (Gamma-ECS) (GCS) (Gamma-glutamylcysteine synthetase) (Protein ROOT MERISTEMLESS 1) (AtGCL) (Protein cadmium-sensitive 2) (Protein phytoalexin-deficient 2)	GSH1 CAD2 GCL PAD2 RML1 At4g23100 F7H19.290
61	Q8LBI1	-0.58999	RL51_ARATH	Large ribosomal subunit protein uL18z (60S ribosomal protein L5-1) (Ribosomal protein L5 A) (Protein ASYMMETRIC LEAVES1/2 ENHANCER 6) (Protein OLIGOCELLULA 5) (Protein PIGGYBACK 3)	RPL5A AE6 ATL5 OLI5 PGY3 At3g25520 MWL2.17

### Sheet: Sheet3
	RPF2_RNAi Upregulated Proteins
S. No.	From	log2(FC)	Entry Name	Protein names	Gene Names
1	F4K5B9	0.59374	F4K5B9_ARATH	Eukaryotic aspartyl protease family protein	MOJ9.20 MOJ9_20 At5g07030
2	P31167	0.61258	ADT1_ARATH	ADP,ATP carrier protein 1, mitochondrial (ADP/ATP translocase 1) (Adenine nucleotide translocator 1) (ANT 1)	AAC1 ANT1 At3g08580 F17O14.5
3	O65390	0.67728	APA1_ARATH	Aspartic proteinase A1 (EC 3.4.23.-)	APA1 PRA1 At1g11910 F12F1.24
4	Q42342	0.68589	CYB5E_ARATH	Cytochrome b5 isoform E (AtCb5-E) (Cytochrome b5 isoform 1) (Cytochrome b5 isoform A) (AtCb5-A)	CYTB5-E B5-A CB5-A CB5-E At5g53560 MNC6.10
5	Q9LYG3	0.72829	MAOP2_ARATH	NADP-dependent malic enzyme 2 (AtNADP-ME2) (NADP-malic enzyme 2) (EC 1.1.1.40)	NADP-ME2 At5g11670 T22P22.60
6	Q9C5D0	0.7437	CBSX2_ARATH	CBS domain-containing protein CBSX2, chloroplastic (CBS domain-containing protein 1) (AtCDCP1) (Protein LOSS OF THE TIMING OF ET AND JA BIOSYNTHESIS 1) (AtLEJ1)	CBSX2 CDCP1 At4g34120 F28A23.120
7	Q9SLA8	0.7638	FABI_ARATH	Enoyl-[acyl-carrier-protein] reductase [NADH], chloroplastic (ENR) (EC 1.3.1.9) (NADH-dependent enoyl-ACP reductase 1) (Protein MOSAIC DEATH 1)	MOD1 ENR-A ENR1 At2g05990 T6P5.19
8	Q9SYT0	0.76672	ANXD1_ARATH	Annexin D1 (AnnAt1) (Annexin A1)	ANN1 ANNAT1 ANX23-ATH ATOXY5 OXY5 At1g35720 F14D7.2
9	Q9S7E4	0.77172	FDH_ARATH	Formate dehydrogenase, chloroplastic/mitochondrial (FDH) (EC 1.17.1.9) (NAD-dependent formate dehydrogenase)	FDH1 FDH At5g14780 T9L3_80
10	Q9T043	0.84192	RL142_ARATH	Large ribosomal subunit protein eL14y (60S ribosomal protein L14-2)	RPL14B At4g27090 T24A18.40
11	O82291	0.8923	PAP3_ARATH	Probable plastid-lipid-associated protein 3, chloroplastic (AtPap3) (Fibrillin-2) (Plastoglobulin 40) (AtPGL40)	PAP3 FBN2 FIB2 PGL40 At2g35490 T32F12.13
12	Q42134	0.89536	PSA5B_ARATH	Proteasome subunit alpha type-5-B (20S proteasome alpha subunit E-2) (Proteasome component Z)	PAE2 PRCZ At3g14290 MLN21.8
13	Q9FLI7	0.90243	NEET_ARATH	CDGSH iron-sulfur domain-containing protein NEET (At-NEET)	NEET At5g51720 MIO24.14
14	P43297	0.9322	RD21A_ARATH	Cysteine proteinase RD21A (EC 3.4.22.-) (Protein RESPONSIVE TO DEHYDRATION 21) (RD21)	RD21A At1g47128 F2G19.31
15	Q9FK81	0.94782	Y5258_ARATH	Stress-response A/B barrel domain-containing protein At5g22580 (Uncharacterized protein At5g22580)	At5g22580 MQJ16.12
16	Q42290	0.99583	MPPB_ARATH	Probable mitochondrial-processing peptidase subunit beta, mitochondrial (EC 3.4.24.64) (Beta-MPP) (Complex III subunit I) (Core protein I) (Cytochrome b-c1 complex subunit 1, mitochondrial) (Ubiquinol-cytochrome c oxidoreductase core protein 1)	MPPbeta At3g02090 F1C9.12
17	Q42589	1.026	NLTP1_ARATH	Non-specific lipid-transfer protein 1 (LTP 1)	LTP1 At2g38540 T6A23.26
18	Q9SUU5	1.0329	QCR71_ARATH	Cytochrome b-c1 complex subunit 7-1, mitochondrial (Complex III subunit 7-1) (Complex III subunit VII) (Ubiquinol-cytochrome c oxidoreductase subunit 7-1)	QCR7-1 At4g32470 F8B4.170
19	Q9SVD1	1.0841	Q9SVD1_ARATH	At3g52500 (Eukaryotic aspartyl protease family protein)	F22O6_120 At3g52500
20	F4I082	1.1262	LTPG6_ARATH	Non-specific lipid transfer protein GPI-anchored 6 (AtLTPG-6) (Protein LTP-GPI-ANCHORED 6) (Xylogen like protein 6) (AtXYLP6) (AtXYP12)	LTPG6 XYLP6 XYP12 At1g55260 F7A10.16
21	P51414	1.2271	RL261_ARATH	Large ribosomal subunit protein uL24z (60S ribosomal protein L26-1)	RPL26A At3g49910 F3A4.4 T16K5.260
22	Q9SVM8	1.4062	RBG2_ARATH	Glycine-rich RNA-binding protein 2, mitochondrial (AtGR-RBP2) (AtRBG2) (Glycine-rich protein 2) (AtGRP2) (Mitochondrial RNA-binding protein 1a) (At-mRBP1a) (Organelle RNA recognition motif-containing protein 5) (Small RNA binding protein 3) (AtSRBP3)	RBG2 GR-RBP2 GRP2 MRBP1A ORRM5 SRBP3 At4g13850 F18A5.240
23	Q94K78	1.4259	UCRY_ARATH	Cytochrome b-c1 complex subunit 10, mitochondrial (Complex III subunit 10) (Complex III subunit XI) (Ubiquinol-cytochrome c oxidoreductase subunit 10)	UCRY At2g40765
24	P11829	1.4286	ACP1_ARATH	Acyl carrier protein 1, chloroplastic (ACP-1)	ACP1 At3g05020 T9J14.3
25	Q9LIA8	1.4616	UGDH2_ARATH	UDP-glucose 6-dehydrogenase 2 (UDP-Glc dehydrogenase 2) (UDP-GlcDH 2) (UDPGDH 2) (EC 1.1.1.22) (At-UGD2)	UGD2 UGD At3g29360 MUO10.18 MUO10_6
26	Q9FJX3	1.4919	VDAC2_ARATH	Mitochondrial outer membrane protein porin 2 (Voltage-dependent anion-selective channel protein 2) (AtVDAC2) (VDAC-2)	VDAC2 At5g67500 K9I9.6
27	P42763	1.5229	ERD14_ARATH	Dehydrin ERD14	ERD14 At1g76180 T23E18.12 T23E18_36
28	Q9LEV3	1.5372	CBSX3_ARATH	CBS domain-containing protein CBSX3, mitochondrial	CBSX3 At5g10860 T30N20.130
29	Q93V74	1.6276	CYL1_ARATH	Cyclase-like protein 1	CYCLASE1 At4g34180 F10M10.6
30	O49499	1.649	CAMT4_ARATH	Caffeoyl-CoA O-methyltransferase 1 (EC 2.1.1.104) (Trans-caffeoyl-CoA 3-O-methyltransferase) (CCoAMT) (CCoAOMT1)	CCOAOMT1 At4g34050 F28A23.190
31	Q39101	1.6588	FRI1_ARATH	Ferritin-1, chloroplastic (AtFer1) (EC 1.16.3.1)	FER1 At5g01600 F7A7.120
32	O24633	1.7822	PSB2B_ARATH	Proteasome subunit beta type-2-B (20S proteasome beta subunit D-2) (Proteasome component GA) (Proteasome subunit beta type-4)	PBD2 PRCGA At4g14800 dl3440w FCAALL.135
33	Q9FF91	1.7842	Q9FF91_ARATH	GPI-anchored adhesin-like protein	MRO11.7 MRO11_7 At5g23890
34	O81439	1.8632	PAP1_ARATH	Probable plastid-lipid-associated protein 1, chloroplastic (AtPap1) (Fibrillin-1a) (Plastoglobulin 35) (AtPGL35)	PAP1 FBN1a FIB1a PGL35 At4g04020 T24H24.16
35	Q9SU83	1.8664	Q9SU83_ARATH	Alkaline-phosphatase-like family protein (Nucleotide pyrophosphatase-like protein (EC 3.6.1.9))	At4g29680 T16L4.190 T16L4_190
36	Q2HIQ2	1.8974	Q2HIQ2_ARATH	At1g01170 (Ozone-responsive stress-like protein (DUF1138))	At1g01170 F6F3.32
37	P34789	1.9148	RS282_ARATH	Small ribosomal subunit protein eS28x (40S ribosomal protein S28-2)	RPS28C At5g64140 MHJ24.12
38	Q501F7	1.9549	Q501F7_ARATH	At1g21440 (Phosphoenolpyruvate carboxylase family protein)	At1g21440 F24J8.7 F24J8_7
39	P52577	2.2124	IFRH_ARATH	Isoflavone reductase homolog P3 (EC 1.3.1.-)	At1g75280 F22H5.17
40	Q9FIE8	2.2168	UXS3_ARATH	UDP-glucuronic acid decarboxylase 3 (EC 4.1.1.35) (UDP-XYL synthase 3) (UDP-glucuronate decarboxylase 3) (UGD) (UXS-3)	UXS3 At5g59290 MNC17.20
41	P24806	2.7587	XTH24_ARATH	Xyloglucan endotransglucosylase/hydrolase protein 24 (At-XTH24) (XTH-24) (EC 2.4.1.207) (Endo-xyloglucan transferase) (Meristem protein 5) (MERI-5 protein) (MERI5 protein) (Xyloglucan endo-1,4-beta-D-glucanase)	XTH24 MERI-5 MERI5B SEN4 At4g30270 F9N11.120
42	F4IVJ8	2.8177	F4IVJ8_ARATH	ARM repeat superfamily protein	At2g26780 F18A8.15 F18A8_15
43	O49313	2.8265	NDADB_ARATH	NADH dehydrogenase [ubiquinone] 1 alpha subcomplex subunit 13-B	At2g33220 F25I18.4
44	Q9SJH6	2.9147	RLP29_ARATH	Receptor like protein 29 (AtRLP29)	RLP29 At2g42800 F7D19.20
45	Q39249	3.1433	VDE_ARATH	Violaxanthin de-epoxidase, chloroplastic (AtVxDE) (EC 1.23.5.1) (Protein NON-PHOTOCHEMICAL QUENCHING 1)	VDE1 AVDE1 NPQ1 VXDE At1g08550 F22O13.3 T27G7.23
46	Q8L493	3.3305	DAAA_ARATH	D-amino-acid transaminase, chloroplastic (EC 2.6.1.21) (EC 4.1.3.38) (Aminodeoxychorismate lyase) (AtADCL) (Branched-chain-amino-acid aminotransferase-like protein 3)	DAAT BCAL3 At5g57850 MTI20.10
47	Q8LEJ6	3.4316	FLA11_ARATH	Fasciclin-like arabinogalactan protein 11	FLA11 At5g03170 F15A17_200 MOK16.8
48	P59230	3.4497	R10A2_ARATH	Large ribosomal subunit protein uL1y (60S ribosomal protein L10a-2)	RPL10AB At2g27530 F10A12.22 F15K20.37
49	Q66GI5	3.4681	Q66GI5_ARATH	At1g12570 (Glucose-methanol-choline (GMC) oxidoreductase family protein)	At1g12570 F5O11.31 F5O11_31
50	Q9M0S5	3.5541	ISOA3_ARATH	Isoamylase 3, chloroplastic (AtISA3) (EC 3.2.1.68)	ISA3 At4g09020 F23J3.50
51	Q9LLR7	3.6686	NLTP3_ARATH	Non-specific lipid-transfer protein 3 (LTP 3)	LTP3 At5g59320 MNC17.23
52	P20115	3.6808	CISY4_ARATH	Citrate synthase 4, mitochondrial (EC 2.3.3.16)	CSY4 At2g44350 F4I1.16
53	Q9FME2	3.8775	NTF2_ARATH	Nuclear transport factor 2 (AtNTF2)	NTF2 At5g60980 MSL3.12
54	P52901	3.8872	ODPA1_ARATH	Pyruvate dehydrogenase E1 component subunit alpha-1, mitochondrial (PDHE1-A) (EC 1.2.4.1)	E1 ALPHA At1g59900 F23H11.21
55	F4IWV2	3.9695	F4IWV2_ARATH	2-oxoglutarate dehydrogenase, mitochondrial (EC 1.2.4.2) (2-oxoglutarate dehydrogenase complex component E1)	At3g55410
56	Q9LLR6	4.0034	NLTP4_ARATH	Non-specific lipid-transfer protein 4 (LTP 4)	LTP4 At5g59310 MNC17.22
57	Q9FFN4	4.0311	BGAL6_ARATH	Beta-galactosidase 6 (Lactase 6) (EC 3.2.1.23)	BGAL6 At5g63800 MBK5.28
58	Q42605	4.0642	UGE1_ARATH	Bifunctional UDP-glucose 4-epimerase and UDP-xylose 4-epimerase 1 (EC 5.1.3.2) (EC 5.1.3.5) (UDP-D-xylose 4-epimerase) (UDP-L-arabinose 4-epimerase) (UDP-galactose 4-epimerase 1) (UDP-glucose 4-epimerase 1) (AtUGE1)	UGE1 At1g12780 F13K23.3
59	Q8LEE9	4.4709	FLA12_ARATH	Fasciclin-like arabinogalactan protein 12	FLA12 At5g60490 MUF9.12
60	Q8S9J6	4.7382	ASPA_ARATH	Aspartyl protease family protein At5g10770 (EC 3.4.23.-)	At5g10770 T30N20_40

### Sheet: Sheet4
	RPF2_RNAi Downregulated Proteins
S. No.	From	log2(FC)	Entry Name	Protein names	Gene Names
1	Q9M591	-5.6504	CRD1_ARATH	Magnesium-protoporphyrin IX monomethyl ester [oxidative] cyclase, chloroplastic (Mg-protoporphyrin IX monomethyl ester oxidative cyclase) (EC 1.14.13.81) (Copper response defect 1 protein) (AtCrd1) (Dicarboxylate diiron protein) (AtZIP) (MPE-cyclase)	CRD1 ACSF AT103 CHL27 ZIP At3g56940 F24I3.20
2	Q9XFS9	-4.922	DXR_ARATH	1-deoxy-D-xylulose 5-phosphate reductoisomerase, chloroplastic (1-deoxyxylulose-5-phosphate reductoisomerase) (DXP reductoisomerase) (EC 1.1.1.267) (2-C-methyl-D-erythritol 4-phosphate synthase) (Protein PIGMENT-DEFECTIVE EMBRYO 129)	DXR ISPC PDE129 At5g62790 MQB2.11
3	Q9M2W2	-4.7491	GSTL2_ARATH	Glutathione S-transferase L2, chloroplastic (AtGSTL2) (EC 2.5.1.18) (GST class-lambda member 2)	GSTL2 At3g55040 T15C9.60
4	Q9LFG2	-4.6	DAPF_ARATH	Diaminopimelate epimerase, chloroplastic (DAP epimerase) (EC 5.1.1.7)	DAPF At3g53580 F4P12.280
5	Q9SR19	-4.4786	RAF2_ARATH	Rubisco accumulation factor 1.2, chloroplastic	RAF1.2 At3g04550 F7O18.2
6	P55826	-4.0956	PPOC_ARATH	Protoporphyrinogen oxidase 1, chloroplastic (PPO1) (EC 1.3.3.4)	PPOX1 HEMG1 PPOP1 At4g01690 T15B16.13
7	Q8VY88	-4.056	LTD_ARATH	Protein LHCP TRANSLOCATION DEFECT (Protein GRANA-DEFICIENT CHLOROPLAST 1)	LTD GDC1 At1g50900 F8A12.12
8	Q9SCL7	-3.8038	NAGK_ARATH	Acetylglutamate kinase, chloroplastic (EC 2.7.2.8) (N-acetyl-L-glutamate 5-phosphotransferase) (NAG kinase) (AtNAGK)	NAGK At3g57560 T8H10.160
9	Q9LPZ1	-3.4359	MORF9_ARATH	Multiple organellar RNA editing factor 9, chloroplastic (RNA editing-interacting protein 9)	MORF9 RIP9 At1g11430 T23J18.10
10	Q8VZ19	-3.3863	RL302_ARATH	Large ribosomal subunit protein eL30y (60S ribosomal protein L30-2)	RPL30B At1g77940 F28K19.15
11	O22287	-3.3798	GMPP1_ARATH	Mannose-1-phosphate guanylyltransferase 1 (EC 2.7.7.13) (GDP-mannose pyrophosphorylase 1) (Protein CYTOKINESIS DEFECTIVE 1) (Protein EMBRYO DEFECTIVE 101) (Protein HYPERSENSITIVE TO AMMONIUM ION 1) (Protein SENSITIVE TO OZONE 1) (Protein VITAMIN C DEFECTIVE 1)	CYT1 EMB101 GMP1 HSN1 SOZ1 VTC1 At2g39770 T5I7.7
12	Q9LVM3	-3.3544	YCF54_ARATH	Protein YCF54, chloroplastic (Protein LOW CHLOROPHYLL ACCUMULATION)	YCF54 EMB3143 LCAA At5g58250 MCK7.12
13	Q94K85	-3.3242	CATB3_ARATH	Cathepsin B-like protease 3 (EC 3.4.22.-) (Cathepsin B3) (AtCathB3)	CATHB3 At4g01610 T15B16.17a
14	Q6NPL0	-3.3088	Q6NPL0_ARATH	At4g09040 (RNA-binding (RRM/RBD/RNP motifs) family protein)	CP33C At4g09040 At4g09050 F23J3.70 F23J3_70
15	Q9LJE4	-3.1724	CPNB2_ARATH	Chaperonin 60 subunit beta 2, chloroplastic (CPN-60 beta 2)	CPN60B2 Cpn60-B(2) At3g13470 MRP15.11
16	Q9M8S8	-3.1327	VTC4_ARATH	Inositol-phosphate phosphatase (EC 3.1.3.25) (L-galactose 1-phosphate phosphatase) (EC 3.1.3.93) (Myo-inositol monophosphatase)	VTC4 IMP At3g02870 F13E7.19
17	Q9T0A4	-3.1055	NDHS_ARATH	NAD(P)H-quinone oxidoreductase subunit S, chloroplastic (EC 7.1.1.-) (NAD(P)H dehydrogenase subunit S) (NDH subunit S) (NADH-plastoquinone oxidoreductase subunit S) (Protein CHLORORESPIRATORY REDUCTION 31)	ndhS CRR31 At4g23890 T32A16.60
18	O22793	-3.0775	MORF2_ARATH	Multiple organellar RNA editing factor 2, chloroplastic (Protein DIFFERENTIATION AND GREENING-like 1) (Protein DAG-like 1) (RNA editing-interacting protein 2)	MORF2 DAL1 RIP2 At2g33430
19	Q84W65	-3.0743	SUFE1_ARATH	SufE-like protein 1, chloroplastic/mitochondrial (Chloroplastic SufE) (CpSufE) (Protein EMBRYO DEFECTIVE 1374) (Protein SULFUR E) (AtSUFE) (Protein SULFUR E 1) (AtSUFE1)	SUFE1 EMB1374 SUFE At4g26500 M3E9.70
20	Q9ZQ26	-3.0505	Q9ZQ26_ARATH	AT2G24420 protein (At2g24420/T28I24.15) (DNA repair ATPase-like protein) (Expressed protein)	At2g24420 T28I24.15 T28I24_15
21	B9DG73	-2.9583	B9DG73_ARATH	AT3G11930 protein (Adenine nucleotide alpha hydrolases-like superfamily protein)	At3g11930
22	Q8S4Y1	-2.8623	ACCT2_ARATH	Acetyl-CoA acetyltransferase 2 (EC 2.3.1.9) (Acetoacetyl-CoA thiolase 2) (Thiolase 2) (Protein EMBRYO DEFECTIVE 1276)	ACCT2 AAT1 EMB1276 At5g48230 MIF21.12
23	Q9STR1	-2.7668	RL312_ARATH	Large ribosomal subunit protein eL31y (60S ribosomal protein L31-2)	RPL31B At4g26230 T25K17.40
24	Q9SCK3	-2.7098	HP301_ARATH	Chloroplastic import inner membrane translocase subunit HP30-1 (Hypothetical inner plastid envelope protein of 30 kDa 1) (AtHP30-1) (Hypothetical protein 30)	HP30-1 At3g49560 T9C5.150
25	Q9SCY3	-2.7054	PNSL4_ARATH	Photosynthetic NDH subunit of lumenal location 4, chloroplastic (FK506-binding protein 16-2) (AtFKBP16-2) (Immunophilin FKBP16-2) (Peptidyl-prolyl cis-trans isomerase FKBP16-2) (PPIase FKBP16-2) (EC 5.2.1.8) (Rotamase)	PNSL4 FKBP16-2 FKBP22-2 FKBP23I At4g39710 T19P19.100
26	Q9SX22	-2.6189	RRP31_ARATH	Small ribosomal subunit protein cS23z (30S ribosomal protein 3-1, chloroplastic) (Plastid-specific 30S ribosomal protein 3-1) (PSRP-3 1)	At1g68590 F24J5.17
27	Q9FXB0	-2.4071	Q9FXB0_ARATH	At1g56580/F25P12_18 (F25P12.97 protein)	SVB SMALLER WITH VARIABLE BRANCHES At1g56580 F25P12.97 F25P12_97
28	Q9SJ89	-2.3837	FTRC_ARATH	Ferredoxin-thioredoxin reductase catalytic chain, chloroplastic (FTR-C) (EC 1.8.7.2) (Ferredoxin-thioredoxin reductase subunit B) (FTR-B)	FTRC FTRB At2g04700 F28I8.26
29	P61837	-2.3209	PIP11_ARATH	Aquaporin PIP1-1 (AtPIP1;1) (Plasma membrane aquaporin-1) (Plasma membrane intrinsic protein 1a) (PIP1a)	PIP1-1 PIP1A At3g61430 F2A19.30
30	Q8LFQ6	-2.1199	GRXC4_ARATH	Glutaredoxin-C4 (AtGrxC4)	GRXC4 GLU1 At5g20500 F7C8.90
31	Q9SSB8	-2.0705	CX5B2_ARATH	Cytochrome c oxidase subunit 5b-2, mitochondrial (AtCOX5b-2)	COX5B-2 At1g80230 F18B13.29
32	O82499	-2.0296	IF1C_ARATH	Translation initiation factor IF-1, chloroplastic	At4g11175 F2P3.7 T22B4.1
33	Q9LZ82	-1.9429	BTR1_ARATH	Protein BTR1 (Binding to ToMV RNA 1)	BTR1 At5g04430 T32M21_30
34	Q9LFG3	-1.8276	Q9LFG3_ARATH	Tetratricopeptide repeat (TPR)-like superfamily protein	F4P12_260 At3g53560
35	Q9SEI2	-1.7665	PS6AA_ARATH	26S proteasome regulatory subunit 6A homolog A (26S proteasome AAA-ATPase subunit RPT5a) (Proteasome 26S subunit 6A homolog A) (Regulatory particle triple-A ATPase subunit 5a) (Tat-binding protein 1 homolog A) (TBP-1 homolog A)	RPT5A ATS6A.2 TBP1 At3g05530 F22F7.1
36	Q9FE18	-1.6806	Q9FE18_ARATH	Peptidyl-prolyl cis-trans isomerase (EC 5.2.1.8)	At1g26550 T1K7.8 T1K7_8
37	O24653	-1.6442	GDI2_ARATH	Guanosine nucleotide diphosphate dissociation inhibitor 2 (AtGDI2)	GDI2 At3g59920 F24G16.190
38	Q38867	-1.4972	CP19C_ARATH	Peptidyl-prolyl cis-trans isomerase CYP19-3 (PPIase CYP19-3) (EC 5.2.1.8) (Cyclophilin of 19 kDa 3) (Cyclophilin-4) (Rotamase cyclophilin-2)	CYP19-3 CYP4 ROC2 At3g56070 F18O21.30
39	Q00218	-1.4528	AROG_ARATH	Phospho-2-dehydro-3-deoxyheptonate aldolase 2, chloroplastic (EC 2.5.1.54) (3-deoxy-D-arabino-heptulosonate 7-phosphate synthase 2) (DAHP synthase 2) (Phospho-2-keto-3-deoxyheptonate aldolase 2)	DHS2 At4g33510 F17M5.270
40	P25864	-1.4199	RK9_ARATH	Large ribosomal subunit protein bL9c (50S ribosomal protein L9, chloroplastic) (CL9)	RPL9 At3g44890 F28D10_80
41	Q9SA14	-1.4124	LEU33_ARATH	3-isopropylmalate dehydrogenase 3, chloroplastic (3-IPM-DH 3) (AtIMDH2) (AtIMDH3) (IMDH 3) (EC 1.1.1.85) (Beta-IPM dehydrogenase 3) (Isopropylmalate dehydrogenase 3) (AtIMD3)	IMDH3 IMD3 IPMDH3 At1g31180 F28K20.14
42	Q8LDL0	-1.343	HHL1_ARATH	Protein HHL1, chloroplastic (Hypersensitive to high light 1)	HHL1 At1g67700 F12A21.30
43	Q8S9L5	-1.2836	TIG_ARATH	Trigger factor-like protein TIG, Chloroplastic (EC 5.2.1.8) (Immunophilin TIG) (Peptidyl-prolyl cis-trans isomerase TIG) (PPIase TIG) (Rotamase)	TIG At5g55220 MCO15_17
44	Q9SI75	-1.2694	EFGC_ARATH	Elongation factor G, chloroplastic (cEF-G) (Elongation factor EF-G/SCO1) (Protein SNOWY COTYLEDON 1, chloroplastic) (AtSCO1)	CPEFG SCO1 At1g62750 F23N19.11
45	Q9SW18	-1.1337	CHLM_ARATH	Magnesium protoporphyrin IX methyltransferase, chloroplastic (EC 2.1.1.11)	CHLM At4g25080 F13M23.220
46	Q9SQI8	-0.66071	ODP24_ARATH	Dihydrolipoyllysine-residue acetyltransferase component 4 of pyruvate dehydrogenase complex, chloroplastic (EC 2.3.1.12) (Dihydrolipoamide S-acetyltransferase component 4 of pyruvate dehydrogenase complex) (Pyruvate dehydrogenase complex component E2 4) (PDC-E2 4) (PDCE2 4) (plE2)	LTA2 At3g25860 MPE11.1
