## Supplemental Tables and figures for "Ribosome Processing Factor-2 Interacts with RPL10A to Regulate Selective Translation during Plant Immunity and Drought Stress": Supplememtary Data S2.xlsx

### Sheet: Sheet1
23 common upregulated proteins in "RPF2 OE" and "RPF2-RNAi":
S. No.	Protein	RPF2-OE log2(FC)	RPF2-RNAi log2(FC)	Entry Name	Protein names	Gene Names
1	Q8S9J6	5.5331	4.7382	ASPA_ARATH	Aspartyl protease family protein At5g10770 (EC 3.4.23.-)	At5g10770 T30N20_40
2	Q8LEE9	4.8281	4.4709	FLA12_ARATH	Fasciclin-like arabinogalactan protein 12	FLA12 At5g60490 MUF9.12
3	Q42605	5.2003	4.0642	UGE1_ARATH	Bifunctional UDP-glucose 4-epimerase and UDP-xylose 4-epimerase 1 (EC 5.1.3.2) (EC 5.1.3.5) (UDP-D-xylose 4-epimerase) (UDP-L-arabinose 4-epimerase) (UDP-galactose 4-epimerase 1) (UDP-glucose 4-epimerase 1) (AtUGE1)	UGE1 At1g12780 F13K23.3
4	Q9FFN4	4.1183	4.0311	BGAL6_ARATH	Beta-galactosidase 6 (Lactase 6) (EC 3.2.1.23)	BGAL6 At5g63800 MBK5.28
5	Q9LLR6	5.0565	4.0034	NLTP4_ARATH	Non-specific lipid-transfer protein 4 (LTP 4)	LTP4 At5g59310 MNC17.22
6	P52901	3.0709	3.8872	ODPA1_ARATH	Pyruvate dehydrogenase E1 component subunit alpha-1, mitochondrial (PDHE1-A) (EC 1.2.4.1)	E1 ALPHA At1g59900 F23H11.21
7	Q9LLR7	4.4018	3.6686	NLTP3_ARATH	Non-specific lipid-transfer protein 3 (LTP 3)	LTP3 At5g59320 MNC17.23
8	Q66GI5	5.1774	3.4681	Q66GI5_ARATH	At1g12570 (Glucose-methanol-choline (GMC) oxidoreductase family protein)	At1g12570 F5O11.31 F5O11_31
9	Q8LEJ6	4.8281	3.4316	FLA11_ARATH	Fasciclin-like arabinogalactan protein 11	FLA11 At5g03170 F15A17_200 MOK16.8
10	Q9FIE8	1.9954	2.2168	UXS3_ARATH	UDP-glucuronic acid decarboxylase 3 (EC 4.1.1.35) (UDP-XYL synthase 3) (UDP-glucuronate decarboxylase 3) (UGD) (UXS-3)	UXS3 At5g59290 MNC17.20
11	P52577	3.004	2.2124	IFRH_ARATH	Isoflavone reductase homolog P3 (EC 1.3.1.-)	At1g75280 F22H5.17
12	Q501F7	1.2823	1.9549	Q501F7_ARATH	At1g21440 (Phosphoenolpyruvate carboxylase family protein)	At1g21440 F24J8.7 F24J8_7
13	Q2HIQ2	1.5844	1.8974	Q2HIQ2_ARATH	At1g01170 (Ozone-responsive stress-like protein (DUF1138))	At1g01170 F6F3.32
14	Q9SU83	1.8965	1.8664	Q9SU83_ARATH	Alkaline-phosphatase-like family protein (Nucleotide pyrophosphatase-like protein (EC 3.6.1.9))	At4g29680 T16L4.190 T16L4_190
15	O81439	1.9825	1.8632	PAP1_ARATH	Probable plastid-lipid-associated protein 1, chloroplastic (AtPap1) (Fibrillin-1a) (Plastoglobulin 35) (AtPGL35)	PAP1 FBN1a FIB1a PGL35 At4g04020 T24H24.16
16	O49499	2.0724	1.649	CAMT4_ARATH	Caffeoyl-CoA O-methyltransferase 1 (EC 2.1.1.104) (Trans-caffeoyl-CoA 3-O-methyltransferase) (CCoAMT) (CCoAOMT1)	CCOAOMT1 At4g34050 F28A23.190
17	Q9LEV3	1.2567	1.5372	CBSX3_ARATH	CBS domain-containing protein CBSX3, mitochondrial	CBSX3 At5g10860 T30N20.130
18	P42763	1.8418	1.5229	ERD14_ARATH	Dehydrin ERD14	ERD14 At1g76180 T23E18.12 T23E18_36
19	Q94K78	1.3268	1.4259	UCRY_ARATH	Cytochrome b-c1 complex subunit 10, mitochondrial (Complex III subunit 10) (Complex III subunit XI) (Ubiquinol-cytochrome c oxidoreductase subunit 10)	UCRY At2g40765
20	Q9SVD1	0.9592	1.0841	Q9SVD1_ARATH	At3g52500 (Eukaryotic aspartyl protease family protein)	F22O6_120 At3g52500
21	Q42589	1.1108	1.026	NLTP1_ARATH	Non-specific lipid-transfer protein 1 (LTP 1)	LTP1 At2g38540 T6A23.26
22	Q9S7E4	1.5311	0.77172	FDH_ARATH	Formate dehydrogenase, chloroplastic/mitochondrial (FDH) (EC 1.17.1.9) (NAD-dependent formate dehydrogenase)	FDH1 FDH At5g14780 T9L3_80
23	Q42342	0.7365	0.68589	CYB5E_ARATH	Cytochrome b5 isoform E (AtCb5-E) (Cytochrome b5 isoform 1) (Cytochrome b5 isoform A) (AtCb5-A)	CYTB5-E B5-A CB5-A CB5-E At5g53560 MNC6.10

### Sheet: Sheet2
16 common downregulated proteins in "RPF2-OE" and "RPF2-RNAi":
S. No.	Protein	RPF2-OE log2(FC)	RPF2-RNAi log2(FC)	Entry Name	Protein names	Gene Names
1	P55826	-5.0337	-4.0956	PPOC_ARATH	Protoporphyrinogen oxidase 1, chloroplastic (PPO1) (EC 1.3.3.4)	PPOX1 HEMG1 PPOP1 At4g01690 T15B16.13
2	Q9LFG2	-4.2406	-4.6	DAPF_ARATH	Diaminopimelate epimerase, chloroplastic (DAP epimerase) (EC 5.1.1.7)	DAPF At3g53580 F4P12.280
3	O22793	-4.018	-3.0775	MORF2_ARATH	Multiple organellar RNA editing factor 2, chloroplastic (Protein DIFFERENTIATION AND GREENING-like 1) (Protein DAG-like 1) (RNA editing-interacting protein 2)	MORF2 DAL1 RIP2 At2g33430
4	Q9STR1	-3.7074	-2.7668	RL312_ARATH	Large ribosomal subunit protein eL31y (60S ribosomal protein L31-2)	RPL31B At4g26230 T25K17.40
5	Q9SX22	-3.5809	-2.6189	RRP31_ARATH	Small ribosomal subunit protein cS23z (30S ribosomal protein 3-1, chloroplastic) (Plastid-specific 30S ribosomal protein 3-1) (PSRP-3 1)	At1g68590 F24J5.17
6	Q9M591	-3.3567	-5.6504	CRD1_ARATH	Magnesium-protoporphyrin IX monomethyl ester [oxidative] cyclase, chloroplastic (Mg-protoporphyrin IX monomethyl ester oxidative cyclase) (EC 1.14.13.81) (Copper response defect 1 protein) (AtCrd1) (Dicarboxylate diiron protein) (AtZIP) (MPE-cyclase)	CRD1 ACSF AT103 CHL27 ZIP At3g56940 F24I3.20
7	Q9LPZ1	-3.1237	-3.4359	MORF9_ARATH	Multiple organellar RNA editing factor 9, chloroplastic (RNA editing-interacting protein 9)	MORF9 RIP9 At1g11430 T23J18.10
8	Q6NPL0	-3.0777	-3.3088	Q6NPL0_ARATH	At4g09040 (RNA-binding (RRM/RBD/RNP motifs) family protein)	CP33C At4g09040 At4g09050 F23J3.70 F23J3_70
9	Q9LFG3	-2.7787	-1.8276	Q9LFG3_ARATH	Tetratricopeptide repeat (TPR)-like superfamily protein	F4P12_260 At3g53560
10	Q9SEI2	-2.713	-1.7665	PS6AA_ARATH	26S proteasome regulatory subunit 6A homolog A (26S proteasome AAA-ATPase subunit RPT5a) (Proteasome 26S subunit 6A homolog A) (Regulatory particle triple-A ATPase subunit 5a) (Tat-binding protein 1 homolog A) (TBP-1 homolog A)	RPT5A ATS6A.2 TBP1 At3g05530 F22F7.1
11	O22287	-2.2064	-3.3798	GMPP1_ARATH	Mannose-1-phosphate guanylyltransferase 1 (EC 2.7.7.13) (GDP-mannose pyrophosphorylase 1) (Protein CYTOKINESIS DEFECTIVE 1) (Protein EMBRYO DEFECTIVE 101) (Protein HYPERSENSITIVE TO AMMONIUM ION 1) (Protein SENSITIVE TO OZONE 1) (Protein VITAMIN C DEFECTIVE 1)	CYT1 EMB101 GMP1 HSN1 SOZ1 VTC1 At2g39770 T5I7.7
12	Q9SW18	-1.5872	-1.1337	CHLM_ARATH	Magnesium protoporphyrin IX methyltransferase, chloroplastic (EC 2.1.1.11)	CHLM At4g25080 F13M23.220
13	Q9SI75	-1.5785	-1.2694	EFGC_ARATH	Elongation factor G, chloroplastic (cEF-G) (Elongation factor EF-G/SCO1) (Protein SNOWY COTYLEDON 1, chloroplastic) (AtSCO1)	CPEFG SCO1 At1g62750 F23N19.11
14	P25864	-1.1957	-1.4199	RK9_ARATH	Large ribosomal subunit protein bL9c (50S ribosomal protein L9, chloroplastic) (CL9)	RPL9 At3g44890 F28D10_80
15	Q8S9L5	-0.99215	-1.2836	TIG_ARATH	Trigger factor-like protein TIG, Chloroplastic (EC 5.2.1.8) (Immunophilin TIG) (Peptidyl-prolyl cis-trans isomerase TIG) (PPIase TIG) (Rotamase)	TIG At5g55220 MCO15_17
16	Q8LDL0	-0.90405	-1.343	HHL1_ARATH	Protein HHL1, chloroplastic (Hypersensitive to high light 1)	HHL1 At1g67700 F12A21.30

### Sheet: Sheet3
5 common Upregulated Proteins in "RPL10-OE" and "RPL10-RNAi":
S. No.	Protein	RPL10-OE log2(FC)	RPL10-RNAi log2(FC)	Entry Name	Protein names
1	Q9SLA8	0.99416	0.70334	FABI_ARATH	Enoyl-[acyl-carrier-protein] reductase [NADH], chloroplastic (ENR) (EC 1.3.1.9) (NADH-dependent enoyl-ACP reductase 1) (Protein MOSAIC DEATH 1)	MOD1 ENR-A ENR1 At2g05990 T6P5.19
2	Q9S7E4	0.99778	0.77443	FDH_ARATH	Formate dehydrogenase, chloroplastic/mitochondrial (FDH) (EC 1.17.1.9) (NAD-dependent formate dehydrogenase)	FDH1 FDH At5g14780 T9L3_80
3	Q38929	1.1919	1.2494	IDI1_ARATH	Isopentenyl-diphosphate Delta-isomerase I, chloroplastic (EC 5.3.3.2) (Isopentenyl pyrophosphate isomerase I) (IPP isomerase I)	IPP1 IPI1 At5g16440 MQK4.17
4	Q8L7K9	2.8656	3.5075	MAO2_ARATH	NAD-dependent malic enzyme 2, mitochondrial (AtNAD-ME2) (NAD-malic enzyme 2) (EC 1.1.1.39)	NAD-ME2 At4g00570 F6N23.16
5	Q9LLR7	3.4588	2.5608	NLTP3_ARATH	Non-specific lipid-transfer protein 3 (LTP 3)	LTP3 At5g59320 MNC17.23

### Sheet: Sheet4
10 common Downregulated Proteins in "RPL10-OE" and "RPL10-RNAi":
S. No.	Protein	RPL10-OE log2(FC)	RPL10-RNAi log2(FC)	Entry Name	Protein names
1	Q9LPZ1	-4.2207	-3.9699	MORF9_ARATH	Multiple organellar RNA editing factor 9, chloroplastic (RNA editing-interacting protein 9)	MORF9 RIP9 At1g11430 T23J18.10
2	O22793	-3.8622	-3.6137	MORF2_ARATH	Multiple organellar RNA editing factor 2, chloroplastic (Protein DIFFERENTIATION AND GREENING-like 1) (Protein DAG-like 1) (RNA editing-interacting protein 2)	MORF2 DAL1 RIP2 At2g33430
3	Q9STR1	-3.5502	-3.3013	RL312_ARATH	Large ribosomal subunit protein eL31y (60S ribosomal protein L31-2)	RPL31B At4g26230 T25K17.40
4	Q9M888	-3.0624	-4.2484	TCPZA_ARATH	T-complex protein 1 subunit zeta 1 (TCP-1-zeta 1) (CCT-zeta 1) (Chaperonin CCT6A)	CCT6A At3g02530 F16B3.16
5	Q9SWW6	-2.9143	-2.6573	CESA7_ARATH	Cellulose synthase A catalytic subunit 7 [UDP-forming] (AtCesA7) (EC 2.4.1.12) (Protein FRAGILE FIBER 5) (Protein IRREGULAR XYLEM 3) (AtIRX3)	CESA7 FRA5 IRX3 At5g17420 T10B6.80
6	Q9SSB8	-2.8624	-2.6065	CX5B2_ARATH	Cytochrome c oxidase subunit 5b-2, mitochondrial (AtCOX5b-2)	COX5B-2 At1g80230 F18B13.29
7	Q9LFG2	-2.8551	-4.0081	DAPF_ARATH	Diaminopimelate epimerase, chloroplastic (DAP epimerase) (EC 5.1.1.7)	DAPF At3g53580 F4P12.280
8	Q9SEI2	-2.5526	-2.3008	PS6AA_ARATH	26S proteasome regulatory subunit 6A homolog A (26S proteasome AAA-ATPase subunit RPT5a) (Proteasome 26S subunit 6A homolog A) (Regulatory particle triple-A ATPase subunit 5a) (Tat-binding protein 1 homolog A) (TBP-1 homolog A)	RPT5A ATS6A.2 TBP1 At3g05530 F22F7.1
9	Q9FXB0	-2.0316	-2.6056	Q9FXB0_ARATH	At1g56580/F25P12_18 (F25P12.97 protein)	SVB SMALLER WITH VARIABLE BRANCHES At1g56580 F25P12.97 F25P12_97
10	Q96520	-1.3314	-1.4948	PER12_ARATH	Peroxidase 12 (Atperox P12) (EC 1.11.1.7) (ATP4a) (PRXR6)	PER12 P12 At1g71695 F14O23.6 F26A9.5
