## Supplemental Tables and figures for "Ribosome Processing Factor-2 Interacts with RPL10A to Regulate Selective Translation during Plant Immunity and Drought Stress": Supplememtary Data S3.xlsx

### Sheet: Sheet1
	RPL10_OE Upregulated Proteins
S. No.	From	log2(FC)	Entry Name	Protein names	Gene Names
1	Q93V74	0.69794	CYL1_ARATH	Cyclase-like protein 1	CYCLASE1 At4g34180 F10M10.6
2	Q9SIN5	0.87075	CR15B_ARATH	Protein COLD-REGULATED 15B, chloroplastic (AtCOR15B)	COR15B At2g42530 F14N22
3	Q94A28	0.91265	ACO2M_ARATH	Aconitate hydratase 2, mitochondrial (Aconitase 2) (mACO2) (EC 4.2.1.3) (Citrate hydro-lyase 2)	ACO2 At4g26970 F10M23.310
4	Q9SLA8	0.99416	FABI_ARATH	Enoyl-[acyl-carrier-protein] reductase [NADH], chloroplastic (ENR) (EC 1.3.1.9) (NADH-dependent enoyl-ACP reductase 1) (Protein MOSAIC DEATH 1)	MOD1 ENR-A ENR1 At2g05990 T6P5.19
5	Q9S7E4	0.99778	FDH_ARATH	Formate dehydrogenase, chloroplastic/mitochondrial (FDH) (EC 1.17.1.9) (NAD-dependent formate dehydrogenase)	FDH1 FDH At5g14780 T9L3_80
6	Q501F7	1.066	Q501F7_ARATH	At1g21440 (Phosphoenolpyruvate carboxylase family protein)	At1g21440 F24J8.7 F24J8_7
7	O48646	1.0779	GPX6_ARATH	Probable phospholipid hydroperoxide glutathione peroxidase 6, mitochondrial (AtGPX1) (PHGPx) (EC 1.11.1.12)	GPX6 GPX1 At4g11600 T5C23.30
8	P25701	1.1434	ACP2_ARATH	Acyl carrier protein 2, chloroplastic (ACP-2)	ACP2 A1 ACL1.2 At1g54580 T22H22.3
9	Q38929	1.1919	IDI1_ARATH	Isopentenyl-diphosphate Delta-isomerase I, chloroplastic (EC 5.3.3.2) (Isopentenyl pyrophosphate isomerase I) (IPP isomerase I)	IPP1 IPI1 At5g16440 MQK4.17
10	Q9SU83	1.6984	Q9SU83_ARATH	Alkaline-phosphatase-like family protein (Nucleotide pyrophosphatase-like protein (EC 3.6.1.9))	At4g29680 T16L4.190 T16L4_190
11	Q8GUK4	1.8327	SBT3D_ARATH	Subtilisin-like protease SBT3.13 (EC 3.4.21.-) (Subtilase subfamily 3 member 13) (AtSBT3.13)	SBT3.13 At4g21650 F17L22.110
12	P59230	2.4084	R10A2_ARATH	Large ribosomal subunit protein uL1y (60S ribosomal protein L10a-2)	RPL10AB At2g27530 F10A12.22 F15K20.37
13	Q9FHZ4	2.4824	Q9FHZ4_ARATH	ABA-inducible protein-like (At5g53820) (Late embryogenesis abundant protein (LEA) family protein)	MGN6.21 MGN6_21 At5g53820
14	Q8L7K9	2.8656	MAO2_ARATH	NAD-dependent malic enzyme 2, mitochondrial (AtNAD-ME2) (NAD-malic enzyme 2) (EC 1.1.1.39)	NAD-ME2 At4g00570 F6N23.16
15	Q06738	3.0526	RD29A_ARATH	Low-temperature-induced 78 kDa protein (Desiccation-responsive protein 29A)	RD29A COR78 LTI140 LTI78 At5g52310 K24M7.4
16	Q8VZM1	3.4447	NAA15_ARATH	N-terminal acetyltransferase A complex auxiliary subunit NAA15 (AtNAA15) (Protein OMISHA)	NAA15 EMB2753 MUSE6 OMA At1g80410 T21F11.26
17	Q9LLR7	3.4588	NLTP3_ARATH	Non-specific lipid-transfer protein 3 (LTP 3)	LTP3 At5g59320 MNC17.23
18	Q9C9N7	3.8566	Q9C9N7_ARATH	At1g66850 (Bifunctional inhibitor/lipid-transfer protein/seed storage 2S albumin superfamily protein) (Lipid transfer protein, putative)	At1g66850 At1g66850/F4N21_4 F4N21.4 F4N21_4
19	Q9T0P4	3.9485	GLTB2_ARATH	Ferredoxin-dependent glutamate synthase 2, chloroplastic (EC 1.4.7.1) (Fd-GOGAT 2)	GLU2 At2g41220 F13H10.23
20	Q8RYE9	4.0008	GPPL3_ARATH	Haloacid dehalogenase-like hydrolase domain-containing protein At2g33255 (EC 3.1.3.-)	At2g33255 F25I18.1 F4P9.2
21	Q9FFN4	4.018	BGAL6_ARATH	Beta-galactosidase 6 (Lactase 6) (EC 3.2.1.23)	BGAL6 At5g63800 MBK5.28
22	Q9C909	4.1496	RBG5_ARATH	Glycine-rich RNA-binding protein 5, mitochondrial (AtGR-RBP5) (AtRBG5) (Mitochondrial RNA-binding protein 2b) (At-mRBP2b) (Organelle RRM domain-containing protein 4)	RBG5 GR-RBP5 MRBP2B ORRM4 At1g74230 F1O17.10
23	Q9SJZ2	4.641	PER17_ARATH	Peroxidase 17 (Atperox P17) (EC 1.11.1.7) (ATP25a)	PER17 P17 At2g22420 F14M13.18

### Sheet: Sheet2
	RPL10_OE Downregulated Proteins
S. No.	From	log2(FC)	Entry Name	Protein names	Gene Names
1	P55826	-4.8797	PPOC_ARATH	Protoporphyrinogen oxidase 1, chloroplastic (PPO1) (EC 1.3.3.4)	PPOX1 HEMG1 PPOP1 At4g01690 T15B16.13
2	Q8LFH7	-4.2864	RL371_ARATH	Large ribosomal subunit protein eL37z (60S ribosomal protein L37-1)	RPL37A At1g15250 F9L1.46
3	Q9LPZ1	-4.2207	MORF9_ARATH	Multiple organellar RNA editing factor 9, chloroplastic (RNA editing-interacting protein 9)	MORF9 RIP9 At1g11430 T23J18.10
4	Q94K85	-4.1137	CATB3_ARATH	Cathepsin B-like protease 3 (EC 3.4.22.-) (Cathepsin B3) (AtCathB3)	CATHB3 At4g01610 T15B16.17a
5	Q00218	-3.9719	AROG_ARATH	Phospho-2-dehydro-3-deoxyheptonate aldolase 2, chloroplastic (EC 2.5.1.54) (3-deoxy-D-arabino-heptulosonate 7-phosphate synthase 2) (DAHP synthase 2) (Phospho-2-keto-3-deoxyheptonate aldolase 2)	DHS2 At4g33510 F17M5.270
6	O22793	-3.8622	MORF2_ARATH	Multiple organellar RNA editing factor 2, chloroplastic (Protein DIFFERENTIATION AND GREENING-like 1) (Protein DAG-like 1) (RNA editing-interacting protein 2)	MORF2 DAL1 RIP2 At2g33430
7	P54121	-3.7202	AIG2A_ARATH	Protein AIG2 A (EC 2.3.2.-) (Avirulence-induced gene 2 protein) (Avirulence-induced gene 2 protein A) (AvrRpt2-induced gene 2) (Protein AIG2) (Putative gamma-glutamylcyclotransferase)	AIG2A AIG2 At3g28930 K5K13.3 K5K13_1
8	Q9SJV2	-3.561	Q9SJV2_ARATH	NAD(P)-linked oxidoreductase superfamily protein (Putative NADPH-dependent mannose 6-phosphate reductase)	At2g21250 F3K23.1 F3K23_1
9	Q9STR1	-3.5502	RL312_ARATH	Large ribosomal subunit protein eL31y (60S ribosomal protein L31-2)	RPL31B At4g26230 T25K17.40
10	Q9SJE1	-3.0928	CHLD_ARATH	Magnesium-chelatase subunit ChlD, chloroplastic (Mg-chelatase subunit D) (EC 6.6.1.1) (Mg-protoporphyrin IX chelatase subunit ChlD) (Protein ALBINA 1) (Protein PIGMENT DEFECTIVE EMBRYO 166)	CHLD ALB1 PDE166 At1g08520 T27G7.20
11	Q9M888	-3.0624	TCPZA_ARATH	T-complex protein 1 subunit zeta 1 (TCP-1-zeta 1) (CCT-zeta 1) (Chaperonin CCT6A)	CCT6A At3g02530 F16B3.16
12	Q9SWW6	-2.9143	CESA7_ARATH	Cellulose synthase A catalytic subunit 7 [UDP-forming] (AtCesA7) (EC 2.4.1.12) (Protein FRAGILE FIBER 5) (Protein IRREGULAR XYLEM 3) (AtIRX3)	CESA7 FRA5 IRX3 At5g17420 T10B6.80
13	Q9SSB8	-2.8624	CX5B2_ARATH	Cytochrome c oxidase subunit 5b-2, mitochondrial (AtCOX5b-2)	COX5B-2 At1g80230 F18B13.29
14	Q9LFG2	-2.8551	DAPF_ARATH	Diaminopimelate epimerase, chloroplastic (DAP epimerase) (EC 5.1.1.7)	DAPF At3g53580 F4P12.280
15	Q9SRX2	-2.7981	RL191_ARATH	Large ribosomal subunit protein eL19x (60S ribosomal protein L19-1) (Protein EMBRYO DEFECTIVE 2386)	RPL19A EMB2386 At1g02780 F22D16.23
16	Q9SEI2	-2.5526	PS6AA_ARATH	26S proteasome regulatory subunit 6A homolog A (26S proteasome AAA-ATPase subunit RPT5a) (Proteasome 26S subunit 6A homolog A) (Regulatory particle triple-A ATPase subunit 5a) (Tat-binding protein 1 homolog A) (TBP-1 homolog A)	RPT5A ATS6A.2 TBP1 At3g05530 F22F7.1
17	P51419	-2.3858	RL273_ARATH	Large ribosomal subunit protein eL27x (60S ribosomal protein L27-3)	RPL27C At4g15000 dl3545w FCAALL.99
18	Q9SZ30	-2.1966	HIS4_ARATH	Imidazole glycerol phosphate synthase hisHF, chloroplastic (IGP synthase) (IGPS) (ImGP synthase) (EC 4.3.2.10) (Protein HISTIDINE BIOSYNTHESIS 4) [Includes: Glutaminase (EC 3.5.1.2); Cyclase]	HISN4 At4g26900 F10M23.240
19	Q8W4H8	-2.1679	GDL19_ARATH	Inactive GDSL esterase/lipase-like protein 23 (GDSL-like lipase 23) (Probable myrosinase-associated protein GLL23)	GLL23 At1g54010 F15I1.9
20	Q9FXB0	-2.0316	Q9FXB0_ARATH	At1g56580/F25P12_18 (F25P12.97 protein)	SVB SMALLER WITH VARIABLE BRANCHES At1g56580 F25P12.97 F25P12_97
21	O04151	-1.8369	CALR1_ARATH	Calreticulin-1	CRT1 At1g56340 F13N6.20 F14G9.5
22	Q9FF98	-1.7357	ML3_ARATH	MD-2-related lipid-recognition protein 3	ML3 UQI3 At5g23820 MRO11.14
23	P56792	-1.4306	RK14_ARATH	Large ribosomal subunit protein uL14c (50S ribosomal protein L14, chloroplastic)	rpl14 AtCg00780
24	Q9XFH8	-1.3893	TRXF1_ARATH	Thioredoxin F1, chloroplastic (AtTrxf1) (Thioredoxin F2) (AtTrxf2)	At3g02730 F13E7.33
25	P04778	-1.3684	CB1C_ARATH	Chlorophyll a-b binding protein 1, chloroplastic (Chlorophyll a-b protein 140) (CAB-140) (LHCII type I CAB-1)	LHCB1.3 AB140 CAB1 At1g29930 F1N18.3
26	Q9SF53	-1.3402	RL351_ARATH	Large ribosomal subunit protein uL29z (60S ribosomal protein L35-1)	RPL35A At3g09500 F11F8_7
27	Q96520	-1.3314	PER12_ARATH	Peroxidase 12 (Atperox P12) (EC 1.11.1.7) (ATP4a) (PRXR6)	PER12 P12 At1g71695 F14O23.6 F26A9.5
28	Q9SKT0	-1.1689	THF1_ARATH	Protein THYLAKOID FORMATION 1, chloroplastic	THF1 At2g20890 F5H14.14
29	Q8GSJ1	-1.1086	HIS1B_ARATH	ATP phosphoribosyltransferase 2, chloroplastic (ATP-PRTase 2) (AtATP-PRT2) (EC 2.4.2.17)	HISN1B At1g09795 F21M12.39
30	Q9M9W1	-0.93421	RL222_ARATH	Large ribosomal subunit protein eL22z (60S ribosomal protein L22-2)	RPL22B At3g05560 F18C1.17
31	Q9LSA3	-0.84067	RL303_ARATH	Large ribosomal subunit protein eL30x (60S ribosomal protein L30-3)	RPL30C At3g18740 MVE11.10
32	Q94K97	-0.8296	Q94K97_ARATH	30S ribosomal protein	At5g24490 T31K7.7 T31K7_7
33	P49691	-0.7973	RL4B_ARATH	Large ribosomal subunit protein uL4y (60S ribosomal protein L4-2) (L1)	RPL4D RPL1 RPL4 At5g02870 F9G14_180
34	Q9ZUT9	-0.78665	RS51_ARATH	Small ribosomal subunit protein uS7z (40S ribosomal protein S5-1) (AtRPS5B)	RPS5A At2g37270 F3G5.6
35	Q8S9L5	-0.71803	TIG_ARATH	Trigger factor-like protein TIG, Chloroplastic (EC 5.2.1.8) (Immunophilin TIG) (Peptidyl-prolyl cis-trans isomerase TIG) (PPIase TIG) (Rotamase)	TIG At5g55220 MCO15_17
36	Q05758	-0.65958	ILV5_ARATH	Ketol-acid reductoisomerase, chloroplastic (EC 1.1.1.86) (Acetohydroxy-acid reductoisomerase) (Alpha-keto-beta-hydroxylacyl reductoisomerase)	At3g58610 F14P22.200
37	O50061	-0.65519	RK4_ARATH	Large ribosomal subunit protein uL4c (50S ribosomal protein L4, chloroplastic) (CL4) (R-protein L4)	RPL4 At1g07320 F22G5.34 F22G5_28
38	Q9LTX9	-0.63659	HSP7G_ARATH	Heat shock 70 kDa protein 7, chloroplastic (Chloroplast heat shock protein 70-2) (cpHsc70-2) (Heat shock protein 70-7) (AtHsp70-7)	HSP70-7 CPHSC70-2 HSC70-7 At5g49910 K9P8.5

### Sheet: Sheet3
RPL10_RNAi Upregulated Proteins
S. No.	From	log2(FC)	Entry Name	Protein names	Gene Names
1	Q9FMV1	0.59938	GCAL1_ARATH	Gamma carbonic anhydrase-like 1, mitochondrial (AtCAL1) (GAMMA CAL1)	GAMMACAL1 At5g63510 MLE2.14
2	P49688	0.60228	RS23_ARATH	Small ribosomal subunit protein uS5x (40S ribosomal protein S2-3) (AtRPS2C)	RPS2C At2g41840 T11A07.6
3	Q9ASR0	0.62028	TBB3_ARATH	Tubulin beta-3 chain	TUBB3 TUB3 At5g62700 MRG21.12
4	O23717	0.66782	PSB5A_ARATH	Proteasome subunit beta type-5-A (EC 3.4.25.1) (20S proteasome beta subunit E-1) (Proteasome component E) (Proteasome epsilon-1 chain)	PBE1 PRCE At1g13060 F3F19.8
5	Q9FLI7	0.69009	NEET_ARATH	CDGSH iron-sulfur domain-containing protein NEET (At-NEET)	NEET At5g51720 MIO24.14
6	Q9SLA8	0.70334	FABI_ARATH	Enoyl-[acyl-carrier-protein] reductase [NADH], chloroplastic (ENR) (EC 1.3.1.9) (NADH-dependent enoyl-ACP reductase 1) (Protein MOSAIC DEATH 1)	MOD1 ENR-A ENR1 At2g05990 T6P5.19
7	O82629	0.71658	VATG2_ARATH	V-type proton ATPase subunit G2 (V-ATPase subunit G2) (Vacuolar H(+)-ATPase subunit G isoform 2) (Vacuolar proton pump subunit G2)	VHA-G2 VAG2 VATG2 At4g23710 F9D16.180
8	P54150	0.7611	MSRA4_ARATH	Peptide methionine sulfoxide reductase A4, chloroplastic (AtMSRA4) (EC 1.8.4.11) (Peptide-methionine (S)-S-oxide reductase) (Peptide Met(O) reductase) (Protein-methionine-S-oxide reductase)	MSR4 PMSR PMSR4 At4g25130 F13M23.270
9	Q9S7E4	0.77443	FDH_ARATH	Formate dehydrogenase, chloroplastic/mitochondrial (FDH) (EC 1.17.1.9) (NAD-dependent formate dehydrogenase)	FDH1 FDH At5g14780 T9L3_80
10	Q9LXQ2	0.79579	Q9LXQ2_ARATH	At3g44100 (MD-2-related lipid recognition domain-containing protein)	F26G5_50 At3g44100
11	Q9SZ30	0.81089	HIS4_ARATH	Imidazole glycerol phosphate synthase hisHF, chloroplastic (IGP synthase) (IGPS) (ImGP synthase) (EC 4.3.2.10) (Protein HISTIDINE BIOSYNTHESIS 4) [Includes: Glutaminase (EC 3.5.1.2); Cyclase]	HISN4 At4g26900 F10M23.240
12	Q9SDS7	0.81775	VATC_ARATH	V-type proton ATPase subunit C (V-ATPase subunit C) (Vacuolar H(+)-ATPase subunit C) (Vacuolar proton pump subunit C)	VHA-C DET3 VATC At1g12840 F13K23.9
13	Q42560	0.86604	ACO1_ARATH	Aconitate hydratase 1 (Aconitase 1) (EC 4.2.1.3) (Citrate hydro-lyase 1)	ACO1 ACO At4g35830 F4B14.100
14	Q94A94	0.87707	DCDA2_ARATH	Diaminopimelate decarboxylase 2, chloroplastic (DAP decarboxylase 2) (DAPDC 2) (EC 4.1.1.20)	LYSA2 diDi 18A-1f At5g11880 F14F18.50
15	P43286	1.0026	PIP21_ARATH	Aquaporin PIP2-1 (Plasma membrane intrinsic protein 2-1) (AtPIP2;1) (Plasma membrane intrinsic protein 2a) (PIP2a)	PIP2-1 PIP2A At3g53420 F4P12.120
16	Q9SPK5	1.007	FTHS_ARATH	Formate--tetrahydrofolate ligase (EC 6.3.4.3) (10-formyletrahydrofolate synthetase) (FHS) (FTHFS) (Formyltetrahydrofolate synthetase)	THFS At1g50480 F11F12.17 F17J6.2
17	Q9FV81	1.0138	GATB_ARATH	Glutamyl-tRNA(Gln) amidotransferase subunit B, chloroplastic/mitochondrial (Glu-AdT subunit B) (EC 6.3.5.-)	GATB At1g48520 T1N15.14
18	Q9LV33	1.1027	BGL44_ARATH	Beta-glucosidase 44 (AtBGLU44) (EC 3.2.1.21)	BGLU44 At3g18080 MRC8.20
19	Q9FJX3	1.2471	VDAC2_ARATH	Mitochondrial outer membrane protein porin 2 (Voltage-dependent anion-selective channel protein 2) (AtVDAC2) (VDAC-2)	VDAC2 At5g67500 K9I9.6
20	Q38929	1.2494	IDI1_ARATH	Isopentenyl-diphosphate Delta-isomerase I, chloroplastic (EC 5.3.3.2) (Isopentenyl pyrophosphate isomerase I) (IPP isomerase I)	IPP1 IPI1 At5g16440 MQK4.17
21	Q9FPF0	1.473	DJ1A_ARATH	Protein DJ-1 homolog A (AtDJ1A)	DJ1A At3g14990 K15M2.13
22	Q9LIK0	1.7446	PKP1_ARATH	Plastidial pyruvate kinase 1, chloroplastic (PK1) (PKp1) (EC 2.7.1.40) (Pyruvate kinase II) (Pyruvate kinase isozyme A) (PKP-ALPHA)	PKP1 PK1 At3g22960 F5N5.15
23	Q9SIE1	2.3385	PAT_ARATH	Bifunctional aspartate aminotransferase and glutamate/aspartate-prephenate aminotransferase (AtAAT) (AtPPA-AT) (EC 2.6.1.1) (EC 2.6.1.78) (EC 2.6.1.79) (Protein MATERNAL EFFECT EMBRYO ARREST 17)	PAT AAT MEE17 At2g22250 T26C19.9
24	Q9SJ03	2.476	Q9SJ03_ARATH	Expressed protein (Transmembrane protein)	At2g21960 F7D8.28 F7D8_28
25	Q9LLR7	2.5608	NLTP3_ARATH	Non-specific lipid-transfer protein 3 (LTP 3)	LTP3 At5g59320 MNC17.23
26	O23710	2.5844	PSB7A_ARATH	Proteasome subunit beta type-7-A (EC 3.4.25.1) (20S proteasome beta subunit B-1) (Proteasome component FA) (Proteasome component FB) (Proteasome subunit beta type-2)	PBB1 PRCFA PRCFB At3g27430 K1G2.15
27	Q9SAC6	2.711	GWD1_ARATH	Alpha-glucan water dikinase 1, chloroplastic (EC 2.7.9.4) (Protein starch excess 1) (Protein starch-related R1)	GWD1 R1 SEX1 At1g10760 F20B24.19 T16B5.10
28	P31168	3.0797	COR47_ARATH	Dehydrin COR47 (Cold-induced COR47 protein)	COR47 RD17 At1g20440 F5M15.22
29	F4IWV2	3.1884	F4IWV2_ARATH	2-oxoglutarate dehydrogenase, mitochondrial (EC 1.2.4.2) (2-oxoglutarate dehydrogenase complex component E1)	At3g55410
30	P93033	3.2559	FUM1_ARATH	Fumarate hydratase 1, mitochondrial (AtFUM1) (Fumarase 1) (EC 4.2.1.2)	FUM1 At2g47510 T30B22.19
31	Q8L7K9	3.5075	MAO2_ARATH	NAD-dependent malic enzyme 2, mitochondrial (AtNAD-ME2) (NAD-malic enzyme 2) (EC 1.1.1.39)	NAD-ME2 At4g00570 F6N23.16
32	Q8L953	3.5484	RS273_ARATH	Small ribosomal subunit protein eS27w (40S ribosomal protein S27-3)	RPS27D ARS27B At5g47930 K16F13.1
33	Q940M2	4.0686	AGT21_ARATH	Alanine--glyoxylate aminotransferase 2 homolog 1, mitochondrial (EC 2.6.1.44) (Beta-alanine-pyruvate aminotransferase 1)	AGT2 At4g39660 T19P19.50

### Sheet: Sheet4
RPL10_RNAi Downregulated Proteins
S. No.	From	log2(FC)	Entry Name	Protein names	Gene Names
1	Q9SCY3	-4.3459	PNSL4_ARATH	Photosynthetic NDH subunit of lumenal location 4, chloroplastic (FK506-binding protein 16-2) (AtFKBP16-2) (Immunophilin FKBP16-2) (Peptidyl-prolyl cis-trans isomerase FKBP16-2) (PPIase FKBP16-2) (EC 5.2.1.8) (Rotamase)	PNSL4 FKBP16-2 FKBP22-2 FKBP23I At4g39710 T19P19.100
2	Q9M888	-4.2484	TCPZA_ARATH	T-complex protein 1 subunit zeta 1 (TCP-1-zeta 1) (CCT-zeta 1) (Chaperonin CCT6A)	CCT6A At3g02530 F16B3.16
3	Q9LFG2	-4.0081	DAPF_ARATH	Diaminopimelate epimerase, chloroplastic (DAP epimerase) (EC 5.1.1.7)	DAPF At3g53580 F4P12.280
4	Q9LPZ1	-3.9699	MORF9_ARATH	Multiple organellar RNA editing factor 9, chloroplastic (RNA editing-interacting protein 9)	MORF9 RIP9 At1g11430 T23J18.10
5	Q8VZ19	-3.9199	RL302_ARATH	Large ribosomal subunit protein eL30y (60S ribosomal protein L30-2)	RPL30B At1g77940 F28K19.15
6	Q9ZVS5	-3.8994	Q9ZVS5_ARATH	Eukaryotic aspartyl protease family protein (F15K9.16 protein)	SAP1 At1g03230 F15K9.16 F15K9_16
7	Q9SR37	-3.7514	BGL23_ARATH	Beta-glucosidase 23 (AtBGLU23) (EC 3.2.1.21) (Protein PHOSPHATE STARVATION-RESPONSE 3.1)	BGLU23 PSR3.1 PYK10 At3g09260 F3L24.13
8	O64644	-3.7119	SAP18_ARATH	Histone deacetylase complex subunit SAP18 (18 kDa Sin3-associated polypeptide)	At2g45640 F17K2.17
9	Q9LJE4	-3.7076	CPNB2_ARATH	Chaperonin 60 subunit beta 2, chloroplastic (CPN-60 beta 2)	CPN60B2 Cpn60-B(2) At3g13470 MRP15.11
10	O22793	-3.6137	MORF2_ARATH	Multiple organellar RNA editing factor 2, chloroplastic (Protein DIFFERENTIATION AND GREENING-like 1) (Protein DAG-like 1) (RNA editing-interacting protein 2)	MORF2 DAL1 RIP2 At2g33430
11	P68209	-3.5645	SUCA1_ARATH	Succinate--CoA ligase [ADP-forming] subunit alpha-1, mitochondrial (EC 6.2.1.5) (Succinyl-CoA synthetase subunit alpha-1) (SCS-alpha-1)	At5g08300 F8L15_30
12	Q94AG1	-3.5242	Q94AG1_ARATH	AT3g07470/F21O3_18	At3g07470
13	Q8S4Y1	-3.3963	ACCT2_ARATH	Acetyl-CoA acetyltransferase 2 (EC 2.3.1.9) (Acetoacetyl-CoA thiolase 2) (Thiolase 2) (Protein EMBRYO DEFECTIVE 1276)	ACCT2 AAT1 EMB1276 At5g48230 MIF21.12
14	Q9STR1	-3.3013	RL312_ARATH	Large ribosomal subunit protein eL31y (60S ribosomal protein L31-2)	RPL31B At4g26230 T25K17.40
15	Q9SCK3	-3.2466	HP301_ARATH	Chloroplastic import inner membrane translocase subunit HP30-1 (Hypothetical inner plastid envelope protein of 30 kDa 1) (AtHP30-1) (Hypothetical protein 30)	HP30-1 At3g49560 T9C5.150
16	O04090	-3.2213	FER1_ARATH	Ferredoxin-1, chloroplastic (AtFd1)	FD1 PETF2 At1g10960 T19D16.12
17	Q9SX22	-3.156	RRP31_ARATH	Small ribosomal subunit protein cS23z (30S ribosomal protein 3-1, chloroplastic) (Plastid-specific 30S ribosomal protein 3-1) (PSRP-3 1)	At1g68590 F24J5.17
18	Q9XGZ3	-3.0711	Q9XGZ3_ARATH	Nodulin-like protein (Putative nodulin protein) (T1N24.3 protein)	At5g25940 T1N24.3 T1N24_3
19	Q6NPL0	-2.7192	Q6NPL0_ARATH	At4g09040 (RNA-binding (RRM/RBD/RNP motifs) family protein)	CP33C At4g09040 At4g09050 F23J3.70 F23J3_70
20	Q9SWW6	-2.6573	CESA7_ARATH	Cellulose synthase A catalytic subunit 7 [UDP-forming] (AtCesA7) (EC 2.4.1.12) (Protein FRAGILE FIBER 5) (Protein IRREGULAR XYLEM 3) (AtIRX3)	CESA7 FRA5 IRX3 At5g17420 T10B6.80
21	Q9SMW7	-2.6534	BTF3_ARATH	Basic transcription factor 3 (AtBTF3) (Nascent polypeptide-associated complex subunit beta)	BTF3 At1g17880 F2H15.11
22	A0A1P8BGI7	-2.6203	A0A1P8BGI7_ARATH	phosphoglucomutase (alpha-D-glucose-1,6-bisphosphate-dependent) (EC 5.4.2.2)	At5g17530 K10A8.10 K10A8_10
23	Q9SSB8	-2.6065	CX5B2_ARATH	Cytochrome c oxidase subunit 5b-2, mitochondrial (AtCOX5b-2)	COX5B-2 At1g80230 F18B13.29
24	Q9FXB0	-2.6056	Q9FXB0_ARATH	At1g56580/F25P12_18 (F25P12.97 protein)	SVB SMALLER WITH VARIABLE BRANCHES At1g56580 F25P12.97 F25P12_97
25	Q84W65	-2.5648	SUFE1_ARATH	SufE-like protein 1, chloroplastic/mitochondrial (Chloroplastic SufE) (CpSufE) (Protein EMBRYO DEFECTIVE 1374) (Protein SULFUR E) (AtSUFE) (Protein SULFUR E 1) (AtSUFE1)	SUFE1 EMB1374 SUFE At4g26500 M3E9.70
26	Q38936	-2.5135	FK152_ARATH	Peptidyl-prolyl cis-trans isomerase FKBP15-2 (PPIase FKBP15-2) (EC 5.2.1.8) (15 kDa FK506-binding protein) (15 kDa FKBP) (FK506-binding protein 15-2) (AtFKBP15-2) (FK506-binding protein 2-2) (Immunophilin FKBP15-2) (Rotamase)	FKBP15-2 At5g48580 K15N18.5
27	Q9LUV2	-2.3556	POP3_ARATH	Stress-response A/B barrel domain-containing protein HS1 (Pop3 family protein At3g17210) (Protein HEAT STABLE 1) (AtHS1)	HS1 At3g17210 MGD8.2
28	Q9SEI2	-2.3008	PS6AA_ARATH	26S proteasome regulatory subunit 6A homolog A (26S proteasome AAA-ATPase subunit RPT5a) (Proteasome 26S subunit 6A homolog A) (Regulatory particle triple-A ATPase subunit 5a) (Tat-binding protein 1 homolog A) (TBP-1 homolog A)	RPT5A ATS6A.2 TBP1 At3g05530 F22F7.1
29	Q9FE18	-2.2166	Q9FE18_ARATH	Peptidyl-prolyl cis-trans isomerase (EC 5.2.1.8)	At1g26550 T1K7.8 T1K7_8
30	Q93W28	-1.6331	Y4554_ARATH	Uncharacterized protein At4g15545	At4g15545 dl3810w FCAALL.328
31	Q9LVM3	-1.5621	YCF54_ARATH	Protein YCF54, chloroplastic (Protein LOW CHLOROPHYLL ACCUMULATION)	YCF54 EMB3143 LCAA At5g58250 MCK7.12
32	Q96520	-1.4948	PER12_ARATH	Peroxidase 12 (Atperox P12) (EC 1.11.1.7) (ATP4a) (PRXR6)	PER12 P12 At1g71695 F14O23.6 F26A9.5
33	P52032	-1.2757	GPX1_ARATH	Phospholipid hydroperoxide glutathione peroxidase 1, chloroplastic (PHGPx) (EC 1.11.1.12)	GPX1 At2g25080 F13D4.40
34	Q9LZ82	-1.2223	BTR1_ARATH	Protein BTR1 (Binding to ToMV RNA 1)	BTR1 At5g04430 T32M21_30
35	O49453	-1.0927	Y4844_ARATH	Uncharacterized protein At4g28440	At4g28440 F20O9.120
36	Q9FJP3	-0.91009	RK29_ARATH	Large ribosomal subunit protein uL29c (50S ribosomal protein L29, chloroplastic) (CL29)	RPL29 At5g65220 MQN23.16
37	P16180	-0.81844	RR17_ARATH	Small ribosomal subunit protein uS17c (30S ribosomal protein S17, chloroplastic) (CS17)	RPS17 At1g79850 F19K16.19
38	O04603	-0.73885	RK5_ARATH	Large ribosomal subunit protein uL5c (50S ribosomal protein L5, chloroplastic)	RPL5 At4g01310 A_IG002N01.3 F2N1.5
39	Q9LIK9	-0.72841	APS1_ARATH	ATP sulfurylase 1, chloroplastic (AtPS1) (EC 2.7.7.4)	APS1 At3g22890 F5N5.6
40	Q9C514	-0.72759	RS71_ARATH	Small ribosomal subunit protein eS7z (40S ribosomal protein S7-1)	RPS7A At1g48830 F11I4.1 T24P22.5
41	Q39061	-0.71608	CP33_ARATH	RNA-binding protein CP33, chloroplastic (Protein PIGMENT DEFECTIVE 322)	CP33 PDE322 At3g52380 F22O6_240
42	O80576	-0.70533	O80576_ARATH	At2g44060 (Late embryogenesis abundant protein, group 2) (Similar to late embryogenesis abundant proteins)	LEA26 late embryogenesis abundant 26 At2g44060 F6E13.19
43	Q8VYM4	-0.66476	PSRP2_ARATH	Small ribosomal subunit protein cS22 (30S ribosomal protein 2, chloroplastic) (Chloroplastic small ribosomal subunit protein cS22) (Plastid-specific 30S ribosomal protein 2, chloroplastic) (PSRP-2)	PSRP2 At3g52150 F4F15.260
44	Q9LUT2	-0.6415	METK4_ARATH	S-adenosylmethionine synthase 4 (AdoMet synthase 4) (EC 2.5.1.6) (Methionine adenosyltransferase 4) (MAT 4)	METK4 MTO3 SAMS3 At3g17390 MGD8.23
45	Q9SIE3	-0.59702	Q9SIE3_ARATH	3-hydroxyacyl-[acyl-carrier-protein] dehydratase (EC 4.2.1.59)	At2g22230 T26C19.11 T26C19_11
46	Q39161	-0.59566	NIR_ARATH	Ferredoxin--nitrite reductase, chloroplastic (NiR) (EC 1.7.7.1)	NIR1 NIR At2g15620 F9O13.17
47	Q9SLF7	-0.5907	RLA22_ARATH	Large ribosomal subunit protein P2y (60S acidic ribosomal protein P2-2)	RPP2B At2g27710 F15K20.19
