## Supplemental Tables and figures for "Ribosome Processing Factor-2 Interacts with RPL10A to Regulate Selective Translation during Plant Immunity and Drought Stress": Supplememtary Data S4.xlsx

### Sheet: Sheet1
Pathway enrichment by RPF2-OE upregulated proteins
Enrichment FDR	nGenes	Pathway Genes	Fold Enrichment	Pathway	Genes
1.08e-05	18	2329	3.88231	Metabolic pathways	AT1G08110 ACLA-3 UGE1 AOC4 GATB E1 ALPHA AT2G31390 CBL LAP2 CCoAOMT1 EDA9 FDH CAC1 GSR 1 PER64 AT5G52840 FQR1 UXS3
0.00327815	10	1272	3.94911	Biosynthesis of secondary metabolites	ACLA-3 AOC4 E1 ALPHA AT2G31390 CBL CCoAOMT1 EDA9 CAC1 PER64 FQR1
0.00947675	3	96	15.6977	Pyruvate metabolism	AT1G08110 E1 ALPHA CAC1
0.00947675	3	100	15.0698	Biosynthesis of nucleotide sugars	UGE1 AT2G31390 UXS3
0.0107792	3	113	13.3361	RNA degradation	HSP60-2 MTHSC70-2 Cpn60beta3
0.0122564	3	133	11.3307	Amino sugar and nucleotide sugar metabolism	UGE1 AT2G31390 UXS3
0.0122564	4	270	7.44189	Carbon metabolism	E1 ALPHA EDA9 FDH CAC1
0.0289938	2	64	15.6977	Citrate cycle (TCA cycle)	ACLA-3 E1 ALPHA
0.0289938	2	61	16.4697	Proteasome	AT1G79210 RPT6A
0.0372539	2	77	13.0475	Glyoxylate and dicarboxylate metabolism	FDH GSR 1
0.0407748	3	242	6.2272	Biosynthesis of amino acids	CBL EDA9 GSR 1
0.0533315	1	9	55.8141	Stilbenoid diarylheptanoid and gingerol biosynthesis	CCoAOMT1
0.0693094	2	128	7.84886	Phenylpropanoid biosynthesis	CCoAOMT1 PER64
0.109391	1	25	20.0931	Flavonoid biosynthesis	CCoAOMT1
0.134474	1	42	11.9602	Fatty acid biosynthesis	CAC1
0.134474	1	39	12.8802	Ubiquinone and other terpenoid-quinone biosynthesis	FQR1
0.134474	1	43	11.682	alpha-Linolenic acid metabolism	AOC4
0.134474	1	40	12.5582	Propanoate metabolism	CAC1
0.134474	1	43	11.682	Nitrogen metabolism	GSR 1
0.154763	1	57	8.81276	Aminoacyl-tRNA biosynthesis	GATB

### Sheet: Sheet2
Pathway enrichment by RPF2-RNAi downregulated proteins
Enrichment FDR	nGenes	Pathway Genes	Fold Enrichment	Pathway	Genes
3.5e-06	12	1272	6.68312	Biosynthesis of secondary metabolites	IMD3 CYT1 VTC4 LTA2 AT3G53580 CRD1 NAGK PPOX CHLM DHS2 ACAT2 DXR
2.89e-05	14	2329	4.25837	Metabolic pathways	IMD3 AT1G80230 CYT1 VTC4 LTA2 AT3G53580 GSTL2 CRD1 NAGK PPOX CHLM DHS2 ACAT2 DXR
0.000638153	3	53	40.0987	Porphyrin metabolism	CRD1 PPOX CHLM
0.0030625	4	242	11.7093	Biosynthesis of amino acids	IMD3 AT3G53580 NAGK DHS2
0.0215395	2	60	23.6137	Terpenoid backbone biosynthesis	ACAT2 DXR
0.0231877	3	236	9.00522	Biosynthesis of cofactors	CYT1 VTC4 PPOX
0.0309489	1	6	118.068	D-Amino acid metabolism	AT3G53580
0.0309489	2	96	14.7585	Pyruvate metabolism	LTA2 ACAT2
0.0346963	3	322	6.6001	Ribosome	AT1G77940 RPL9 AT4G26230
0.122439	2	270	5.24748	Carbon metabolism	LTA2 ACAT2
0.124159	1	64	11.0689	Citrate cycle (TCA cycle)	LTA2
0.124159	1	63	11.2446	Ascorbate and aldarate metabolism	VTC4
0.124159	1	55	12.8802	Phenylalanine tyrosine and tryptophan biosynthesis	DHS2
0.124159	1	61	11.6133	Proteasome	RPT5A
0.126132	1	77	9.20013	Inositol phosphate metabolism	VTC4
0.126132	1	77	9.20013	Glyoxylate and dicarboxylate metabolism	ACAT2
0.126132	1	75	9.44547	Phosphatidylinositol signaling system	VTC4
0.154351	1	103	6.87777	Glutathione metabolism	GSTL2
0.162594	1	113	6.26912	RNA degradation	Cpn60beta2
0.172832	1	134	5.28664	Oxidative phosphorylation	AT1G80230

### Sheet: Sheet3
Pathway enrichment by RPL10-OE upregulated proteins
Enrichment FDR	nGenes	Pathway Genes	Fold Enrichment	Pathway	Genes
0.00531012	7	2329	4.37043	Metabolic pathways	MOD1 AT2G22420 NAD-ME2 GPX6 ACO2 FDH IPP1
0.0437989	4	1272	4.57266	Biosynthesis of secondary metabolites	MOD1 AT2G22420 ACO2 IPP1
0.00039062	3	77	56.6535	Glyoxylate and dicarboxylate metabolism	GLU2 ACO2 FDH
0.00531012	3	270	16.1567	Carbon metabolism	NAD-ME2 ACO2 FDH
0.0437989	1	16	90.8816	Biotin metabolism	MOD1
0.0455645	1	20	72.7053	Arachidonic acid metabolism	GPX6
0.0729256	1	42	34.6216	Fatty acid biosynthesis	MOD1
0.0729256	1	43	33.8164	Nitrogen metabolism	GLU2
0.0764583	1	64	22.7204	Citrate cycle (TCA cycle)	ACO2
0.0764583	1	67	21.7031	Carbon fixation in photosynthetic organisms	NAD-ME2
0.0764583	1	60	24.2351	Terpenoid backbone biosynthesis	IPP1
0.0764583	1	74	19.6501	2-Oxocarboxylic acid metabolism	ACO2
0.0764583	1	69	21.074	Fatty acid metabolism	MOD1
0.0913711	1	103	14.1175	Glutathione metabolism	GPX6
0.0913711	1	96	15.1469	Pyruvate metabolism	NAD-ME2
0.105596	1	128	11.3602	Phenylpropanoid biosynthesis	AT2G22420
0.145328	1	191	7.61312	Spliceosome	GR-RBP5
0.162085	1	242	6.0087	Biosynthesis of amino acids	ACO2
0.162085	1	236	6.16146	Biosynthesis of cofactors	MOD1
0.199738	1	322	4.51585	Ribosome	PGY1

### Sheet: Sheet4
Pathway enrichment by RPL10-RNAi downregulated proteins
Enrichment FDR	nGenes	Pathway Genes	Fold Enrichment	Pathway	Genes
6.15389e-06	7	322	16.6836	Ribosome	AT1G48830 AT1G77940 RPS17 AT2G27710 AT4G01310 AT4G26230 AT5G65220
0.00221776	11	2329	3.62468	Metabolic pathways	FD1 AT1G71695 AT1G80230 NIR1 GPX1 PYK10 MTO3 APS1 AT3G53580 AT5G08300 ACAT2
0.0133578	7	1272	4.22336	Biosynthesis of secondary metabolites	AT1G71695 PYK10 MTO3 APS1 AT3G53580 AT5G08300 ACAT2
0.0284689	2	64	23.9826	Biosynthesis of various plant secondary metabolites	PYK10 MTO3
0.0541712	2	119	12.8982	mRNA surveillance pathway	SAP18 PSRP2
0.0541712	2	113	13.5831	RNA degradation	Cpn60beta2 PSRP2
0.08427	1	20	38.3722	Arachidonic acid metabolism	GPX1
0.109759	2	242	6.34252	Biosynthesis of amino acids	MTO3 AT3G53580
0.112718	1	46	16.6836	Photosynthesis	FD1
0.112718	1	40	19.1861	Propanoate metabolism	AT5G08300
0.112718	1	42	18.2725	Sulfur metabolism	APS1
0.112718	2	270	5.68477	Carbon metabolism	AT5G08300 ACAT2
0.119271	1	64	11.9913	Tryptophan metabolism	ACAT2
0.119271	1	60	12.7907	Terpenoid backbone biosynthesis	ACAT2
0.119271	1	61	12.5811	Proteasome	RPT5A
0.127531	1	77	9.96681	Glyoxylate and dicarboxylate metabolism	ACAT2
0.138083	1	87	8.8212	Purine metabolism	APS1
0.146194	1	103	7.45092	Glutathione metabolism	GPX1
0.146194	1	102	7.52397	Nucleocytoplasmic transport	SAP18
0.168042	1	128	5.99566	Phenylpropanoid biosynthesis	AT1G71695
