## Supplemental Tables and figures for "Ribosome Processing Factor-2 Interacts with RPL10A to Regulate Selective Translation during Plant Immunity and Drought Stress": Supplememtary Data S6.xlsx

### Sheet: Sheet1
RPL10-OE upregulated proteins
S. No.	Protein	log2(FC)	Entry Name	Protein names	Gene Names
1	P48641	0.66346	GSHRC_ARATH	Glutathione reductase, cytosolic (GR) (GRase) (EC 1.8.1.7) (OBP29)	At3g24170 MUJ8.7
2	P47998	1.0874	CYSK1_ARATH	Cysteine synthase 1 (EC 2.5.1.47) (At.OAS.5-8) (Beta-substituted Ala synthase 1;1) (ARAth-Bsas1;1) (CSase A) (AtCS-A) (Cys-3A) (O-acetylserine (thiol)-lyase 1) (OAS-TL A) (O-acetylserine sulfhydrylase) (Protein ONSET OF LEAF DEATH 3)	OASA1 OAS1 OASS OLD3 At4g14880 dl3480c
3	Q8H0V3	1.1321	LGUL_ARATH	Lactoylglutathione lyase (EC 4.4.1.5) (Aldoketomutase) (Glyoxalase I) (Glx I) (Ketone-aldehyde mutase) (Methylglyoxalase) (S-D-lactoylglutathione methylglyoxal lyase)	At1g08110 T6D22.20
4	Q39258	1.1359	VATE1_ARATH	V-type proton ATPase subunit E1 (V-ATPase subunit E1) (Protein EMBRYO DEFECTIVE 2448) (Vacuolar H(+)-ATPase subunit E isoform 1) (Vacuolar proton pump subunit E1)	VHA-E1 EMB2448 TUF TUFF VATE At4g11150 F2P3.10 T22B4.130
5	O81235	1.2215	SODM1_ARATH	Superoxide dismutase [Mn] 1, mitochondrial (EC 1.15.1.1) (Protein MANGANESE SUPEROXIDE DISMUTASE 1) (AtMSD1) (Protein MATERNAL EFFECT EMBRYO ARREST 33)	MSD1 MEE3 SODA At3g10920 F9F8.26
6	Q9SIB9	1.321	ACO3M_ARATH	Aconitate hydratase 3, mitochondrial (Aconitase 3) (mACO1) (EC 4.2.1.3) (Citrate hydro-lyase 3)	ACO3 At2g05710 T3P4.5
7	Q43348	1.3277	INVA3_ARATH	Acid beta-fructofuranosidase 3, vacuolar (At beta fruct3) (AtBETAFRUCT3) (EC 3.2.1.26) (Acid invertase 3) (AI 3) (Acid sucrose hydrolase 3) (Vacuolar invertase 3) (Inv-V3) (VAC-INV 3) (VI 3)	BFRUCT3 BETAFRUCT3 At1g62660 F23N19.3 T3P18.21
8	P94040	1.5843	GL31_ARATH	Germin-like protein subfamily 3 member 1 (At-GERM1) (AtGER1) (AtGLP1)	GLP1 GER1 GLP3 At1g72610 F28P22.20
9	Q8LAS8	1.7006	SFGH_ARATH	S-formylglutathione hydrolase (AtSFGH) (EC 3.1.2.12) (Esterase D)	SFGH At2g41530 T32G6.5
10	Q9C891	1.7597	DIR20_ARATH	Dirigent protein 20 (AtDIR20)	DIR20 At1g55210 F7A10.7
11	P42645	2.0834	14335_ARATH	14-3-3-like protein GF14 upsilon (General regulatory factor 5)	GRF5 At5g16050 F1N13_190
12	Q96300	2.1108	14337_ARATH	14-3-3-like protein GF14 nu (General regulatory factor 7)	GRF7 At3g02520 F16B3.15
13	P31168	2.1409	COR47_ARATH	Dehydrin COR47 (Cold-induced COR47 protein)	COR47 RD17 At1g20440 F5M15.22
14	P32962	2.1995	NRL2_ARATH	Nitrilase 2 (EC 3.5.5.1)	NIT2 At3g44300 T10D17_90
15	Q56WN1	2.2643	GLN11_ARATH	Glutamine synthetase cytosolic isozyme 1-1 (EC 6.3.1.2) (Glutamate--ammonia ligase GLN1;1) (GLN1;1)	GLN1-1 At5g37600 K12B20.50
16	F4J7G5	2.2857	F4J7G5_ARATH	MD-2-related lipid recognition domain-containing protein / ML domain-containing protein	At3g11780
17	Q501F7	2.3023	Q501F7_ARATH	At1g21440 (Phosphoenolpyruvate carboxylase family protein)	At1g21440 F24J8.7 F24J8_7
18	Q93ZC5	2.5525	AOC4_ARATH	Allene oxide cyclase 4, chloroplastic (EC 5.3.99.6)	AOC4 At1g13280 T6J4.4 T6J4_23
19	Q93V74	2.5673	CYL1_ARATH	Cyclase-like protein 1	CYCLASE1 At4g34180 F10M10.6
20	Q9ZV18	2.6387	Q9ZV18_ARATH	Protease inhibitor	At2g38870 T7F6.4 T7F6_4
21	P42770	2.7104	GSHRP_ARATH	Glutathione reductase, chloroplastic (GR) (GRase) (EC 1.8.1.7) (Protein EMBRYO DEFECTIVE 2360)	EMB2360 At3g54660 T5N23_20
22	Q9FM97	2.9332	Q9FM97_ARATH	Pyruvate kinase (EC 2.7.1.40)	MCD7.8 MCD7_8 At5g56350 At5g56350/MCD7.8
23	Q9SU40	2.992	SKU5_ARATH	Monocopper oxidase-like protein SKU5 (Skewed roots)	SKU5 At4g12420 T1P17.10
24	O04153	3.0105	CALR3_ARATH	Calreticulin-3 (Protein PRIORITY IN SWEET LIFE 1)	CRT3 At1g08450 T27G7.13
25	O49629	3.2166	PAP2_ARATH	Probable plastid-lipid-associated protein 2, chloroplastic (AtPap2) (Fibrillin-1b)	PAP2 FBN1b FIB1b At4g22240 T10I14.70
26	Q949P3	3.2413	D89S2_ARATH	Damage-control phosphatase At2g17340 (EC 3.1.3.-) (Sugar phosphates phosphatase At2g17340)	At2g17340 F5J6.10
27	Q9XI73	3.327	PNSL2_ARATH	Photosynthetic NDH subunit of lumenal location 2, chloroplastic (PsbQ-like protein 1)	PNSL2 PQL1 PQL2 At1g14150 F7A19.23
28	O22149	3.3566	PME17_ARATH	Probable pectinesterase/pectinesterase inhibitor 17 [Includes: Pectinesterase inhibitor 17 (Pectin methylesterase inhibitor 17); Pectinesterase 17 (PE 17) (EC 3.1.1.11) (Pectin methylesterase 17) (AtPME17)]	PME17 ARATH17 At2g45220 F4L23.27
29	Q9FGS0	3.4886	CP31B_ARATH	RNA-binding protein CP31B, chloroplastic	CP31B At5g50250 K6A12.11
30	Q8L831	3.6122	NUDT3_ARATH	Nudix hydrolase 3 (AtNUDT3) (EC 3.6.1.-)	NUDT3 NUDX3 At1g79690 F20B17.11
31	Q8RWG8	3.6401	RBP1B_ARATH	Ran-binding protein 1 homolog b	RANBP1B At2g30060 F23F1.1 T27E13.20
32	P25853	3.6463	BAM5_ARATH	Beta-amylase 5 (AtBeta-Amy) (EC 3.2.1.2) (1,4-alpha-D-glucan maltohydrolase) (Protein REDUCED BETA AMYLASE 1)	BAM5 BMY1 RAM1 At4g15210 dl3650c FCAALL.97
33	Q8GUK4	3.6531	SBT3D_ARATH	Subtilisin-like protease SBT3.13 (EC 3.4.21.-) (Subtilase subfamily 3 member 13) (AtSBT3.13)	SBT3.13 At4g21650 F17L22.110
34	Q9LHT0	4.2881	TRNHF_ARATH	Tropinone reductase homolog At5g06060 (EC 1.1.1.-)	At5g06060 K16F4.2
35	Q01474	4.3756	SAR1B_ARATH	Small COPII coat GTPase SAR1B (EC 3.6.5.2) (GTP-binding protein SAR1B)	SAR1B SAR1 At1g56330 F14G9.6
36	Q38946	4.4962	DHE2_ARATH	Glutamate dehydrogenase 2 (GDH 2) (EC 1.4.1.3)	GDH2 At5g07440 T2I1_150
37	Q9LQQ3	5.1355	Q9LQQ3_ARATH	At1g07750/F24B9_13 (F24B9.13 protein) (Putative globulin protein) (RmlC-like cupins superfamily protein)	At1g07750 F24B9.13 F24B9_13
38	Q1JPL7	5.7936	PME18_ARATH	Pectinesterase/pectinesterase inhibitor 18 (AtPMEpcrA) [Cleaved into: Pectinesterase inhibitor 18 (Pectin methylesterase inhibitor 18); Bifunctional pectinesterase 18/rRNA N-glycosylase (PE 18) (EC 3.1.1.11) (EC 3.2.2.22) (Pectin methylesterase 18) (Pectin methylesterase 4) (AtPME4) (Ribosome-inactivating protein)]	PME18 ARATH4 At1g11580 T23J18.23 T23J18.24 T23J18.33
39	Q9M1G8	6.005	DJ1F_ARATH	DJ-1 protein homolog F (AtDJ-1F)	DJ1F At3g54600 T14E10.170
40	Q9ZW18	6.2282	SAG13_ARATH	Senescence-associated protein 13 (Tropinone reductase homolog SAG13) (EC 1.1.1.-)	SAG13 At2g29350 F16P2.27
41	O22788	7.0452	PXG3_ARATH	Probable peroxygenase 3 (AtPXG3) (EC 1.11.2.3) (Caleosin-3) (Protein RESPONSIVE TO DESICCATION 20)	PXG3 CLO3 RD20 At2g33380 F4P9.15

### Sheet: Sheet2
RPL10-OE downregulated proteins
S. No.	Protein	log2(FC)	Entry Name	Protein names	Gene Names
1	Q9M591	-4.1685	CRD1_ARATH	Magnesium-protoporphyrin IX monomethyl ester [oxidative] cyclase, chloroplastic (Mg-protoporphyrin IX monomethyl ester oxidative cyclase) (EC 1.14.13.81) (Copper response defect 1 protein) (AtCrd1) (Dicarboxylate diiron protein) (AtZIP) (MPE-cyclase)	CRD1 ACSF AT103 CHL27 ZIP At3g56940 F24I3.20
2	P27202	-4.0993	PSBR_ARATH	Photosystem II 10 kDa polypeptide, chloroplastic	PSBR ART1 At1g79040 YUP8H12R.34 YUP8H12R_29
3	O65502	-3.4664	HC244_ARATH	Protein HIGH CHLOROPHYLL FLUORESCENCE PHENOTYPE 244, chloroplastic	HCF244 At4g35250 F23E12.190
4	Q9LYA9	-3.4571	CP41A_ARATH	Chloroplast stem-loop binding protein of 41 kDa a, chloroplastic (CSP41-a)	CSP41A At3g63140 T20O10.240
5	O80796	-3.4349	VIPP1_ARATH	Membrane-associated protein VIPP1, chloroplastic (Protein VESICLE-INDUCING PROTEIN IN PLASTIDS 1)	VIPP1 At1g65260 T8F5.2
6	Q9SW18	-3.2663	CHLM_ARATH	Magnesium protoporphyrin IX methyltransferase, chloroplastic (EC 2.1.1.11)	CHLM At4g25080 F13M23.220
7	Q8VY70	-3.1436	Q8VY70_ARATH	Dimethylallyl, adenosine tRNA methylthiotransferase	At1g62780 F23N19.15 F23N19_15
8	P41377	-2.9631	IF4A2_ARATH	Eukaryotic initiation factor 4A-2 (eIF-4A-2) (EC 3.6.4.13) (ATP-dependent RNA helicase eIF4A-2) (DEAD-box ATP-dependent RNA helicase 19)	TIF4A-2 RH19 At1g54270 F20D21.9 F20D21_52
9	Q9CA67	-2.5561	CHLP_ARATH	Geranylgeranyl diphosphate reductase, chloroplastic (EC 1.3.1.83) (Geranylgeranyl reductase)	CHLP At1g74470 F1M20.15
10	Q9SKC9	-2.3536	NDUB7_ARATH	NADH dehydrogenase [ubiquinone] 1 beta subcomplex subunit 7	At2g02050 F14H20.12
11	Q39161	-2.3247	NIR_ARATH	Ferredoxin--nitrite reductase, chloroplastic (NiR) (EC 1.7.7.1)	NIR1 NIR At2g15620 F9O13.17
12	Q8LFH7	-2.135	RL371_ARATH	Large ribosomal subunit protein eL37z (60S ribosomal protein L37-1)	RPL37A At1g15250 F9L1.46
13	Q9SQI8	-2.0421	ODP24_ARATH	Dihydrolipoyllysine-residue acetyltransferase component 4 of pyruvate dehydrogenase complex, chloroplastic (EC 2.3.1.12) (Dihydrolipoamide S-acetyltransferase component 4 of pyruvate dehydrogenase complex) (Pyruvate dehydrogenase complex component E2 4) (PDC-E2 4) (PDCE2 4) (plE2)	LTA2 At3g25860 MPE11.1
14	Q9FEC1	-1.9349	OHP2_ARATH	Light-harvesting complex-like protein OHP2, chloroplastic (One-helix protein 2) (Protein LIGHT-HARVESTING LIKE 6)	OHP2 LIL6 At1g34000 F12G12.18 T15K4.5
15	Q9LRS0	-1.8726	GLO2_ARATH	Glycolate oxidase 2 (AtGLO2) (GOX2) (EC 1.1.3.15) ((S)-2-hydroxy-acid oxidase GLO2) (Short chain alpha-hydroxy acid oxidase GLO2)	GLO2 GOX1 At3g14415 MLN21.20
16	Q9T029	-1.8453	RS254_ARATH	Small ribosomal subunit protein eS25w (40S ribosomal protein S25-4)	RPS25E At4g39200 T22F8.100
17	Q94K48	-1.819	Q94K48_ARATH	ARM repeat superfamily protein	At3g62530
18	O48741	-1.8167	PORC_ARATH	Protochlorophyllide reductase C, chloroplastic (PCR C) (EC 1.3.1.33) (NADPH-protochlorophyllide oxidoreductase C) (POR C)	PORC At1g03630 F21B7.24 F21B7.35 F21B7_11
19	Q9SI75	-1.7152	EFGC_ARATH	Elongation factor G, chloroplastic (cEF-G) (Elongation factor EF-G/SCO1) (Protein SNOWY COTYLEDON 1, chloroplastic) (AtSCO1)	CPEFG SCO1 At1g62750 F23N19.11
20	Q9LTX9	-1.7055	HSP7G_ARATH	Heat shock 70 kDa protein 7, chloroplastic (Chloroplast heat shock protein 70-2) (cpHsc70-2) (Heat shock protein 70-7) (AtHsp70-7)	HSP70-7 CPHSC70-2 HSC70-7 At5g49910 K9P8.5
21	Q9LRX8	-1.5655	R13A2_ARATH	Large ribosomal subunit protein uL13y (60S ribosomal protein L13a-2)	RPL13AB At3g24830 K7P8.12
22	Q8L7S8	-1.525	RH3_ARATH	DEAD-box ATP-dependent RNA helicase 3, chloroplastic (EC 3.6.4.13) (Protein EMBRYO DEFECTIVE 1138)	RH3 EMB1138 At5g26742 F21E10.1 T7I7.6
23	Q9M8L6	-1.4862	Q9M8L6_ARATH	At1g80480 (Plastid transcriptionally active 17)	PTAC17 At1g80480 T21F11.27 T21F11_27
24	Q9SCY0	-1.4357	PGMP_ARATH	Phosphoglucomutase, chloroplastic (PGM) (EC 5.4.2.2) (Glucose phosphomutase) (Protein REDUCED GRAVITROPIC 2)	PGMP PGM RGV2 At5g51820 MIO24.4
25	P49689	-1.3373	RS30_ARATH	Small ribosomal subunit protein eS30z/eS30y/eS30x (40S ribosomal protein S30)	RPS30A At2g19750 F6F22.22; RPS30B At4g29390 F17A13.210; RPS30C At5g56670 MIK19.12
26	O04499	-1.2936	PMG1_ARATH	2,3-bisphosphoglycerate-independent phosphoglycerate mutase 1 (BPG-independent PGAM 1) (Phosphoglyceromutase 1) (EC 5.4.2.12) (PGAM-I 1)	PGM1 At1g09780 F21M12.16
27	O23049	-1.2091	RK6_ARATH	Large ribosomal subunit protein uL6c (50S ribosomal protein L6, chloroplastic) (Protein EMBRYO DEFECTIVE 2394)	RPL6 EMB2394 At1g05190 YUP8H12.20
28	P42799	-1.1833	GSA1_ARATH	Glutamate-1-semialdehyde 2,1-aminomutase 1, chloroplastic (AtGSA1) (GSA 1) (EC 5.4.3.8) (Glutamate-1-semialdehyde aminotransferase 1) (GSA-AT 1)	GSA1 HEML1 At5g63570 MBK5.3
29	Q8LCA1	-1.0807	CUT1B_ARATH	Protein CURVATURE THYLAKOID 1B, chloroplastic (Photosystem I protein P) (Thylakoid membrane phosphoprotein 14 kDa)	CURT1B PSAP PSI-P TMP14 At2g46820 F19D11.10
30	Q9ASR0	-1.0334	TBB3_ARATH	Tubulin beta-3 chain	TUBB3 TUB3 At5g62700 MRG21.12
31	Q94B60	-1.0294	CLPP4_ARATH	ATP-dependent Clp protease proteolytic subunit 4, chloroplastic (EC 3.4.21.92) (Endopeptidase ClpP4) (nClpP4) (nClpP3)	CLPP4 NCLPP3 NCLPP4 At5g45390 MFC19.5
32	Q8RW93	-0.88562	LBP65_ARATH	Putative lipid-binding protein At4g00165	At4g00165 F6N15.21
33	O82660	-0.75828	P2SAF_ARATH	Photosystem II stability/assembly factor HCF136, chloroplastic	HCF136 At5g23120 MYJ24.11

### Sheet: Sheet3
RPL10-RNAi upregulated proteins
S. No.	Protein	log2(FC)	Entry Name	Protein names	Gene Names
1	Q9FMF7	0.82354	DIT21_ARATH	Dicarboxylate transporter 2.1, chloroplastic (AtpDCT1) (Glutamate/malate translocator)	DIT2-1 DIT2 At5g64290 MSJ1.13
2	Q9ZVL6	0.84743	U603_ARATH	UPF0603 protein At1g54780, chloroplastic (Thylakoid lumen 18.3 kDa protein)	At1g54780 T22H22.19
3	Q9S757	1.068	CYSC1_ARATH	Bifunctional L-3-cyanoalanine synthase/cysteine synthase C1, mitochondrial (EC 2.5.1.47) (EC 4.4.1.9) (Beta-substituted Ala synthase 3;1) (ARAth-Bsas3;1) (Cysteine synthase C1) (AtCYSC1) (O-acetylserine (thiol)-lyase 5)	CYSC1 OAS5 At3g61440 F2A19.40
4	Q9ZR03	1.1293	UCRIA_ARATH	Cytochrome b6-f complex iron-sulfur subunit, chloroplastic (EC 7.1.1.6) (Plastohydroquinone:plastocyanin oxidoreductase iron-sulfur protein) (Proton gradient regulation protein 1) (Rieske iron-sulfur protein) (ISP) (RISP)	petC PGR1 RISP At4g03280 F4C21.21
5	Q9XI42	1.2287	Q9XI42_ARATH	F9L1.21 protein (Translation machinery associated TMA7)	At1g15270 At1g15270/F9L1.21 F9L1.21 F9L1_21
6	Q94BS2	1.2784	MET1_ARATH	Protein MET1, chloroplastic (PDZ domain, K-box domain, and TPR region containing protein)	MET1 GAN ZKT At1g55480 T5A14.12
7	Q9XF88	1.3082	CB4B_ARATH	Chlorophyll a-b binding protein CP29.2, chloroplastic (LHCB4.2) (LHCII protein 4.2)	LHCB4.2 At3g08940 T16O11.12
8	P56777	1.4608	PSBB_ARATH	Photosystem II CP47 reaction center protein (PSII 47 kDa protein) (Protein CP-47)	psbB AtCg00680
9	P25855	1.5163	GCSH1_ARATH	Glycine cleavage system H protein 1, mitochondrial	GDH1 GCDH GDCH GDCSH At2g35370 T32F12.25
10	Q9FY64	1.5639	RS154_ARATH	Small ribosomal subunit protein uS19x (40S ribosomal protein S15-4)	RPS15D At5g09510 T5E8_310
11	Q9M5K3	1.5704	DLDH1_ARATH	Dihydrolipoyl dehydrogenase 1, mitochondrial (AtmLPD1) (mtLPD1) (EC 1.8.1.4) (Dihydrolipoamide dehydrogenase 1) (Glycine cleavage system L protein 1) (Pyruvate dehydrogenase complex E3 subunit 1) (E3-1) (PDC-E3 1)	LPD1 At1g48030 F21D18.28 T2J15.6
12	P30184	1.6478	AMPL1_ARATH	Leucine aminopeptidase 1 (EC 3.4.11.1) (Leucyl aminopeptidase 1) (AtLAP1) (Proline aminopeptidase 1) (EC 3.4.11.5) (Prolyl aminopeptidase 1)	LAP1 PM25 At2g24200 F27D4.11
13	Q41932	1.7034	PSBQ2_ARATH	Oxygen-evolving enhancer protein 3-2, chloroplastic (OEE3) (16 kDa subunit of oxygen evolving system of photosystem II) (OEC 16 kDa subunit)	PSBQ2 PSBQB At4g05180 C17L7.100
14	Q9FN48	1.726	CAS_ARATH	Calcium sensing receptor, chloroplastic (Sulfurtransferase 3) (AtStr3)	CAS STR3 At5g23060 MYJ24.5
15	Q3E902	1.7696	RS212_ARATH	Small ribosomal subunit protein eS21y (40S ribosomal protein S21-2)	RPS21C At5g27700 T1G16.30
16	Q9LVJ1	1.7935	SBT14_ARATH	Subtilisin-like protease SBT1.4 (EC 3.4.21.-) (Subtilase subfamily 1 member 4) (AtSBT1.4)	SBT1.4 At3g14067 MDC16.21
17	P48491	1.821	TPIS_ARATH	Triosephosphate isomerase, cytosolic (TIM) (Triose-phosphate isomerase) (EC 5.3.1.1)	CTIMC At3g55440 T22E16.100
18	Q9C5R8	1.8339	BAS1B_ARATH	2-Cys peroxiredoxin BAS1-like, chloroplastic (2-Cys Prx B) (2-Cys peroxiredoxin B) (EC 1.11.1.24) (Thiol-specific antioxidant protein B) (Thioredoxin-dependent peroxiredoxin BAS1-like)	At5g06290 MHF15.19
19	Q9C5C2	1.8655	BGL37_ARATH	Myrosinase 2 (EC 3.2.1.147) (Beta-glucosidase 37) (AtBGLU37) (Sinigrinase 2) (Thioglucosidase 2)	TGG2 BGLU37 At5g25980 T1N24.18
20	Q94AW8	1.8746	DNAJ3_ARATH	Chaperone protein dnaJ 3 (AtDjA3) (AtJ3)	ATJ3 A3 J3 At3g44110 F26G5.60
21	Q9SUR0	1.9205	Q9SUR0_ARATH	AT4G23670 protein (AT4g23670/F9D16_140) (Polyketide cyclase/dehydrase and lipid transport superfamily protein) (Putative major latex protein)	At4g23670 F9D16.140 F9D16_140
22	Q42547	2.0024	CATA3_ARATH	Catalase-3 (EC 1.11.1.6)	CAT3 At1g20620 F2D10.40 F5M15.5
23	O81235	2.0519	SODM1_ARATH	Superoxide dismutase [Mn] 1, mitochondrial (EC 1.15.1.1) (Protein MANGANESE SUPEROXIDE DISMUTASE 1) (AtMSD1) (Protein MATERNAL EFFECT EMBRYO ARREST 33)	MSD1 MEE3 SODA At3g10920 F9F8.26
24	Q93VI3	2.0764	RL171_ARATH	Large ribosomal subunit protein uL22z (60S ribosomal protein L17-1)	RPL17A At1g27400 F17L21.19
25	Q96262	2.1011	PCAP1_ARATH	Plasma membrane-associated cation-binding protein 1 (AtPCAP1) (Microtubule-destabilizing protein 25)	PCAP1 MDP25 At4g20260 F1C12.180
26	Q8LPJ5	2.1333	ICDHP_ARATH	Isocitrate dehydrogenase [NADP], chloroplastic/mitochondrial (EC 1.1.1.42)	At5g14590 T15N1.80
27	P48349	2.1473	14336_ARATH	14-3-3-like protein G-BOX factor 14 lambda (14-3-3-like protein GF14 lambda) (14-3-3lambda) (14-3-3-like protein AFT1) (14-3-3-like protein RCI2) (General regulatory factor 6)	GRF6 AFT1 RCI2 At5g10450 F12B17_200
28	Q9ZPF5	2.1546	ARGI2_ARATH	Arginase 2, chloroplastic/mitochondrial (EC 3.5.3.1) (Agmatinase ARGAH2) (EC 3.5.3.11) (Arginine amidohydrolase 2)	ARGAH2 At4g08870 T3H13.10
29	P56773	2.1997	CYB6_ARATH	Cytochrome b6	petB AtCg00720
30	P56804	2.2246	RR14_ARATH	Small ribosomal subunit protein uS14c (30S ribosomal protein S14, chloroplastic)	rps14 AtCg00330
31	P43297	2.2321	RD21A_ARATH	Cysteine proteinase RD21A (EC 3.4.22.-) (Protein RESPONSIVE TO DEHYDRATION 21) (RD21)	RD21A At1g47128 F2G19.31
32	F4K0E8	2.2326	ISPG_ARATH	4-hydroxy-3-methylbut-2-en-1-yl diphosphate synthase (ferredoxin), chloroplastic (EC 1.17.7.1) (1-hydroxy-2-methyl-2-(E)-butenyl 4-diphosphate synthase) (Protein CHLOROPLAST BIOGENESIS 4) (Protein CONSTITUTIVE SUBTILISIN 3)	ISPG CLB4 CSB3 HDS At5g60600 MUP24.2
33	Q9S7E4	2.2421	FDH_ARATH	Formate dehydrogenase, chloroplastic/mitochondrial (FDH) (EC 1.17.1.9) (NAD-dependent formate dehydrogenase)	FDH1 FDH At5g14780 T9L3_80
34	P37702	2.2736	BGL38_ARATH	Myrosinase 1 (EC 3.2.1.147) (Beta-glucosidase 38) (AtBGLU38) (EC 3.2.1.21) (Sinigrinase 1) (Thioglucosidase 1)	TGG1 BGLU38 At5g26000 T1N24.7
35	Q940M2	2.2786	AGT21_ARATH	Alanine--glyoxylate aminotransferase 2 homolog 1, mitochondrial (EC 2.6.1.44) (Beta-alanine-pyruvate aminotransferase 1)	AGT2 At4g39660 T19P19.50
36	O65390	2.2993	APA1_ARATH	Aspartic proteinase A1 (EC 3.4.23.-)	APA1 PRA1 At1g11910 F12F1.24
37	Q9C5U8	2.4203	HIS8_ARATH	Histidinol dehydrogenase, chloroplastic (HDH) (EC 1.1.1.23) (Protein HISTIDINE BIOSYNTHESIS 8)	HISN8 HDH At5g63890 MGI19.9
38	Q02971	2.4252	CADH7_ARATH	Cinnamyl alcohol dehydrogenase 7 (AtCAD7) (EC 1.1.1.195) (Cinnamyl alcohol dehydrogenase-like protein B)	CAD7 CAD4 CADB1 ELI3-1 LCAD-B At4g37980 F20D10.100
39	Q9SMT7	2.4565	4CLLA_ARATH	Oxalate--CoA ligase (EC 6.2.1.8) (4-coumarate--CoA ligase isoform 8) (At4CL8) (4-coumarate--CoA ligase-like 10) (Acyl-activating enzyme 3) (Adenosine monophosphate binding protein 3) (AtMPBP3) (Oxalyl-CoA synthetase)	AAE3 4CLL10 AMPBP3 At3g48990 T2J13.170
40	Q9SYE2	2.5742	Q9SYE2_ARATH	At1g51400/F5D21_10 (F11M15.26 protein) (Photosystem II 5 kD protein)	F11M15.26 At1g51400 F5D21.10 F5D21_10
41	A8MRQ5	2.5761	A8MRQ5_ARATH	Bifunctional inhibitor/lipid-transfer protein/seed storage 2S albumin superfamily protein	At4g22485
42	P27521	2.5824	CA4_ARATH	Chlorophyll a-b binding protein 4, chloroplastic (LHCI type III CAB-4)	LHCA4 CAB4 At3g47470 F1P2.20
43	P38418	2.6072	LOX2_ARATH	Lipoxygenase 2, chloroplastic (AtLOX2) (EC 1.13.11.12)	LOX2 At3g45140 T14D3.80
44	Q9SUR6	2.6135	CORI3_ARATH	Cystine lyase CORI3 (EC 4.4.1.35) (Protein CORONATINE INDUCED 3) (Protein JASMONATE RESPONSIVE 2)	CORI3 JR2 At4g23600 F9D16.70
45	Q93W32	2.6586	FLA18_ARATH	Fasciclin-like arabinogalactan protein 18	FLA18 At3g11700 T19F11.10
46	O22265	2.6731	SR43C_ARATH	Signal recognition particle 43 kDa protein, chloroplastic (Chromo protein SRP43) (CpSRP43)	CAO CPSRP43 At2g47450 T30B22.25
47	Q39101	2.7027	FRI1_ARATH	Ferritin-1, chloroplastic (AtFer1) (EC 1.16.3.1)	FER1 At5g01600 F7A7.120
48	Q8LBP4	2.7232	ALB3_ARATH	Inner membrane protein ALBINO3, chloroplastic	ALB3 At2g28800 F8N16.9
49	O65469	2.7522	CRK9_ARATH	Putative cysteine-rich receptor-like protein kinase 9 (Cysteine-rich RLK9)	CRK9 EP1 At4g23170 F21P8.60
50	P42763	2.8332	ERD14_ARATH	Dehydrin ERD14	ERD14 At1g76180 T23E18.12 T23E18_36
51	Q8LPQ6	2.8521	AB28B_ARATH	ABC transporter B family member 28 (ABC transporter ABCB.28) (AtABCB28) (Non-intrinsic ABC protein 8) (TAP-related protein 1)	ABCB28 NAP8 At4g25450 M7J2.180
52	Q38946	2.9413	DHE2_ARATH	Glutamate dehydrogenase 2 (GDH 2) (EC 1.4.1.3)	GDH2 At5g07440 T2I1_150
53	Q9C8D6	2.9933	THN24_ARATH	Probable thionin-2.4	At1g66100 F15E12.20
54	Q94K73	3.0372	SYFM_ARATH	Phenylalanine--tRNA ligase, chloroplastic/mitochondrial (EC 6.1.1.20) (Phenylalanyl-tRNA synthetase) (PheRS)	At3g58140 F9D24.50
55	P42770	3.0587	GSHRP_ARATH	Glutathione reductase, chloroplastic (GR) (GRase) (EC 1.8.1.7) (Protein EMBRYO DEFECTIVE 2360)	EMB2360 At3g54660 T5N23_20
56	F4I082	3.1048	LTPG6_ARATH	Non-specific lipid transfer protein GPI-anchored 6 (AtLTPG-6) (Protein LTP-GPI-ANCHORED 6) (Xylogen like protein 6) (AtXYLP6) (AtXYP12)	LTPG6 XYLP6 XYP12 At1g55260 F7A10.16
57	P17562	3.1166	METK2_ARATH	S-adenosylmethionine synthase 2 (AdoMet synthase 2) (EC 2.5.1.6) (Methionine adenosyltransferase 2) (MAT 2)	SAM2 At4g01850 T7B11.11
58	Q9FPH2	3.1787	Q9FPH2_ARATH	AT5g02160 (Transmembrane protein)	FIP At5g02160 At5g02160/T7H20_210
59	Q9SDM9	3.223	JAL28_ARATH	Thiohydroximate-O-sulfate sulfur/sulfate-lyase (nitrile-forming) NSP1 (EC 4.8.1.5) (Jacalin-related lectin 28) (Nitrile-specifier protein 1) (AtNSP1) (Nitrile-specifier protein 3) (AtNSP3)	NSP1 JAL28 NSP3 At3g16400 MDC8.2 T02O04.11
60	A0A1P8AVY3	3.2558	A0A1P8AVY3_ARATH	Triacylglycerol lipase-like 1	TLL1 ATTLL1 triacylglycerol lipase-like 1 At1g45196 At1g45201
61	O22869	3.3584	DF197_ARATH	Defensin-like protein 197 (Trypsin inhibitor ATTI-6)	ATTI6 At2g43550 T01O24.29
62	Q9SJI8	3.407	MBF1A_ARATH	Multiprotein-bridging factor 1a	MBF1A At2g42680 F14N22.5
63	Q9C6B9	3.7083	PEAM3_ARATH	Phosphoethanolamine N-methyltransferase 3 (EC 2.1.1.103)	NMT3 At1g73600 F25P22.1 F6D5.1
64	Q9LF33	3.7083	UGDH3_ARATH	UDP-glucose 6-dehydrogenase 3 (UDP-Glc dehydrogenase 3) (UDP-GlcDH 3) (UDPGDH 3) (EC 1.1.1.22) (At-UGD3)	UGD3 At5g15490 T20K14_100
65	Q42546	3.7083	DPNP1_ARATH	3'(2'),5'-bisphosphate nucleotidase 1 (EC 3.1.3.7) (3'(2'),5'-bisphosphonucleoside 3'(2')-phosphohydrolase 1) (3'-phosphoadenosine-5'-phosphate phosphatase 1) (PAP phosphatase 1) (PAPase 1) (DPNPase 1) (Inositol polyphosphate 1-phosphatase 1) (IPPase 1) (Inositol-1,4-bisphosphate 1-phosphatase 1) (EC 3.1.3.57) (Phosphatase SAL1) (Protein FIERY 1)	SAL1 FRY1 At5g63980 MBM17.8
66	Q9C8Y9	3.7083	BGL22_ARATH	Beta-glucosidase 22 (AtBGLU22) (EC 3.2.1.21)	BGLU22 At1g66280 T27F4.3
67	P25853	3.7422	BAM5_ARATH	Beta-amylase 5 (AtBeta-Amy) (EC 3.2.1.2) (1,4-alpha-D-glucan maltohydrolase) (Protein REDUCED BETA AMYLASE 1)	BAM5 BMY1 RAM1 At4g15210 dl3650c FCAALL.97
68	Q9SGH4	3.7467	PNSL3_ARATH	Photosynthetic NDH subunit of lumenal location 3, chloroplastic (PsbQ-like protein 2)	PNSL3 PQL1 PQL2 At3g01440 T13O15.8
69	Q9ZWA8	3.7839	FLA9_ARATH	Fasciclin-like arabinogalactan protein 9	FLA9 At1g03870 F21M11.20
70	Q9FUS6	3.8032	GSTUD_ARATH	Glutathione S-transferase U13 (AtGSTU13) (EC 2.5.1.18) (GST class-tau member 13) (Glutathione S-transferase 12)	GSTU13 GST12 At1g27130 T7N9.190
71	Q9LYN2	3.831	FRI3_ARATH	Ferritin-3, chloroplastic (EC 1.16.3.1)	FER3 At3g56090 F18O21_50
72	Q93ZE5	3.8387	FAHD1_ARATH	Oxaloacetate tautomerase FAHD1, mitochondrial (EC 5.3.2.2) (Fumarylacetoacetate hydrolase domain-containing protein 1) (FAH domain-containing protein 1)	FAHD1 At4g15940 dl4011w FCAALL.203
73	Q9FGS0	3.8618	CP31B_ARATH	RNA-binding protein CP31B, chloroplastic	CP31B At5g50250 K6A12.11
74	Q05212	3.8704	DR102_ARATH	DNA damage-repair/toleration protein DRT102	DRT102 At3g04880 T9J14.17
75	Q9ZUB3	3.9103	SPDS1_ARATH	Spermidine synthase 1 (SPDSY 1) (EC 2.5.1.16) (Putrescine aminopropyltransferase 1)	SPDSYN1 At1g23820 F5O8.38
76	Q9FME2	3.9304	NTF2_ARATH	Nuclear transport factor 2 (AtNTF2)	NTF2 At5g60980 MSL3.12
77	Q9M0F9	3.9702	PFKA1_ARATH	ATP-dependent 6-phosphofructokinase 1 (ATP-PFK 1) (Phosphofructokinase 1) (EC 2.7.1.11) (Phosphohexokinase 1)	PFK1 At4g29220 F17A13.40
78	Q9LLR7	3.9823	NLTP3_ARATH	Non-specific lipid-transfer protein 3 (LTP 3)	LTP3 At5g59320 MNC17.23
79	O80837	4.0295	REMO_ARATH	Remorin (DNA-binding protein)	DBP At2g45820 F4I18.20
80	P59230	4.0303	R10A2_ARATH	Large ribosomal subunit protein uL1y (60S ribosomal protein L10a-2)	RPL10AB At2g27530 F10A12.22 F15K20.37
81	P48523	4.0934	CADH4_ARATH	Cinnamyl alcohol dehydrogenase 4 (AtCAD4) (EC 1.1.1.195) (Cinnamyl alcohol dehydrogenase C)	CAD4 CAD CAD-C CAD2 LCAD-C At3g19450 MLD14.19
82	O49629	4.4912	PAP2_ARATH	Probable plastid-lipid-associated protein 2, chloroplastic (AtPap2) (Fibrillin-1b)	PAP2 FBN1b FIB1b At4g22240 T10I14.70
83	O23144	4.7108	PPI1_ARATH	Proton pump-interactor 1	PPI1 At4g27500 F27G19.100
84	P57720	5.051	AROC_ARATH	Chorismate synthase, chloroplastic (EC 4.2.3.5) (5-enolpyruvylshikimate-3-phosphate phospholyase) (Protein EMBRYO DEFECTIVE 1144)	EMB1144 At1g48850 F27K7.1 T24P22.3
85	Q01474	5.0922	SAR1B_ARATH	Small COPII coat GTPase SAR1B (EC 3.6.5.2) (GTP-binding protein SAR1B)	SAR1B SAR1 At1g56330 F14G9.6
86	Q9SKK4	5.1916	GSL_ARATH	Probable 2-oxoacid dependent dioxygenase (EC 1.14.-.-)	GSL-OH At2g25450 F13B15.11
87	Q06588	5.9789	ACCO4_ARATH	1-aminocyclopropane-1-carboxylate oxidase 4 (ACC oxidase) (EC 1.14.17.4) (Ethylene-forming enzyme) (EFE)	ACO4 ACO1 EAT1 At1g05010 T7A14.12

### Sheet: Sheet4
RPL10-RNAi downregulated proteins
S. No.	Protein	log2(FC)	Entry Name	Protein names	Gene Names
1	P27202	-3.6076	PSBR_ARATH	Photosystem II 10 kDa polypeptide, chloroplastic	PSBR ART1 At1g79040 YUP8H12R.34 YUP8H12R_29
2	P46248	-3.3866	AAT5_ARATH	Aspartate aminotransferase, chloroplastic (EC 2.6.1.1) (Transaminase A)	ASP5 AAT1 AAT3 At4g31990 F10N7.200
3	O48661	-3.0113	SPDS2_ARATH	Spermidine synthase 2 (SPDSY 2) (EC 2.5.1.16) (Putrescine aminopropyltransferase 2)	SPDSYN2 At1g70310 F17O7.16
4	Q8RWN9	-2.9486	ODP22_ARATH	Dihydrolipoyllysine-residue acetyltransferase component 2 of pyruvate dehydrogenase complex, mitochondrial (EC 2.3.1.12) (Dihydrolipoamide S-acetyltransferase component 2 of pyruvate dehydrogenase complex) (Pyruvate dehydrogenase complex component E2 2) (PDC-E2 2) (PDCE2 2)	At3g13930 MDC16.5
5	O80796	-2.126	VIPP1_ARATH	Membrane-associated protein VIPP1, chloroplastic (Protein VESICLE-INDUCING PROTEIN IN PLASTIDS 1)	VIPP1 At1g65260 T8F5.2
6	Q42601	-2.0796	CARB_ARATH	Carbamoyl phosphate synthase arginine-specific large chain, chloroplastic (CPS) (CPSase) (EC 6.3.4.16) (EC 6.3.5.5) (Ammonium-dependent carbamoyl phosphate synthetase) (Arginine-specific carbamoyl phosphate synthetase, ammonia chain) (Glutamine-dependent carbamoyl phosphate synthetase) (Protein VENOSA 3)	CARB VEN3 At1g29900 F1N18.6
7	Q9LZ82	-2.0775	BTR1_ARATH	Protein BTR1 (Binding to ToMV RNA 1)	BTR1 At5g04430 T32M21_30
8	Q9SZX3	-2.0729	ASSY_ARATH	Argininosuccinate synthase, chloroplastic (EC 6.3.4.5) (Citrulline--aspartate ligase)	At4g24830 F6I7.40
9	Q9CA67	-2.0697	CHLP_ARATH	Geranylgeranyl diphosphate reductase, chloroplastic (EC 1.3.1.83) (Geranylgeranyl reductase)	CHLP At1g74470 F1M20.15
10	Q9LRS0	-1.9977	GLO2_ARATH	Glycolate oxidase 2 (AtGLO2) (GOX2) (EC 1.1.3.15) ((S)-2-hydroxy-acid oxidase GLO2) (Short chain alpha-hydroxy acid oxidase GLO2)	GLO2 GOX1 At3g14415 MLN21.20
11	P25864	-1.7615	RK9_ARATH	Large ribosomal subunit protein bL9c (50S ribosomal protein L9, chloroplastic) (CL9)	RPL9 At3g44890 F28D10_80
12	Q9SRH5	-1.7266	VDAC1_ARATH	Mitochondrial outer membrane protein porin 1 (Voltage-dependent anion-selective channel protein 1) (AtVDAC1) (VDAC-1)	VDAC1 At3g01280 T22N4.9
13	Q9T029	-1.7103	RS254_ARATH	Small ribosomal subunit protein eS25w (40S ribosomal protein S25-4)	RPS25E At4g39200 T22F8.100
14	Q9SQI8	-1.6993	ODP24_ARATH	Dihydrolipoyllysine-residue acetyltransferase component 4 of pyruvate dehydrogenase complex, chloroplastic (EC 2.3.1.12) (Dihydrolipoamide S-acetyltransferase component 4 of pyruvate dehydrogenase complex) (Pyruvate dehydrogenase complex component E2 4) (PDC-E2 4) (PDCE2 4) (plE2)	LTA2 At3g25860 MPE11.1
15	Q94AM1	-1.466	OOPDA_ARATH	Organellar oligopeptidase A, chloroplastic/mitochondrial (AtOOP) (EC 3.4.24.70) (Thimet metalloendopeptidase 1) (Zincin-like metalloproteases family protein 1)	OOP PRD1 TOP1 At5g65620 K21L13.14
16	Q42134	-1.431	PSA5B_ARATH	Proteasome subunit alpha type-5-B (20S proteasome alpha subunit E-2) (Proteasome component Z)	PAE2 PRCZ At3g14290 MLN21.8
17	O04499	-1.4249	PMG1_ARATH	2,3-bisphosphoglycerate-independent phosphoglycerate mutase 1 (BPG-independent PGAM 1) (Phosphoglyceromutase 1) (EC 5.4.2.12) (PGAM-I 1)	PGM1 At1g09780 F21M12.16
18	P49689	-1.4175	RS30_ARATH	Small ribosomal subunit protein eS30z/eS30y/eS30x (40S ribosomal protein S30)	RPS30A At2g19750 F6F22.22; RPS30B At4g29390 F17A13.210; RPS30C At5g56670 MIK19.12
19	Q9ASV6	-1.3768	RR20_ARATH	Small ribosomal subunit protein bS20c (30S ribosomal protein S20, chloroplastic)	RPS20 At3g15190 F4B12.10
20	Q9SI75	-1.3172	EFGC_ARATH	Elongation factor G, chloroplastic (cEF-G) (Elongation factor EF-G/SCO1) (Protein SNOWY COTYLEDON 1, chloroplastic) (AtSCO1)	CPEFG SCO1 At1g62750 F23N19.11
21	P46309	-1.2432	GSH1_ARATH	Glutamate--cysteine ligase, chloroplastic (EC 6.3.2.2) (Gamma-ECS) (GCS) (Gamma-glutamylcysteine synthetase) (Protein ROOT MERISTEMLESS 1) (AtGCL) (Protein cadmium-sensitive 2) (Protein phytoalexin-deficient 2)	GSH1 CAD2 GCL PAD2 RML1 At4g23100 F7H19.290
22	Q944K2	-1.217	OST48_ARATH	Dolichyl-diphosphooligosaccharide--protein glycosyltransferase 48 kDa subunit (Oligosaccharyl transferase 48 kDa subunit) (Protein DEFECTIVE GLYCOSYLATION 1)	OST48 DGL1 At5g66680 MSN2.7
23	Q93VR3	-1.185	GME_ARATH	GDP-mannose 3,5-epimerase (GDP-Man 3,5-epimerase) (EC 5.1.3.18)	At5g28840 F7P1.20
24	Q9C522	-1.1364	ACLB1_ARATH	ATP-citrate synthase beta chain protein 1 (ATP-citrate synthase B-1) (EC 2.3.3.8) (ATP-citrate lyase B-1) (Citrate cleavage enzyme B-1)	ACLB-1 At3g06650 F5E6.2 T8E24.7
25	O23049	-1.136	RK6_ARATH	Large ribosomal subunit protein uL6c (50S ribosomal protein L6, chloroplastic) (Protein EMBRYO DEFECTIVE 2394)	RPL6 EMB2394 At1g05190 YUP8H12.20
26	P0DH94	-1.1318	VATL5_ARATH	V-type proton ATPase subunit c5 (V-ATPase subunit c5) (V-type proton ATPase 16 kDa proteolipid subunit c5) (V-ATPase 16 kDa proteolipid subunit c5) (Vacuolar H(+)-ATPase subunit c isoform 5) (Vacuolar proton pump 16 kDa proteolipid subunit c5) (Vacuolar proton pump subunit c5)	VHA-c5 AVA-P5 AVAP5 At2g16510 F1P15.11
27	Q9C9C6	-1.0732	RL62_ARATH	Large ribosomal subunit protein eL6y (60S ribosomal protein L6-2)	RPL6B At1g74060 F2P9.7
28	Q9SGC1	-1.0608	PGMC2_ARATH	Probable phosphoglucomutase, cytoplasmic 2 (PGM 2) (EC 5.4.2.2) (Glucose phosphomutase 2)	At1g70730 F5A18.9
29	Q9LFR3	-0.96606	GASAE_ARATH	Gibberellin-regulated protein 14 (GAST1 protein homolog 14)	GASA14 At5g14920 F2G14.40
