## Supplemental Tables and figures for "Ribosome Processing Factor-2 Interacts with RPL10A to Regulate Selective Translation during Plant Immunity and Drought Stress": Supplememtary Data S7.xlsx

### Sheet: Sheet1
Commonly upregulated proteins in both RPF2-OE and RNAi lines
S. No.	Protein	RPF2-OE	RPF2-RNAi	Entry Name	Protein names	Gene Names
1	Q9S726	0.80195	1.8603	RPI3_ARATH	Probable ribose-5-phosphate isomerase 3, chloroplastic (EC 5.3.1.6) (Phosphoriboisomerase 3) (Protein EMBRYO DEFECTIVE 3119)	RPI3 EMB3119 At3g04790 F7O18.28 T9J14.26
2	Q9S7E4	0.86736	3.0211	FDH_ARATH	Formate dehydrogenase, chloroplastic/mitochondrial (FDH) (EC 1.17.1.9) (NAD-dependent formate dehydrogenase)	FDH1 FDH At5g14780 T9L3_80
3	O81235	0.9393	2.4688	SODM1_ARATH	Superoxide dismutase [Mn] 1, mitochondrial (EC 1.15.1.1) (Protein MANGANESE SUPEROXIDE DISMUTASE 1) (AtMSD1) (Protein MATERNAL EFFECT EMBRYO ARREST 33)	MSD1 MEE3 SODA At3g10920 F9F8.26
4	P42760	0.96657	2.6977	GSTF6_ARATH	Glutathione S-transferase F6 (AtGSTF6) (EC 2.5.1.18) (AtGSTF3) (GST class-phi member 6) (Glutathione S-transferase 1) (AtGST1) (Protein EARLY RESPONSE TO DEHYDRATION 11)	GSTF6 ERD11 GST1 GSTF3 At1g02930 F22D16.7
5	O65390	0.99061	3.0054	APA1_ARATH	Aspartic proteinase A1 (EC 3.4.23.-)	APA1 PRA1 At1g11910 F12F1.24
6	O65398	1.0167	2.3288	GLX1_ARATH	Lactoylglutathione lyase GLX1 (EC 4.4.1.5) (Glyoxalase I) (AtGLX1) (GlyI)	GLX1 At1g11840 F12F1.32
7	O80852	1.0753	2.5728	GSTF9_ARATH	Glutathione S-transferase F9 (AtGSTF9) (EC 2.5.1.18) (AtGSTF7) (GST class-phi member 9)	GSTF9 GLUTTR GSTF7 Phi9 At2g30860 F7F1.7
8	P37702	1.1179	2.9295	BGL38_ARATH	Myrosinase 1 (EC 3.2.1.147) (Beta-glucosidase 38) (AtBGLU38) (EC 3.2.1.21) (Sinigrinase 1) (Thioglucosidase 1)	TGG1 BGLU38 At5g26000 T1N24.7
9	Q9C5C2	1.1671	2.7343	BGL37_ARATH	Myrosinase 2 (EC 3.2.1.147) (Beta-glucosidase 37) (AtBGLU37) (Sinigrinase 2) (Thioglucosidase 2)	TGG2 BGLU37 At5g25980 T1N24.18
10	Q9FPH2	1.2953	2.7434	Q9FPH2_ARATH	AT5g02160 (Transmembrane protein)	FIP At5g02160 At5g02160/T7H20_210
11	Q9SU83	1.3805	0.66099	Q9SU83_ARATH	Alkaline-phosphatase-like family protein (Nucleotide pyrophosphatase-like protein (EC 3.6.1.9))	At4g29680 T16L4.190 T16L4_190
12	O49195	1.3869	2.558	VSP1_ARATH	Vegetative storage protein 1	VSP1 At5g24780 T4C12
13	Q9ZPF5	1.3923	2.9964	ARGI2_ARATH	Arginase 2, chloroplastic/mitochondrial (EC 3.5.3.1) (Agmatinase ARGAH2) (EC 3.5.3.11) (Arginine amidohydrolase 2)	ARGAH2 At4g08870 T3H13.10
14	P42645	1.5301	3.3352	14335_ARATH	14-3-3-like protein GF14 upsilon (General regulatory factor 5)	GRF5 At5g16050 F1N13_190
15	Q9SYE2	1.5526	3.3892	Q9SYE2_ARATH	At1g51400/F5D21_10 (F11M15.26 protein) (Photosystem II 5 kD protein)	F11M15.26 At1g51400 F5D21.10 F5D21_10
16	P42763	1.5631	3.506	ERD14_ARATH	Dehydrin ERD14	ERD14 At1g76180 T23E18.12 T23E18_36
17	Q9SUR6	1.8767	3.3727	CORI3_ARATH	Cystine lyase CORI3 (EC 4.4.1.35) (Protein CORONATINE INDUCED 3) (Protein JASMONATE RESPONSIVE 2)	CORI3 JR2 At4g23600 F9D16.70
18	F4I082	1.9648	3.6267	LTPG6_ARATH	Non-specific lipid transfer protein GPI-anchored 6 (AtLTPG-6) (Protein LTP-GPI-ANCHORED 6) (Xylogen like protein 6) (AtXYLP6) (AtXYP12)	LTPG6 XYLP6 XYP12 At1g55260 F7A10.16
19	P25853	1.9743	3.8245	BAM5_ARATH	Beta-amylase 5 (AtBeta-Amy) (EC 3.2.1.2) (1,4-alpha-D-glucan maltohydrolase) (Protein REDUCED BETA AMYLASE 1)	BAM5 BMY1 RAM1 At4g15210 dl3650c FCAALL.97
20	P0DH96	2.4041	4.4113	CALM4_ARATH	Calmodulin-4 (CaM-4)	CAM4 At1g66410 F28G11.13 T27F4.1
21	P42770	3.132	2.3257	GSHRP_ARATH	Glutathione reductase, chloroplastic (GR) (GRase) (EC 1.8.1.7) (Protein EMBRYO DEFECTIVE 2360)	EMB2360 At3g54660 T5N23_20
22	Q38946	3.3212	4.1954	DHE2_ARATH	Glutamate dehydrogenase 2 (GDH 2) (EC 1.4.1.3)	GDH2 At5g07440 T2I1_150
23	Q9C8Y9	3.7625	5.3839	BGL22_ARATH	Beta-glucosidase 22 (AtBGLU22) (EC 3.2.1.21)	BGLU22 At1g66280 T27F4.3
24	Q8GUK4	4.0128	6.5906	SBT3D_ARATH	Subtilisin-like protease SBT3.13 (EC 3.4.21.-) (Subtilase subfamily 3 member 13) (AtSBT3.13)	SBT3.13 At4g21650 F17L22.110
25	O22788	4.5907	6.2634	PXG3_ARATH	Probable peroxygenase 3 (AtPXG3) (EC 1.11.2.3) (Caleosin-3) (Protein RESPONSIVE TO DESICCATION 20)	PXG3 CLO3 RD20 At2g33380 F4P9.15
26	P46689	5.6931	5.14	GASA1_ARATH	Gibberellin-regulated protein 1 (GAST1 protein homolog 1)	GASA1 At1g75750 F10A5.6 F10A5_16

### Sheet: Sheet2
Commonly downregulated proteins in both RPF2-OE and RNAi lines
S. No.	Protein	RPF2-OE	RPF2-RNAi	Entry Name	Protein names	Gene Names
1	P41377	-3.9952	-1.5187	IF4A2_ARATH	Eukaryotic initiation factor 4A-2 (eIF-4A-2) (EC 3.6.4.13) (ATP-dependent RNA helicase eIF4A-2) (DEAD-box ATP-dependent RNA helicase 19)	TIF4A-2 RH19 At1g54270 F20D21.9 F20D21_52
2	Q9M8L6	-3.6739	-1.2018	Q9M8L6_ARATH	At1g80480 (Plastid transcriptionally active 17)	PTAC17 At1g80480 T21F11.27 T21F11_27
3	P49689	-2.7653	-1.2769	RS30_ARATH	Small ribosomal subunit protein eS30z/eS30y/eS30x (40S ribosomal protein S30)	RPS30A At2g19750 F6F22.22; RPS30B At4g29390 F17A13.210; RPS30C At5g56670 MIK19.12
4	P46248	-1.9393	-3.574	AAT5_ARATH	Aspartate aminotransferase, chloroplastic (EC 2.6.1.1) (Transaminase A)	ASP5 AAT1 AAT3 At4g31990 F10N7.200

### Sheet: Sheet3
Commonly upregulated proteins in both RPl10-OE and RNAi lines
S. No.	Protein	RPL10-OE	RPL10-RNAi	Entry Name	Protein names	Gene Names
1	O81235	1.2215	2.0519	SODM1_ARATH	Superoxide dismutase [Mn] 1, mitochondrial (EC 1.15.1.1) (Protein MANGANESE SUPEROXIDE DISMUTASE 1) (AtMSD1) (Protein MATERNAL EFFECT EMBRYO ARREST 33)	MSD1 MEE3 SODA At3g10920 F9F8.26
2	P42770	2.7104	3.0587	GSHRP_ARATH	Glutathione reductase, chloroplastic (GR) (GRase) (EC 1.8.1.7) (Protein EMBRYO DEFECTIVE 2360)	EMB2360 At3g54660 T5N23_20
3	O49629	3.2166	4.4912	PAP2_ARATH	Probable plastid-lipid-associated protein 2, chloroplastic (AtPap2) (Fibrillin-1b)	PAP2 FBN1b FIB1b At4g22240 T10I14.70
4	Q9FGS0	3.4886	3.8618	CP31B_ARATH	RNA-binding protein CP31B, chloroplastic	CP31B At5g50250 K6A12.11
5	P25853	3.6463	3.7422	BAM5_ARATH	Beta-amylase 5 (AtBeta-Amy) (EC 3.2.1.2) (1,4-alpha-D-glucan maltohydrolase) (Protein REDUCED BETA AMYLASE 1)	BAM5 BMY1 RAM1 At4g15210 dl3650c FCAALL.97
6	Q01474	4.3756	5.0922	SAR1B_ARATH	Small COPII coat GTPase SAR1B (EC 3.6.5.2) (GTP-binding protein SAR1B)	SAR1B SAR1 At1g56330 F14G9.6
7	Q38946	4.4962	2.9413	DHE2_ARATH	Glutamate dehydrogenase 2 (GDH 2) (EC 1.4.1.3)	GDH2 At5g07440 T2I1_150

### Sheet: Sheet4
Commonly downregulated proteins in both RPL10-OE and RNAi lines
S. No.	Protein	RPL10-OE	RPL10-RNAi	Entry Name	Protein names	Gene Names
1	P27202	-4.0993	-3.6076	PSBR_ARATH	Photosystem II 10 kDa polypeptide, chloroplastic	PSBR ART1 At1g79040 YUP8H12R.34 YUP8H12R_29
2	O80796	-3.4349	-2.126	VIPP1_ARATH	Membrane-associated protein VIPP1, chloroplastic (Protein VESICLE-INDUCING PROTEIN IN PLASTIDS 1)	VIPP1 At1g65260 T8F5.2
3	Q9CA67	-2.5561	-2.0697	CHLP_ARATH	Geranylgeranyl diphosphate reductase, chloroplastic (EC 1.3.1.83) (Geranylgeranyl reductase)	CHLP At1g74470 F1M20.15
4	Q9SQI8	-2.0421	-1.6993	ODP24_ARATH	Dihydrolipoyllysine-residue acetyltransferase component 4 of pyruvate dehydrogenase complex, chloroplastic (EC 2.3.1.12) (Dihydrolipoamide S-acetyltransferase component 4 of pyruvate dehydrogenase complex) (Pyruvate dehydrogenase complex component E2 4) (PDC-E2 4) (PDCE2 4) (plE2)	LTA2 At3g25860 MPE11.1
5	Q9LRS0	-1.8726	-1.9977	GLO2_ARATH	Glycolate oxidase 2 (AtGLO2) (GOX2) (EC 1.1.3.15) ((S)-2-hydroxy-acid oxidase GLO2) (Short chain alpha-hydroxy acid oxidase GLO2)	GLO2 GOX1 At3g14415 MLN21.20
6	Q9T029	-1.8453	-1.7103	RS254_ARATH	Small ribosomal subunit protein eS25w (40S ribosomal protein S25-4)	RPS25E At4g39200 T22F8.100
7	Q9SI75	-1.7152	-1.3172	EFGC_ARATH	Elongation factor G, chloroplastic (cEF-G) (Elongation factor EF-G/SCO1) (Protein SNOWY COTYLEDON 1, chloroplastic) (AtSCO1)	CPEFG SCO1 At1g62750 F23N19.11
8	P49689	-1.3373	-1.4175	RS30_ARATH	Small ribosomal subunit protein eS30z/eS30y/eS30x (40S ribosomal protein S30)	RPS30A At2g19750 F6F22.22; RPS30B At4g29390 F17A13.210; RPS30C At5g56670 MIK19.12
9	O04499	-1.2936	-1.4249	PMG1_ARATH	2,3-bisphosphoglycerate-independent phosphoglycerate mutase 1 (BPG-independent PGAM 1) (Phosphoglyceromutase 1) (EC 5.4.2.12) (PGAM-I 1)	PGM1 At1g09780 F21M12.16
10	O23049	-1.2091	-1.136	RK6_ARATH	Large ribosomal subunit protein uL6c (50S ribosomal protein L6, chloroplastic) (Protein EMBRYO DEFECTIVE 2394)	RPL6 EMB2394 At1g05190 YUP8H12.20
