## Supplemental Tables and figures for "Ribosome Processing Factor-2 Interacts with RPL10A to Regulate Selective Translation during Plant Immunity and Drought Stress": Supplememtary Data S8.xlsx

### Sheet: Sheet1
Pathway enrichment by RPF2-OE upregulated proteins
Enrichment FDR	nGenes	Pathway Genes	Fold Enrichment	Pathway	Genes
7.63491e-10	23	2329	4.96072	Metabolic pathways	GSTF7 GSTF6 GLX1 GSTU13 IMD3 BGLU22 AMY3 ACO3 AXS1 GSTF9 SFGH SOX EMB3119 GR ARGAH2 BAM5 CT-BMY CORI3 GDH2 FDH SPS1F TGG2 TGG1
0.000361761	5	169	14.8618	Starch and sucrose metabolism	BGLU22 AMY3 BAM5 CT-BMY SPS1F
0.000590505	4	103	19.5079	Glutathione metabolism	GSTF6 GSTU13 GSTF9 GR
0.00165393	5	270	9.30236	Carbon metabolism	ACO3 SFGH EMB3119 GDH2 FDH
0.00560235	9	1272	3.5542	Biosynthesis of secondary metabolites	IMD3 BGLU22 AMY3 ACO3 EMB3119 ARGAH2 BAM5 CT-BMY SPS1F
0.00758855	4	242	8.30293	Biosynthesis of amino acids	IMD3 ACO3 EMB3119 ARGAH2
0.0298998	2	64	15.6977	Tryptophan metabolism	TGG2 TGG1
0.0310449	2	77	13.0475	Glyoxylate and dicarboxylate metabolism	ACO3 FDH
0.0310449	2	74	13.5764	2-Oxocarboxylic acid metabolism	IMD3 ACO3
0.0310449	2	75	13.3954	Phosphatidylinositol signaling system	CAM4 CAM1
0.0862633	2	139	7.22773	MAPK signaling pathway-plant	CAM4 CAM1
0.104072	1	21	23.9203	Valine leucine and isoleucine biosynthesis	IMD3
0.147173	2	204	4.92478	Plant-pathogen interaction	CAM4 CAM1
0.15647	1	37	13.5764	Cutin suberine and wax biosynthesis	RD20
0.159523	1	43	11.682	Nitrogen metabolism	GDH2
0.159523	1	42	11.9602	Sulfur metabolism	SOX
0.176841	1	64	7.84886	Citrate cycle (TCA cycle)	ACO3
0.176841	1	57	8.81276	Pentose phosphate pathway	EMB3119
0.176841	1	67	7.49742	Carbon fixation in photosynthetic organisms	EMB3119
0.176841	1	64	7.84886	Biosynthesis of various plant secondary metabolites	BGLU22

### Sheet: Sheet2
Pathway enrichment by RPF2-RNAi downregulated proteins
Enrichment FDR	nGenes	Pathway Genes	Fold Enrichment	Pathway	Pathway	Genes
2.90404e-12	14	322	17.1602	Path:ath03010	Ribosome	AT1G15250 RPL21C AT1G74060 AT2G19750 AT3G10950 PRPS20 AT3G24830 RPL9 AT4G01310 AT4G29390 AT4G39200 EMB3137 RPS10B AT5G56670
3.93744e-09	25	2329	4.23664	Path:ath01100	Metabolic pathways	iPGAM1 GAPA-2 AlaAT1 CARB PSAK PSBR NIR1 AT2G16510 PDX1.1 ACLB-1 GOX2 GLYR1 LTA2 NIT3 MDH CRD1 GSH1 ASP5 AVA-P1 VHA-C3 GME RBCS1B PGM GSA1 DGL1
5.87146e-06	8	270	11.6944	Path:ath01200	Carbon metabolism	iPGAM1 GAPA-2 AlaAT1 GOX2 GLYR1 LTA2 MDH RBCS1B
2.36136e-05	5	83	23.7762	Path:ath04145	Phagosome	AT2G16510 AVA-P1 VHA-C3 TUA3 TUA5
0.000215647	4	67	23.5633	Path:ath00710	Carbon fixation in photosynthetic organisms	GAPA-2 AlaAT1 MDH RBCS1B
0.000311291	4	77	20.5032	Path:ath00630	Glyoxylate and dicarboxylate metabolism	GOX2 GLYR1 MDH RBCS1B
0.000462833	12	1272	3.72345	Path:ath01110	Biosynthesis of secondary metabolites	iPGAM1 ACLB-1 GOX2 GLYR1 LTA2 MDH CRD1 ASP5 GME RBCS1B PGM GSA1
0.00176281	5	236	8.36199	Path:ath01240	Biosynthesis of cofactors	CARB PDX1.1 GSH1 GME GSA1
0.00271098	3	64	18.5009	Path:ath00020	Citrate cycle (TCA cycle)	ACLB-1 LTA2 MDH
0.0168641	3	134	8.83625	Path:ath00190	Oxidative phosphorylation	AT2G16510 AVA-P1 VHA-C3
0.0172631	2	43	18.3575	Path:ath00910	Nitrogen metabolism	NIR1 NIT3
0.0182837	2	46	17.1602	Path:ath00195	Photosynthesis	PSAK PSBR
0.0210586	2	53	14.8938	Path:ath00860	Porphyrin metabolism	CRD1 GSA1
0.0547324	3	242	4.8928	Path:ath01230	Biosynthesis of amino acids	iPGAM1 AlaAT1 ASP5
0.074695	1	15	26.3124	Path:ath00750	Vitamin B6 metabolism	PDX1.1
0.0903703	1	20	19.7343	Path:ath00650	Butanoate metabolism	GLYR1
0.171513	1	55	7.1761	Path:ath00400	Phenylalanine tyrosine and tryptophan biosynthesis	ASP5
0.171513	1	57	6.92431	Path:ath00970	Aminoacyl-tRNA biosynthesis	AT1G29880
0.175027	1	63	6.26485	Path:ath00053	Ascorbate and aldarate metabolism	GME
0.175027	1	64	6.16696	Path:ath00240	Pyrimidine metabolism	CARB

### Sheet: Sheet3
Pathway enrichment by RPL10-OE upregulated proteins
Enrichment FDR	nGenes	Pathway Genes	Fold Enrichment	Pathway	Genes
2.41642e-09	18	2329	5.9313	Metabolic pathways	AT1G08110 PMEPCRA AOC4 PnsL2 AT1G62660 ACO3 SFGH AT2G45220 GR1 NIT2 DJ1F GR TUF OASA1 BAM5 AT5G06060 GDH2 GSR 1
0.000326566	3	43	53.5426	Nitrogen metabolism	NIT2 GDH2 GSR 1
0.00369727	4	270	11.3695	Carbon metabolism	ACO3 SFGH OASA1 GDH2
0.0188978	2	77	19.9336	Glyoxylate and dicarboxylate metabolism	ACO3 GSR 1
0.0188978	6	1272	3.62002	Biosynthesis of secondary metabolites	AOC4 AT1G62660 ACO3 OASA1 BAM5 AT5G06060
0.0188978	3	242	9.51377	Biosynthesis of amino acids	ACO3 OASA1 GSR 1
0.0188978	2	83	18.4926	Phagosome	CRT3 TUF
0.0209114	2	96	15.9884	Pyruvate metabolism	AT1G08110 DJ1F
0.0214685	2	108	14.2119	Pentose and glucuronate interconversions	PMEPCRA AT2G45220
0.0214685	2	103	14.9018	Glutathione metabolism	GR1 GR
0.0460135	2	169	9.08218	Starch and sucrose metabolism	AT1G62660 BAM5
0.0657531	2	214	7.17238	Protein processing in endoplasmic reticulum	CRT3 SAR1B
0.0795288	1	37	20.7417	Cutin suberine and wax biosynthesis	RD20
0.0795288	1	36	21.3179	Tropane piperidine and pyridine alkaloid biosynthesis	AT5G06060
0.0818464	1	42	18.2725	Sulfur metabolism	OASA1
0.0827921	1	46	16.6836	Photosynthesis	PnsL2
0.0983645	1	64	11.9913	Citrate cycle (TCA cycle)	ACO3
0.0983645	1	64	11.9913	Tryptophan metabolism	NIT2
0.155348	1	124	6.18907	Cysteine and methionine metabolism	OASA1
0.160662	1	134	5.7272	Oxidative phosphorylation	TUF

### Sheet: Sheet4
Pathway enrichment by RPL10-RNAi downregulated proteins
Enrichment FDR	nGenes	Pathway Genes	Fold Enrichment	Pathway	Genes
4.84449e-10	18	2329	6.47051	Metabolic pathways	iPGAM1 CARB SPDS2 PGM2 AT1G74470 PSBR AT2G16510 ACLB-1 AT3G13930 GOX2 LTA2 GSH1 AT4G24830 ASP5 AVA-P1 VHA-C3 GME DGL1
6.22263e-08	8	322	20.8003	Ribosome	emb2394 AT1G74060 AT2G19750 PRPS20 RPL9 AT4G29390 AT4G39200 AT5G56670
1.78658e-05	10	1272	6.58186	Biosynthesis of secondary metabolites	iPGAM1 PGM2 AT1G74470 ACLB-1 AT3G13930 GOX2 LTA2 AT4G24830 ASP5 GME
0.000112434	4	119	28.1416	Glycolysis/Gluconeogenesis	iPGAM1 PGM2 AT3G13930 LTA2
0.000379548	3	64	39.2443	Citrate cycle (TCA cycle)	ACLB-1 AT3G13930 LTA2
0.000706437	3	83	30.2607	Phagosome	AT2G16510 AVA-P1 VHA-C3
0.00135057	4	270	12.4031	Carbon metabolism	iPGAM1 AT3G13930 GOX2 LTA2
0.00202454	3	134	18.7436	Oxidative phosphorylation	AT2G16510 AVA-P1 VHA-C3
0.00587177	2	54	31.0079	Arginine and proline metabolism	SPDS2 ASP5
0.00788287	3	236	10.6425	Biosynthesis of cofactors	CARB GSH1 GME
0.0145078	2	96	17.4419	Pyruvate metabolism	AT3G13930 LTA2
0.0146698	2	100	16.7442	Biosynthesis of nucleotide sugars	PGM2 GME
0.0715847	1	33	25.3701	Phenylalanine metabolism	ASP5
0.0861225	1	46	18.2003	Photosynthesis	PSBR
0.0879868	1	64	13.0814	Pyrimidine metabolism	CARB
0.0879868	1	55	15.222	Phenylalanine tyrosine and tryptophan biosynthesis	ASP5
0.0879868	1	53	15.7965	Porphyrin metabolism	AT1G74470
0.0879868	1	60	13.9535	Terpenoid backbone biosynthesis	AT1G74470
0.0879868	1	61	13.7248	Proteasome	PAE2
0.0958029	1	77	10.8729	Glyoxylate and dicarboxylate metabolism	GOX2
