## Supplemental Tables and figures for "Ribosome Processing Factor-2 Interacts with RPL10A to Regulate Selective Translation during Plant Immunity and Drought Stress": Supplememtary Data S11.xlsx

### Sheet: Sheet1
60 common upregulated proteins in "RPF2-OE" and "RPF2-RNAi":
S. No.	Proteins	RPF2-OE	RPF2-RNAi	Entry Name	Protein names	Gene Names
1	P38418	0.61573	0.59438	LOX2_ARATH	Lipoxygenase 2, chloroplastic (AtLOX2) (EC 1.13.11.12)	LOX2 At3g45140 T14D3.80
2	Q9LSA3	0.71654	0.70804	RL303_ARATH	Large ribosomal subunit protein eL30x (60S ribosomal protein L30-3)	RPL30C At3g18740 MVE11.10
3	P56767	0.72078	0.64817	PSAB_ARATH	Photosystem I P700 chlorophyll a apoprotein A2 (EC 1.97.1.12) (PSI-B) (PsaB)	psaB AtCg00340
4	O49485	0.75904	0.61064	SERA1_ARATH	D-3-phosphoglycerate dehydrogenase 1, chloroplastic (EC 1.1.1.95) (Protein EMBRYO SAC DEVELOPMENT ARREST 9)	PGDH1 EDA9 At4g34200 F10M10.7
5	P56773	0.79901	0.82372	CYB6_ARATH	Cytochrome b6	petB AtCg00720
6	P56798	0.84708	0.65994	RR3_ARATH	Small ribosomal subunit protein uS3c (30S ribosomal protein S3, chloroplastic)	rps3 AtCg00800
7	Q9SAV0	0.87526	0.85499	JAL7_ARATH	Myrosinase-binding protein 1 (Jacalin-related lectin 7) (Myrosinase-binding protein-like At1g52040)	MBP1 JAL7 At1g52040 F5F19.10
8	Q5GM68	0.9031	1.1056	CAPP2_ARATH	Phosphoenolpyruvate carboxylase 2 (AtPPC2) (PEPC 2) (PEPCase 2) (EC 4.1.1.31)	PPC2 At2g42600 F14N22.13
9	Q93ZN9	0.92939	1.2342	DAPAT_ARATH	LL-diaminopimelate aminotransferase, chloroplastic (AtDAP-AT) (DAP-AT) (DAP-aminotransferase) (LL-DAP-aminotransferase) (EC 2.6.1.83) (Protein ABERRANT GROWTH AND DEATH 2)	DAP AGD2 At4g33680 T16L1.170
10	P43286	0.96169	1.007	PIP21_ARATH	Aquaporin PIP2-1 (Plasma membrane intrinsic protein 2-1) (AtPIP2;1) (Plasma membrane intrinsic protein 2a) (PIP2a)	PIP2-1 PIP2A At3g53420 F4P12.120
11	O24456	0.97725	1.1534	GBLPA_ARATH	Small ribosomal subunit protein RACK1z (Guanine nucleotide-binding protein subunit beta-like protein A) (Receptor for activated C kinase 1A) (WD-40 repeat auxin-dependent protein ARCA)	RACK1A ARCA At1g18080 T10F20.9 T10O22.6
12	O22527	0.9857	1.0003	CLH1_ARATH	Chlorophyllase-1 (AtCLH1) (EC 3.1.1.14) (Chlorophyll-chlorophyllido hydrolase 1) (Chlase 1) (Coronatine-induced protein 1) (CORI1)	CLH1 ATHCOR1 COR1 At1g19670 F6F9.28
13	Q9SE50	1.0288	0.94024	BGL18_ARATH	Beta-D-glucopyranosyl abscisate beta-glucosidase (EC 3.2.1.175) (Beta-glucosidase 1) (AtBG1) (Beta-glucosidase 18) (AtBGLU18) (Beta-glucosidase homolog 1)	BGLU18 BG1 BGL1 At1g52400 F19K6.15
14	F4I7I0	1.052	0.7618	ALAT1_ARATH	Alanine aminotransferase 1, mitochondrial (AtAlaAT1) (AtAlaATc) (EC 2.6.1.2) (Alanine-2-oxoglutarate aminotransferase 4) (EC 2.6.1.-)	ALAAT1 AOAT4 At1g17290 T13M22.3
15	P46286	1.1435	0.80604	RL81_ARATH	Large ribosomal subunit protein uL2z (60S ribosomal protein L2) (60S ribosomal protein L8-1) (Protein EMBRYO DEFECTIVE 2296)	RPL8A EMB2296 RPL2 At2g18020 T27K22.11
16	Q96533	1.1567	1.1003	ADHX_ARATH	Alcohol dehydrogenase class-3 (EC 1.1.1.1) (Alcohol dehydrogenase class-III) (Glutathione-dependent formaldehyde dehydrogenase) (FALDH) (FDH) (GSH-FDH) (EC 1.1.1.-) (Nitrosoglutathione reductase) (EC 1.1.1.-) (S-(hydroxymethyl)glutathione dehydrogenase) (EC 1.1.1.284)	ADH2 ADHIII FDH1 GSNOR At5g43940 MRH10.4
17	Q9MAK9	1.1772	1.3589	PS10B_ARATH	26S proteasome regulatory subunit S10B homolog B (26S proteasome AAA-ATPase subunit RPT4b) (26S proteasome subunit S10B homolog B) (Regulatory particle triple-A ATPase subunit 4b)	RPT4B At1g45000 F27F5.8
18	P17094	1.1817	0.76174	RL31_ARATH	Large ribosomal subunit protein uL3z (60S ribosomal protein L3-1) (Protein EMBRYO DEFECTIVE 2207)	ARP1 EMB2207 RPL3A At1g43170 F1I21.1
19	F4J9G2	1.2086	1.4297	F4J9G2_ARATH	Rhodanese/Cell cycle control phosphatase superfamily protein	At3g59780
20	Q9S9P1	1.2207	1.0923	RS121_ARATH	Small ribosomal subunit protein eS12z (40S ribosomal protein S12-1)	RPS12A At1g15930 T24D18.3
21	Q9M1P5	1.309	1.1202	Q9M1P5_ARATH	ADP-ribosylation factor	ARFA1E ADP-ribosylation factor A1E ATARFA1E T17J13.250 At3g62290
22	Q9FMU6	1.4165	1.0005	MPCP3_ARATH	Mitochondrial phosphate carrier protein 3, mitochondrial (Mitochondrial phosphate transporter 3) (MPT3) (Phosphate transporter 3;1)	MPT3 AT5 PHT3;1 At5g14040 MUA22_4
23	A0A1P8B068	1.4294	1.1983	A0A1P8B068_ARATH	Pathogenesis-related thaumatin superfamily protein	At2g28790 F8N16.8 F8N16_8
24	P32826	1.5278	1.215	SCP49_ARATH	Serine carboxypeptidase-like 49 (EC 3.4.16.-)	SCPL49 At3g10410 F13M14.32
25	Q02166	1.5416	1.2381	TRPD_ARATH	Anthranilate phosphoribosyltransferase, chloroplastic (EC 2.4.2.18)	PAT1 At5g17990 MCM23.6
26	O80948	1.6376	1.663	JAL23_ARATH	Jacalin-related lectin 23 (Myrosinase-binding protein-like At2g39330)	JAL23 At2g39330 T16B24.3
27	Q94AW8	1.6921	1.3575	DNAJ3_ARATH	Chaperone protein dnaJ 3 (AtDjA3) (AtJ3)	ATJ3 A3 J3 At3g44110 F26G5.60
28	Q9SGE0	1.7291	1.5534	AXS2_ARATH	UDP-D-apiose/UDP-D-xylose synthase 2	AXS2 At1g08200 T23G18.6
29	Q9SAV1	1.8319	1.7907	JAL6_ARATH	Myrosinase-binding protein 2 (Jacalin-related lectin 6) (Myrosinase-binding protein-like At1g52030) (MBP)	F-ATMBP JAL6 MBP2 At1g52030 F5F19.9
30	Q9FIE8	1.8665	1.8031	UXS3_ARATH	UDP-glucuronic acid decarboxylase 3 (EC 4.1.1.35) (UDP-XYL synthase 3) (UDP-glucuronate decarboxylase 3) (UGD) (UXS-3)	UXS3 At5g59290 MNC17.20
31	Q0WNJ6	1.9307	2.0742	CLAH1_ARATH	Clathrin heavy chain 1	CHC1 At3g11130 F11B9.30 F9F8.6
32	Q9SD79	2.3243	1.9231	Q9SD79_ARATH	Wiskott-aldrich syndrome family protein, putative (DUF1118)	RIQ1 F13G24.250 At5g08050 T22D6.3
33	Q8VZH2	2.4832	2.3615	APM1_ARATH	Aminopeptidase M1 (EC 3.4.11.2) (Alpha-aminoacylpeptide hydrolase)	APM1 At4g33090 F4I10_20
34	Q9LYT7	2.5516	2.3967	LEUD2_ARATH	3-isopropylmalate dehydratase small subunit 3 (EC 4.2.1.33) (2-(omega-methylthio)alkylmalate dehydratase small subunit 3) (EC 4.2.1.170) (AtLEUD2) (Isopropylmalate isomerase 1) (Isopropylmalate isomerase small subunit 3) (IPMI SSU3) (Methylthioalkylmalate isomerase small subunit) (MAM-IS)	SSU3 IPMI1 LEUD2 At3g58990 F17J16_40
35	Q42525	2.8525	3.1963	HXK1_ARATH	Hexokinase-1 (EC 2.7.1.1) (Protein GLUCOSE INSENSITIVE 2)	HXK1 GIN2 At4g29130 F19B15.160
36	O80501	2.8778	2.785	RAH1B_ARATH	Ras-related protein RABH1b (AtRABH1b) (Ras-related protein Rab6A) (AtRab6A)	RABH1B RAB6A At2g44610 F16B22.10
37	P56801	2.976	3.1443	RR8_ARATH	Small ribosomal subunit protein uS8c (30S ribosomal protein S8, chloroplastic)	rps8 AtCg00770
38	Q38833	3.0128	3.6727	CHLG_ARATH	Chlorophyll synthase, chloroplastic (EC 2.5.1.62) (Polyprenyl transferase) (Protein G4) (AtG4)	CHLG G4 At3g51820 ATEM1.7
39	Q8LEV7	3.0144	3.0337	6PGL5_ARATH	Probable 6-phosphogluconolactonase 5 (6PGL5) (EC 3.1.1.31)	PGL5 At5g24420 K16H17.13
40	Q9SGY2	3.0644	3.2786	ACLA1_ARATH	ATP-citrate synthase alpha chain protein 1 (ATP-citrate synthase A-1) (EC 2.3.3.8) (ATP-citrate lyase A-1) (Citrate cleavage enzyme A-1)	ACLA-1 At1g10670 F20B24.11
41	Q8VZM7	3.1388	2.8232	POLL1_ARATH	Putative ion channel POLLUX-like 1	At5g02940 F9G14.250
42	Q9C5N2	3.1467	3.5708	TMN9_ARATH	Transmembrane 9 superfamily member 9 (Endomembrane protein 2) (Transmembrane nine protein 9) (AtTMN9)	TMN9 EMP2 At5g25100 T11H3_110
43	Q9FFK3	3.4887	3.2203	EGY2_ARATH	Probable zinc metalloprotease EGY2, chloroplastic (EC 3.4.24.-) (Protein ETHYLENE-DEPENDENT GRAVITROPISM-DEFICIENT AND YELLOW-GREEN 2)	EGY2 At5g05740 MJJ3.15
44	Q94A52	3.5331	2.8238	RH2_ARATH	Eukaryotic initiation factor 4A-III homolog (AteIF4AIII) (eIF-4A-III) (eIF4A-III) (EC 3.6.4.13) (DEAD-box ATP-dependent RNA helicase 2) (AtRH02)	EIF4A3 RH2 At3g19760 MMB12.25 MMB12.4
45	Q0WW26	3.5896	3.861	COPG_ARATH	Coatomer subunit gamma (Gamma-coat protein) (Gamma-COP)	At4g34450 T4L20.30
46	O64745	4.076	3.3823	BBE16_ARATH	Berberine bridge enzyme-like 16 (AtBBE-like 16) (EC 1.1.1.-)	At2g34810 F19I3.4
47	Q9C9P3	4.1932	4.222	Q9C9P3_ARATH	ADP-glucose pyrophosphorylase family protein (At1g74910/F9E10_24) (Putative GDP-mannose pyrophosphorylase; 64911-67597)	KJC1 F9E10.24 At1g74910 F25A4.12 F25A4_12
48	O48676	4.2263	3.765	U74B1_ARATH	UDP-glycosyltransferase 74B1 (N-hydroxythioamide S-beta-glucosyltransferase) (EC 2.4.1.195) (Thiohydroximate S-glucosyltransferase)	UGT74B1 At1g24100 F3I6.2
49	P59230	4.3854	4.2919	R10A2_ARATH	Large ribosomal subunit protein uL1y (60S ribosomal protein L10a-2)	RPL10AB At2g27530 F10A12.22 F15K20.37
50	Q9C5N8	4.5667	4.6993	GDL20_ARATH	GDSL esterase/lipase At1g54020 (EC 3.1.1.-) (Extracellular lipase At1g54020)	At1g54020 F15I1.10
51	Q06611	4.6401	4.8957	PIP12_ARATH	Aquaporin PIP1-2 (AtPIP1;2) (Plasma membrane intrinsic protein 1b) (PIP1b) (Transmembrane protein A) (AthH2) (TMP-A)	PIP1-2 PIP1B TMPA At2g45960 F4I18.6
52	O04630	4.6685	4.8736	SYTM1_ARATH	Threonine--tRNA ligase, mitochondrial 1 (EC 6.1.1.3) (AtSYT1) (Threonyl-tRNA synthetase) (ThrRS)	THRRS At5g26830 F2P16.7
53	O22788	4.7765	4.4494	PXG3_ARATH	Probable peroxygenase 3 (AtPXG3) (EC 1.11.2.3) (Caleosin-3) (Protein RESPONSIVE TO DESICCATION 20)	PXG3 CLO3 RD20 At2g33380 F4P9.15
54	Q9C827	5.1492	3.5359	COB22_ARATH	Coatomer subunit beta'-2 (Beta'-coat protein 2) (Beta'-COP 2)	At1g52360 F19K6.16
55	P31414	5.3161	4.8006	AVP1_ARATH	Pyrophosphate-energized vacuolar membrane proton pump 1 (EC 7.1.3.1) (Pyrophosphate-energized inorganic pyrophosphatase 1) (H(+)-PPase 1) (Vacuolar proton pyrophosphatase 1) (Vacuolar proton pyrophosphatase 3)	AVP1 AVP AVP-3 AVP3 At1g15690 F7H2.3
56	Q9LY74	5.691	6.4426	BQMT_ARATH	2-methyl-6-phytyl-1,4-hydroquinone methyltransferase, chloroplastic (EC 2.1.1.295) (37 kDa inner envelope membrane protein) (E37) (MPBQ/MSBQ methyltransferase) (Protein ALBINO OR PALE GREEN MUTANT 1) (Protein INNER ENVELOPE PROTEIN 37) (Protein VITAMIN E DEFECTIVE 3)	VTE3 APG1 IE37 At3g63410 MAA21.40
57	Q9SJT9	5.7003	4.5955	COPA2_ARATH	Coatomer subunit alpha-2 (Alpha-coat protein 2) (Alpha-COP 2)	At2g21390 F3K23.15
58	P56808	6.1382	5.4029	RR19_ARATH	Small ribosomal subunit protein uS19c (30S ribosomal protein S19, chloroplastic)	rps19 AtCg00820
59	Q9LHD9	6.2363	5.7134	U496C_ARATH	UPF0496 protein At3g28270	At3g28270 MZF16.5
60	Q9C522	6.3925	6.2772	ACLB1_ARATH	ATP-citrate synthase beta chain protein 1 (ATP-citrate synthase B-1) (EC 2.3.3.8) (ATP-citrate lyase B-1) (Citrate cleavage enzyme B-1)	ACLB-1 At3g06650 F5E6.2 T8E24.7

### Sheet: Sheet2
102 common downregulated proteins in "D-RPF2-OE" and "D-RPF2-RNAi":
S. No.	Proteins	RPF2-OE	RPF2-RNAi	Entry Name	Protein names	Gene Names
1	O04090	-5.2747	-5.2607	FER1_ARATH	Ferredoxin-1, chloroplastic (AtFd1)	FD1 PETF2 At1g10960 T19D16.12
2	Q9ZWA8	-5.1077	-5.0929	FLA9_ARATH	Fasciclin-like arabinogalactan protein 9	FLA9 At1g03870 F21M11.20
3	P42759	-4.4462	-3.0146	ERD10_ARATH	Dehydrin ERD10 (Low-temperature-induced protein LTI45)	ERD10 LTI29 LTI45 At1g20450 F5M15.21 F5M15_20
4	Q94F00	-4.1046	-2.3727	IMPL1_ARATH	Phosphatase IMPL1, chloroplastic (EC 3.1.3.25) (Protein MYO-INOSITOL MONOPHOSPHATASE-LIKE 1)	IMPL1 At1g31190 F28K20.15
5	Q9C8L4	-3.7251	-1.4632	ETHE1_ARATH	Persulfide dioxygenase ETHE1 homolog, mitochondrial (EC 1.13.11.18) (Glyoxalase II) (Glx II) (Sulfur dioxygenase ETHE1)	GLY3 At1g53580 F22G10.9 T3F20.11
6	P42770	-3.3985	-2.4125	GSHRP_ARATH	Glutathione reductase, chloroplastic (GR) (GRase) (EC 1.8.1.7) (Protein EMBRYO DEFECTIVE 2360)	EMB2360 At3g54660 T5N23_20
7	Q06738	-3.2398	-5.3974	RD29A_ARATH	Low-temperature-induced 78 kDa protein (Desiccation-responsive protein 29A)	RD29A COR78 LTI140 LTI78 At5g52310 K24M7.4
8	Q84MC0	-2.9913	-4.8806	UGPI4_ARATH	Uncharacterized GPI-anchored protein At3g06035	At3g06035 24F17.7
9	Q9M2W2	-2.8982	-2.9694	GSTL2_ARATH	Glutathione S-transferase L2, chloroplastic (AtGSTL2) (EC 2.5.1.18) (GST class-lambda member 2)	GSTL2 At3g55040 T15C9.60
10	P25858	-2.6298	-5.0859	G3PC1_ARATH	Glyceraldehyde-3-phosphate dehydrogenase GAPC1, cytosolic (EC 1.2.1.12) (NAD-dependent glyceraldehydephosphate dehydrogenase C subunit 1)	GAPC1 GAPC GAPDH At3g04120 T6K12.26
11	Q9S7I3	-2.1296	-2.2773	NLTP2_ARATH	Non-specific lipid-transfer protein 2 (LTP 2) (Protein CELL GROWTH DEFECT FACTOR 3)	LTP2 CDF3 At2g38530 T6A23.27
12	Q9LJU1	-1.9975	-3.1122	ENL09_ARATH	Early nodulin-like protein 9 (AtENODL9) (Phytocyanin-like protein ENODL9) (Sieve elements-specific ENOD protein)	ENODL9 EN9 SE-ENOD At3g20570 K10D20.11
13	O81439	-1.8816	-1.1839	PAP1_ARATH	Probable plastid-lipid-associated protein 1, chloroplastic (AtPap1) (Fibrillin-1a) (Plastoglobulin 35) (AtPGL35)	PAP1 FBN1a FIB1a PGL35 At4g04020 T24H24.16
14	Q9LE22	-1.8285	-1.6148	CML27_ARATH	Probable calcium-binding protein CML27 (Calmodulin-like protein 27)	CML27 At1g18210 T10F20.22 T10O22.19
15	F4ISU2	-1.7795	-2.6505	F4ISU2_ARATH	Early endosome antigen	PICC At2g32240 F22D22.1 F22D22_1
16	Q9SU40	-1.7226	-2.0148	SKU5_ARATH	Monocopper oxidase-like protein SKU5 (Skewed roots)	SKU5 At4g12420 T1P17.10
17	Q9C8D6	-1.7078	-1.8546	THN24_ARATH	Probable thionin-2.4	At1g66100 F15E12.20
18	O22914	-1.6521	-1.784	CP121_ARATH	Calvin cycle protein CP12-1, chloroplastic (CP12 domain-containing protein 1) (Chloroplast protein 12-1)	CP12-1 At2g47400 T8I13.24
19	Q9C7F7	-1.6283	-2.153	LTPG1_ARATH	Non-specific lipid transfer protein GPI-anchored 1 (AtLTPG-1) (Protein LTP-GPI-ANCHORED 1)	LTPG1 LTPG At1g27950 F13K9.6
20	Q9ZNT7	-1.514	-1.0073	PHB2_ARATH	Prohibitin-2, mitochondrial (Atphb2)	PHB2 At1g03860 F21M11.21
21	P42699	-1.5137	-1.5557	PLAS2_ARATH	Plastocyanin major isoform, chloroplastic (DNA-damage-repair/toleration protein DRT112)	DRT112 At1g20340 F14O10.6 F14O10_4 K3F10TP
22	Q9LZP9	-1.4817	-1.354	CP122_ARATH	Calvin cycle protein CP12-2, chloroplastic (CP12 domain-containing protein 2) (Chloroplast protein 12-2)	CP12-2 At3g62410 T12C14.110
23	Q8LPJ3	-1.4215	-0.79018	MANA2_ARATH	Probable alpha-mannosidase At5g13980 (EC 3.2.1.24)	At5g13980 MAC12.5
24	Q9SW33	-1.3763	-2.4852	TL1Y_ARATH	Thylakoid lumenal 17.9 kDa protein, chloroplastic	At4g24930 F13M23.70
25	Q9STS7	-1.3218	-3.8146	CHL_ARATH	Chloroplastic lipocalin (AtCHL)	CHL At3g47860 T23J7.190
26	Q56ZI2	-1.2929	-1.6016	PATL2_ARATH	Patellin-2	PATL2 At1g22530 F12K8.13
27	Q9XJ36	-1.2789	-0.97069	CLPR2_ARATH	ATP-dependent Clp protease proteolytic subunit-related protein 2, chloroplastic (ClpR2) (nClpP2)	CLPR2 NCLPP2 At1g12410 F5O11.13
28	Q9SKX4	-1.2232	-1.3117	RK3A_ARATH	Large ribosomal subunit protein uL3c (50S ribosomal protein L3-1, chloroplastic)	RPL3A At2g43030 MFL8.11
29	Q9SK39	-1.2092	-1.344	SBP3_ARATH	Probable steroid-binding protein 3 (AtMP3) (Membrane-associated progesterone-binding protein 2) (AtMAPR2)	MP3 MAPR2 At2g24940 F27C12.14
30	Q7Y208	-1.1969	-1.0914	GPDL1_ARATH	Glycerophosphodiester phosphodiesterase GDPDL1 (EC 3.1.4.46) (Glycerophosphodiester phosphodiesterase-like 1) (ATGDPDL1) (Glycerophosphodiesterase-like 3) (Protein SHV3-LIKE 2)	GDPDL1 GDPL3 SVL2 At1g66970 F1O19.5
31	O04496	-1.1947	-1.2391	AED3_ARATH	Aspartyl protease AED3 (EC 3.4.23.-) (Apoplastic EDS1-dependent protein 3)	AED3 At1g09750 F21M12.13
32	F4I082	-1.1904	-1.2196	LTPG6_ARATH	Non-specific lipid transfer protein GPI-anchored 6 (AtLTPG-6) (Protein LTP-GPI-ANCHORED 6) (Xylogen like protein 6) (AtXYLP6) (AtXYP12)	LTPG6 XYLP6 XYP12 At1g55260 F7A10.16
33	Q38935	-1.1847	-0.67931	FK151_ARATH	Peptidyl-prolyl cis-trans isomerase FKBP15-1 (PPIase FKBP15-1) (EC 5.2.1.8) (15 kDa FK506-binding protein) (15 kDa FKBP) (FK506-binding protein 15-1) (AtFKBP15-1) (FK506-binding protein 2-1) (Immunophilin FKBP15-1) (Rotamase)	FKBP15-1 At3g25220 MJL12.17
34	Q9LU85	-1.168	-1.4362	PAP4_ARATH	Probable plastid-lipid-associated protein 4, chloroplastic (Fibrillin-3a) (Plastoglobulin 25) (AtPGL25)	PAP4 FBN3a FIB3a PGL25 At3g26070 MPE11.24
35	Q42328	-1.1655	-1.3226	DF195_ARATH	Defensin-like protein 195 (ATTp) (Trypsin inhibitor ATTI-1) (diDi 4T-1)	ATTI1 At2g43510 T01O24.25
36	Q501G7	-1.1616	-0.59785	Q501G7_ARATH	Alpha/beta-Hydrolases superfamily protein (At4g17470)	CRSH DL4770C At4g17470 FCAALL.11
37	Q9LY66	-1.1509	-0.86435	RK1_ARATH	Large ribosomal subunit protein uL1c (50S ribosomal protein L1, chloroplastic) (CL1)	RPL1 At3g63490 MAA21_120
38	Q9LTX9	-1.1365	-1.1487	HSP7G_ARATH	Heat shock 70 kDa protein 7, chloroplastic (Chloroplast heat shock protein 70-2) (cpHsc70-2) (Heat shock protein 70-7) (AtHsp70-7)	HSP70-7 CPHSC70-2 HSC70-7 At5g49910 K9P8.5
39	Q9ZUC1	-1.0959	-1.1028	AOR_ARATH	NADPH-dependent alkenal/one oxidoreductase, chloroplastic (AtAOR) (EC 1.3.1.-)	AOR At1g23740 F5O8.29
40	Q94F20	-1.084	-1.075	DGR2_ARATH	Protein DUF642 L-GALACTONO-1,4-LACTONE-RESPONSIVE GENE 2 (DUF642 L-GalL-RESPONSIVE GENE 2)	DGR2 At5g25460 F18G18.200
41	P82538	-1.081	-0.99343	PPL1_ARATH	PsbP-like protein 1, chloroplastic (OEC23-like protein 4) (PsbP-related thylakoid lumenal protein 2)	PPL1 At3g55330 T26I12.210
42	Q9XI42	-1.0536	-0.82607	Q9XI42_ARATH	F9L1.21 protein (Translation machinery associated TMA7)	At1g15270 At1g15270/F9L1.21 F9L1.21 F9L1_21
43	Q9SIP1	-1.0482	-1.2614	UP3_ARATH	Stress-response A/B barrel domain-containing protein UP3 (Unknown protein 3)	UP3 At2g31670
44	Q9M1X0	-1.0402	-0.95631	RRFC_ARATH	Ribosome-recycling factor, chloroplastic (RRF) (CpFrr) (RRFHCP) (Ribosome-releasing factor, chloroplastic)	RRF At3g63190 F16M2_40
45	P25864	-1.0225	-1.0631	RK9_ARATH	Large ribosomal subunit protein bL9c (50S ribosomal protein L9, chloroplastic) (CL9)	RPL9 At3g44890 F28D10_80
46	Q9XFT3	-1.0196	-1.0581	PSBQ1_ARATH	Oxygen-evolving enhancer protein 3-1, chloroplastic (OEE3) (16 kDa subunit of oxygen evolving system of photosystem II) (OEC 16 kDa subunit)	PSBQ1 PSBQ PSBQA At4g21280 F7J7.220 T6K22.20
47	Q9SXE9	-1.0169	-1.2989	CCAP1_ARATH	Cytosolic calcium-binding protein 1 (Cytosolic Ca(2+)-binding protein 1)	CCaP1 At1g62480 T3P18.4
48	Q9SK27	-1.0066	-1.1187	ENL14_ARATH	Early nodulin-like protein 14 (AtENODL14) (Early nodulin like protein 1) (Phytocyanin-like protein ENODL14)	ENODL14 EN14 At2g25060 F27C12.2
49	O80504	-1.0048	-1.156	CH102_ARATH	10 kDa chaperonin 2, chloroplastic (Chloroplast chaperonin 10) (Chl-Cpn10)	CPN10-2 CPN10 At2g44650
50	Q9C5R8	-1.0047	-1.0347	BAS1B_ARATH	2-Cys peroxiredoxin BAS1-like, chloroplastic (2-Cys Prx B) (2-Cys peroxiredoxin B) (EC 1.11.1.24) (Thiol-specific antioxidant protein B) (Thioredoxin-dependent peroxiredoxin BAS1-like)	At5g06290 MHF15.19
51	O22160	-1.0013	-0.98693	TL15A_ARATH	Thylakoid lumenal 15 kDa protein 1, chloroplastic (p15)	At2g44920 T13E15.7
52	P34893	-0.99499	-0.95786	CH10_ARATH	10 kDa chaperonin, mitochondrial (Chaperonin 10) (CPN10) (Protein groES)	CPN10 At1g14980 T15D22.2
53	P25855	-0.98977	-1.0254	GCSH1_ARATH	Glycine cleavage system H protein 1, mitochondrial	GDH1 GCDH GDCH GDCSH At2g35370 T32F12.25
54	Q8VYI9	-0.98634	-0.75216	LTG31_ARATH	Non-specific lipid transfer protein GPI-anchored 31 (AtLTPG-31) (Protein LTP-GPI-ANCHORED 31) (Xylogen protein 1) (AtXYP1)	LTPG31 XYP1 At5g64080 MHJ24.6
55	Q9SSA5	-0.96564	-0.99061	CYP38_ARATH	Peptidyl-prolyl cis-trans isomerase CYP38, chloroplastic (PPIase CYP38) (EC 5.2.1.8) (Rotamase CYP38) (Thylakoid lumen PPIase)	CYP38 At3g01480 F4P13.3
56	Q9T076	-0.94629	-1.1507	ENL02_ARATH	Early nodulin-like protein 2 (AtENODL2) (Phytocyanin-like protein ENODL2)	ENODL2 EN2 At4g27520 T29A15.10
57	Q8VYM4	-0.94445	-0.91909	PSRP2_ARATH	Small ribosomal subunit protein cS22 (30S ribosomal protein 2, chloroplastic) (Chloroplastic small ribosomal subunit protein cS22) (Plastid-specific 30S ribosomal protein 2, chloroplastic) (PSRP-2)	PSRP2 At3g52150 F4F15.260
58	Q9FT52	-0.94345	-0.90917	ATP5H_ARATH	ATP synthase subunit d, mitochondrial (ATPase subunit d)	At3g52300 T25B15.70
59	Q96262	-0.94321	-1.0647	PCAP1_ARATH	Plasma membrane-associated cation-binding protein 1 (AtPCAP1) (Microtubule-destabilizing protein 25)	PCAP1 MDP25 At4g20260 F1C12.180
60	Q9SIN5	-0.93881	-1.2824	CR15B_ARATH	Protein COLD-REGULATED 15B, chloroplastic (AtCOR15B)	COR15B At2g42530 F14N22
61	Q9SYE2	-0.93371	-0.9818	Q9SYE2_ARATH	At1g51400/F5D21_10 (F11M15.26 protein) (Photosystem II 5 kD protein)	F11M15.26 At1g51400 F5D21.10 F5D21_10
62	O82514	-0.92051	-0.88622	KAD4_ARATH	Adenylate kinase 4 (AK 4) (EC 2.7.4.3) (ATP-AMP transphosphorylase 4) (ATP:AMP phosphotransferase) (Adenylate monophosphate kinase 4) (AMK4)	ADK1 At5g63400 MLE2.3
63	O48737	-0.91804	-0.87202	TRXM1_ARATH	Thioredoxin M1, chloroplastic (AtTrxm1)	At1g03680 F21B7.28 F21B7_7
64	Q9C5D0	-0.91308	-0.84839	CBSX2_ARATH	CBS domain-containing protein CBSX2, chloroplastic (CBS domain-containing protein 1) (AtCDCP1) (Protein LOSS OF THE TIMING OF ET AND JA BIOSYNTHESIS 1) (AtLEJ1)	CBSX2 CDCP1 At4g34120 F28A23.120
65	Q9XGM1	-0.9073	-1.1946	VATD_ARATH	V-type proton ATPase subunit D (V-ATPase subunit D) (Vacuolar H(+)-ATPase subunit D) (Vacuolar proton pump subunit D)	VHA-D VATD VATPD At3g58730 T20N10_80
66	Q9SD66	-0.90602	-1.1813	Q9SD66_ARATH	Thylakoid soluble phosphoprotein	F13I12.120 At3g47070
67	A0A1P8AWX3	-0.89414	-0.67613	A0A1P8AWX3_ARATH	Leucine-rich repeat (LRR) family protein	At1g33590 T1E4.3 T1E4_3
68	Q9XJ35	-0.89064	-1.9461	CLPR1_ARATH	ATP-dependent Clp protease proteolytic subunit-related protein 1, chloroplastic (ClpR1) (Protein SUPPRESSOR OF VARIEGATION 2) (nClpP5)	CLPR1 NCLPP5 SVR2 At1g49970 F2J10.14
69	Q9S7L9	-0.89009	-0.89224	CX6B1_ARATH	Cytochrome c oxidase subunit 6b-1 (AtCOX6b-1)	COX6B-1 At1g22450 F12K8.20
70	Q9SJ81	-0.87601	-1.3043	FLA7_ARATH	Fasciclin-like arabinogalactan protein 7	FLA7 At2g04780 F28I8.18
71	Q9SKC9	-0.87502	-1.0334	NDUB7_ARATH	NADH dehydrogenase [ubiquinone] 1 beta subcomplex subunit 7	At2g02050 F14H20.12
72	Q9FGS0	-0.86355	-0.92523	CP31B_ARATH	RNA-binding protein CP31B, chloroplastic	CP31B At5g50250 K6A12.11
73	P21276	-0.86347	-0.91319	SODF1_ARATH	Superoxide dismutase [Fe] 1, chloroplastic (EC 1.15.1.1) (Protein FE SUPEROXIDE DISMUTASE 1) (FeSOD)	FSD1 SODB At4g25100 F13M23.240
74	Q9LZ06	-0.85981	-1.1151	GSTL3_ARATH	Glutathione S-transferase L3 (AtGSTL3) (EC 2.5.1.18) (GST class-lambda member 3)	GSTL3 At5g02790 F9G14.100
75	Q9LQL0	-0.85025	-0.86241	GCSH3_ARATH	Glycine cleavage system H protein 3, mitochondrial	GDH3 At1g32470 F5D14.25
76	Q9SW21	-0.8499	-0.98246	ACP4_ARATH	Acyl carrier protein 4, chloroplastic	ACP4 ACL1.4 At4g25050 F13M23.190
77	Q94BT2	-0.84787	-1.0234	AIR12_ARATH	Auxin-induced in root cultures protein 12	AIR12 At3g07390 F21O3_10
78	O65282	-0.83736	-0.92198	CH20_ARATH	20 kDa chaperonin, chloroplastic (Chaperonin 10) (Ch-CPN10) (Cpn10) (Chaperonin 20) (Protein Cpn21)	CPN20 CHCPN10 CPN21 At5g20720 T1M15.120
79	Q01908	-0.83344	-0.78809	ATPG1_ARATH	ATP synthase gamma chain 1, chloroplastic (F-ATPase gamma subunit 1)	ATPC1 At4g04640 T19J18.4
80	Q9LU86	-0.82037	-0.94399	PRXQ_ARATH	Peroxiredoxin Q, chloroplastic (EC 1.11.1.24) (Thioredoxin peroxidase) (Thioredoxin-dependent peroxiredoxin Q)	PRXQ At3g26060 MPE11_21
81	Q96291	-0.80393	-0.83444	BAS1A_ARATH	2-Cys peroxiredoxin BAS1, chloroplastic (2-Cys Prx A) (2-Cys peroxiredoxin A) (EC 1.11.1.24) (Thiol-specific antioxidant protein A) (Thioredoxin-dependent peroxiredoxin BAS1)	BAS1 At3g11630 F24K9.28 T19F11.3
82	P37702	-0.78113	-0.8597	BGL38_ARATH	Myrosinase 1 (EC 3.2.1.147) (Beta-glucosidase 38) (AtBGLU38) (EC 3.2.1.21) (Sinigrinase 1) (Thioglucosidase 1)	TGG1 BGLU38 At5g26000 T1N24.7
83	Q8VZW6	-0.78003	-0.9541	Q8VZW6_ARATH	Elongation factor P (EF-P) family protein (Putative elongation factor P (EF-P))	At3g08740
84	Q94EG6	-0.77814	-0.94057	Y5224_ARATH	Uncharacterized protein At5g02240	At5g02240 T7H20_290
85	Q682T9	-0.77528	-0.81575	CALM5_ARATH	Calmodulin-5 (CaM-5)	CAM5 TCH1 At2g27030 T20P8.8
86	Q39195	-0.76829	-0.87299	PST2_ARATH	Photosystem II 5 kDa protein, chloroplastic (PSII-T) (Nuclear encoded psbT) (PsbTn)	PSBT At3g21055 MSA6.9
87	P23321	-0.75513	-0.87955	PSBO1_ARATH	Oxygen-evolving enhancer protein 1-1, chloroplastic (OEE1) (33 kDa subunit of oxygen evolving system of photosystem II) (33 kDa thylakoid membrane protein) (Manganese-stabilizing protein 1) (MSP-1) (OEC 33 kDa subunit)	PSBO1 OEC33 PSBO At5g66570 K1F13.25
88	Q9SZ11	-0.75242	-0.63451	GPDL3_ARATH	Glycerophosphodiester phosphodiesterase GDPDL3 (EC 3.1.4.46) (Glycerophosphodiester phosphodiesterase-like 3) (ATGDPDL3) (Glycerophosphodiesterase-like 2) (Protein MUTANT ROOT HAIR 5) (Protein SHAVEN 3)	GDPDL3 GPDL2 MRH5 SHV3 At4g26690 F10M23.30
89	Q9SEU8	-0.74543	-0.89112	TRXM2_ARATH	Thioredoxin M2, chloroplastic (AtTrxm2)	TRXM2 At4g03520 F9H3.15 T5L23.1
90	Q9M7T0	-0.73874	-0.92431	PRX2F_ARATH	Peroxiredoxin-2F, mitochondrial (EC 1.11.1.25) (Glutaredoxin-dependent peroxiredoxin) (Peroxiredoxin IIF) (Thioredoxin peroxidase 2F)	PRXIIF At3g06050 F24F17.3
91	P36212	-0.71829	-0.84517	RK123_ARATH	Large ribosomal subunit protein bL12cx (50S ribosomal protein L12-3, chloroplastic) (CL12-C)	RPL12C At3g27850 K16N12.7 K16N2.21
92	Q9SSS9	-0.71404	-0.82205	ATPD_ARATH	ATP synthase subunit delta, chloroplastic (ATP synthase F(1) sector subunit delta) (F-type ATPase subunit delta)	ATPD At4g09650 T25P22.90
93	Q41932	-0.68197	-0.83297	PSBQ2_ARATH	Oxygen-evolving enhancer protein 3-2, chloroplastic (OEE3) (16 kDa subunit of oxygen evolving system of photosystem II) (OEC 16 kDa subunit)	PSBQ2 PSBQB At4g05180 C17L7.100
94	Q9M2U7	-0.66285	-0.79149	Q9M2U7_ARATH	AT3g54400/T12E18_90 (Eukaryotic aspartyl protease family protein) (Nucleoid DNA-binding-like protein)	T12E18_90 At3g54400 T14E10.1
95	Q56WK6	-0.66043	-0.85231	PATL1_ARATH	Patellin-1	PATL1 At1g72150 T9N14.1
96	Q9S841	-0.64356	-0.65673	PSBO2_ARATH	Oxygen-evolving enhancer protein 1-2, chloroplastic (OEE1) (33 kDa subunit of oxygen evolving system of photosystem II) (33 kDa thylakoid membrane protein) (Manganese-stabilizing protein 2) (MSP-2) (OEC 33 kDa subunit)	PSBO2 At3g50820 F18B3.100
97	Q9STW6	-0.62776	-0.72506	HSP7F_ARATH	Heat shock 70 kDa protein 6, chloroplastic (Chloroplast heat shock protein 70-1) (cpHsc70-1) (Heat shock protein 70-6) (AtHsp70-6)	HSP70-6 CPHSC70-1 At4g24280 T22A6.110
98	P46283	-0.60661	-0.62201	S17P_ARATH	Sedoheptulose-1,7-bisphosphatase, chloroplastic (EC 3.1.3.37) (SED(1,7)P2ase) (Sedoheptulose bisphosphatase) (SBPase)	At3g55800 F1I16_210
99	Q9FZ47	-0.59988	-0.59636	ACR11_ARATH	ACT domain-containing protein ACR11 (Protein ACT DOMAIN REPEATS 11)	ACR11 At1g16880 F6I1.12
100	P43297	-0.5994	-0.77244	RD21A_ARATH	Cysteine proteinase RD21A (EC 3.4.22.-) (Protein RESPONSIVE TO DEHYDRATION 21) (RD21)	RD21A At1g47128 F2G19.31
101	Q93VK7	-0.59206	-0.63848	Q93VK7_ARATH	AT5g14910/F2G14_30 (Heavy metal transport/detoxification superfamily protein)	At5g14910 F2G14.30 F2G14_30
102	P19366	-0.58563	-0.59049	ATPB_ARATH	ATP synthase subunit beta, chloroplastic (EC 7.1.2.2) (ATP synthase F1 sector subunit beta) (F-ATPase subunit beta)	atpB AtCg00480

### Sheet: Sheet3
5 common elements in "D-RPL10-OE-U" and "D-RPL10-RNAi-U":
S. No.	Proteins	RPL10-OE	RPL10-RNAi	Entry Name	Protein names	Gene Names
1	Q94AW8	1.232	1.4959	DNAJ3_ARATH	Chaperone protein dnaJ 3 (AtDjA3) (AtJ3)	ATJ3 A3 J3 At3g44110 F26G5.60
2	O22791	2.6829	4.2862	O22791_ARATH	Putative RNA-binding protein (RNA-binding (RRM/RBD/RNP motifs) family protein)	RBGD2 At2g33410 F4P9.18 F4P9_18
3	P56808	3.9545	3.7936	RR19_ARATH	Small ribosomal subunit protein uS19c (30S ribosomal protein S19, chloroplastic)	rps19 AtCg00820
4	Q39099	3.964	4.4894	XTH4_ARATH	Xyloglucan endotransglucosylase/hydrolase protein 4 (At-XTH4) (XTH-4) (EC 2.4.1.207)	XTH4 EXGT-A1 EXT At2g06850 T9F8.4
5	Q9C522	5.8911	5.6278	ACLB1_ARATH	ATP-citrate synthase beta chain protein 1 (ATP-citrate synthase B-1) (EC 2.3.3.8) (ATP-citrate lyase B-1) (Citrate cleavage enzyme B-1)	ACLB-1 At3g06650 F5E6.2 T8E24.7

### Sheet: Sheet4
40 common elements in "D-RPL10-OE-D" and "D-RPL10-RNAi-D":
S. No.	Proteins	RPL10-OE	RPL10-RNAi	Entry Name	Protein names	Gene Names
1	P25858	-2.681	-3.8557	G3PC1_ARATH	Glyceraldehyde-3-phosphate dehydrogenase GAPC1, cytosolic (EC 1.2.1.12) (NAD-dependent glyceraldehydephosphate dehydrogenase C subunit 1)	GAPC1 GAPC GAPDH At3g04120 T6K12.26
2	Q9LK72	-1.823	-5.3296	LECT5_ARATH	Lectin-like protein At3g16530	At3g16530 MDC8.16
3	Q9FF98	-1.7712	-1.2488	ML3_ARATH	MD-2-related lipid-recognition protein 3	ML3 UQI3 At5g23820 MRO11.14
4	Q96520	-1.5928	-1.255	PER12_ARATH	Peroxidase 12 (Atperox P12) (EC 1.11.1.7) (ATP4a) (PRXR6)	PER12 P12 At1g71695 F14O23.6 F26A9.5
5	P42699	-1.5686	-0.81635	PLAS2_ARATH	Plastocyanin major isoform, chloroplastic (DNA-damage-repair/toleration protein DRT112)	DRT112 At1g20340 F14O10.6 F14O10_4 K3F10TP
6	Q9LVJ1	-1.4255	-0.78648	SBT14_ARATH	Subtilisin-like protease SBT1.4 (EC 3.4.21.-) (Subtilase subfamily 1 member 4) (AtSBT1.4)	SBT1.4 At3g14067 MDC16.21
7	P21276	-1.2963	-0.90738	SODF1_ARATH	Superoxide dismutase [Fe] 1, chloroplastic (EC 1.15.1.1) (Protein FE SUPEROXIDE DISMUTASE 1) (FeSOD)	FSD1 SODB At4g25100 F13M23.240
8	P37702	-1.2894	-0.88214	BGL38_ARATH	Myrosinase 1 (EC 3.2.1.147) (Beta-glucosidase 38) (AtBGLU38) (EC 3.2.1.21) (Sinigrinase 1) (Thioglucosidase 1)	TGG1 BGLU38 At5g26000 T1N24.7
9	Q9LZP9	-1.1108	-0.73638	CP122_ARATH	Calvin cycle protein CP12-2, chloroplastic (CP12 domain-containing protein 2) (Chloroplast protein 12-2)	CP12-2 At3g62410 T12C14.110
10	O22914	-1.0872	-1.037	CP121_ARATH	Calvin cycle protein CP12-1, chloroplastic (CP12 domain-containing protein 1) (Chloroplast protein 12-1)	CP12-1 At2g47400 T8I13.24
11	P36212	-1.0869	-0.62342	RK123_ARATH	Large ribosomal subunit protein bL12cx (50S ribosomal protein L12-3, chloroplastic) (CL12-C)	RPL12C At3g27850 K16N12.7 K16N2.21
12	O64903	-1.0542	-0.69997	NDK2_ARATH	Nucleoside diphosphate kinase II, chloroplastic (NDK II) (NDP kinase II) (NDPK II) (NDPK Ia) (EC 2.7.4.6)	NDPK2 At5g63310 MDC12.28
13	Q9SSS9	-1.0337	-0.73217	ATPD_ARATH	ATP synthase subunit delta, chloroplastic (ATP synthase F(1) sector subunit delta) (F-type ATPase subunit delta)	ATPD At4g09650 T25P22.90
14	O82514	-1.0059	-0.84529	KAD4_ARATH	Adenylate kinase 4 (AK 4) (EC 2.7.4.3) (ATP-AMP transphosphorylase 4) (ATP:AMP phosphotransferase) (Adenylate monophosphate kinase 4) (AMK4)	ADK1 At5g63400 MLE2.3
15	Q9SD66	-1.0033	-0.91438	Q9SD66_ARATH	Thylakoid soluble phosphoprotein	F13I12.120 At3g47070
16	Q9SMU8	-0.96408	-1.015	PER34_ARATH	Peroxidase 34 (Atperox P34) (EC 1.11.1.7) (ATPCb)	PER34 P34 PRXCB At3g49120 F2K15.3 T2J13.40
17	P34893	-0.94877	-0.71617	CH10_ARATH	10 kDa chaperonin, mitochondrial (Chaperonin 10) (CPN10) (Protein groES)	CPN10 At1g14980 T15D22.2
18	Q9SIP1	-0.92383	-0.97555	UP3_ARATH	Stress-response A/B barrel domain-containing protein UP3 (Unknown protein 3)	UP3 At2g31670
19	P23321	-0.91646	-0.72498	PSBO1_ARATH	Oxygen-evolving enhancer protein 1-1, chloroplastic (OEE1) (33 kDa subunit of oxygen evolving system of photosystem II) (33 kDa thylakoid membrane protein) (Manganese-stabilizing protein 1) (MSP-1) (OEC 33 kDa subunit)	PSBO1 OEC33 PSBO At5g66570 K1F13.25
20	Q9SQZ1	-0.91588	-0.83081	RS173_ARATH	Small ribosomal subunit protein eS17x (40S ribosomal protein S17-3)	RPS17C At3g10610 F13M14.10 F18K10.23
21	O65282	-0.90126	-0.61603	CH20_ARATH	20 kDa chaperonin, chloroplastic (Chaperonin 10) (Ch-CPN10) (Cpn10) (Chaperonin 20) (Protein Cpn21)	CPN20 CHCPN10 CPN21 At5g20720 T1M15.120
22	Q41932	-0.89008	-0.5933	PSBQ2_ARATH	Oxygen-evolving enhancer protein 3-2, chloroplastic (OEE3) (16 kDa subunit of oxygen evolving system of photosystem II) (OEC 16 kDa subunit)	PSBQ2 PSBQB At4g05180 C17L7.100
23	P27202	-0.88299	-0.67042	PSBR_ARATH	Photosystem II 10 kDa polypeptide, chloroplastic	PSBR ART1 At1g79040 YUP8H12R.34 YUP8H12R_29
24	Q9T076	-0.87238	-1.1279	ENL02_ARATH	Early nodulin-like protein 2 (AtENODL2) (Phytocyanin-like protein ENODL2)	ENODL2 EN2 At4g27520 T29A15.10
25	O48737	-0.86381	-0.75287	TRXM1_ARATH	Thioredoxin M1, chloroplastic (AtTrxm1)	At1g03680 F21B7.28 F21B7_7
26	Q39101	-0.86369	-1.0151	FRI1_ARATH	Ferritin-1, chloroplastic (AtFer1) (EC 1.16.3.1)	FER1 At5g01600 F7A7.120
27	Q9LTX9	-0.85596	-0.913	HSP7G_ARATH	Heat shock 70 kDa protein 7, chloroplastic (Chloroplast heat shock protein 70-2) (cpHsc70-2) (Heat shock protein 70-7) (AtHsp70-7)	HSP70-7 CPHSC70-2 HSC70-7 At5g49910 K9P8.5
28	Q9M7T0	-0.83417	-0.68237	PRX2F_ARATH	Peroxiredoxin-2F, mitochondrial (EC 1.11.1.25) (Glutaredoxin-dependent peroxiredoxin) (Peroxiredoxin IIF) (Thioredoxin peroxidase 2F)	PRXIIF At3g06050 F24F17.3
29	Q9SW21	-0.82815	-0.66566	ACP4_ARATH	Acyl carrier protein 4, chloroplastic	ACP4 ACL1.4 At4g25050 F13M23.190
30	Q8GWP4	-0.8122	-1.1366	Q8GWP4_ARATH	At2g21530 (SMAD/FHA domain-containing protein)	At2g21530 F3K23.29 F3K23_29
31	O65398	-0.79953	-0.70579	GLX1_ARATH	Lactoylglutathione lyase GLX1 (EC 4.4.1.5) (Glyoxalase I) (AtGLX1) (GlyI)	GLX1 At1g11840 F12F1.32
32	Q9ZST4	-0.79788	-0.91516	GLNB_ARATH	Nitrogen regulatory protein P-II homolog (Protein PII-like)	GLB1 GLNB1 At4g01900 T7B11.16
33	Q9SYE2	-0.79669	-0.79089	Q9SYE2_ARATH	At1g51400/F5D21_10 (F11M15.26 protein) (Photosystem II 5 kD protein)	F11M15.26 At1g51400 F5D21.10 F5D21_10
34	Q9LQL0	-0.79612	-0.68821	GCSH3_ARATH	Glycine cleavage system H protein 3, mitochondrial	GDH3 At1g32470 F5D14.25
35	Q9M1X0	-0.77962	-0.69925	RRFC_ARATH	Ribosome-recycling factor, chloroplastic (RRF) (CpFrr) (RRFHCP) (Ribosome-releasing factor, chloroplastic)	RRF At3g63190 F16M2_40
36	Q9SK39	-0.70349	-1.3261	SBP3_ARATH	Probable steroid-binding protein 3 (AtMP3) (Membrane-associated progesterone-binding protein 2) (AtMAPR2)	MP3 MAPR2 At2g24940 F27C12.14
37	P42760	-0.69362	-1.5627	GSTF6_ARATH	Glutathione S-transferase F6 (AtGSTF6) (EC 2.5.1.18) (AtGSTF3) (GST class-phi member 6) (Glutathione S-transferase 1) (AtGST1) (Protein EARLY RESPONSE TO DEHYDRATION 11)	GSTF6 ERD11 GST1 GSTF3 At1g02930 F22D16.7
38	P31265	-0.6564	-0.62726	TCTP1_ARATH	Translationally-controlled tumor protein 1 (TCTP1)	TCTP1 TXTP At3g16640 MGL6.10
39	P25873	-0.61975	-0.88221	RK15_ARATH	Large ribosomal subunit protein uL15c (50S ribosomal protein L15, chloroplastic) (CL15)	RPL15 At3g25920 MPE11.32 MPE11.9 MPE11_7
40	Q96300	-0.61509	-0.98892	14337_ARATH	14-3-3-like protein GF14 nu (General regulatory factor 7)	GRF7 At3g02520 F16B3.15
