## Supplemental Tables and figures for "Ribosome Processing Factor-2 Interacts with RPL10A to Regulate Selective Translation during Plant Immunity and Drought Stress": Supplememtary Data S12.xlsx

### Sheet: Sheet1
Pathway enrichment by RPF2-OE upregulated proteins
Enrichment FDR	nGenes	Pathway Genes	Fold Enrichment	Pathway	Genes
8.32e-14	33	2329	4.89332	Metabolic pathways	AXS2 ACLA-1 AlaAT1 CLH1 AT1G20950 UGT74B1 PPC1 HA1 PPC2 RGP1 ACLB-1 BGLU19 LOX2 G4 AT3G54470 IPMI1 APG1 HXK1 MTO2 AGD2 EDA9 PSAT DHS1 ATMDAR2 AT5G13430 RGP2 TRP1 PGL5 HOT5 UXS3 HDS DGL1 SDH1-1
1.6e-10	22	1272	5.97303	Biosynthesis of secondary metabolites	ACLA-1 CLH1 AT1G20950 UGT74B1 BGLU18 ACLB-1 BGLU19 LOX2 G4 IPMI1 APG1 HXK1 MTO2 AGD2 EDA9 PSAT DHS1 TRP1 PGL5 HOT5 HDS SDH1-1
1.85e-05	8	270	10.2326	Carbon metabolism	AlaAT1 PPC1 PPC2 HXK1 EDA9 PSAT PGL5 HOT5
7.86e-05	7	242	9.98946	Biosynthesis of amino acids	AlaAT1 MTO2 AGD2 EDA9 PSAT DHS1 TRP1
0.000102347	5	100	17.2675	Biosynthesis of nucleotide sugars	AXS2 RGP1 HXK1 RGP2 UXS3
0.000289693	7	322	7.50761	Ribosome	AT1G15930 RP1 EMB2296 PGY1 RPS5B RLK902 AT3G62870
0.00498434	2	15	46.0467	Vitamin B6 metabolism	MTO2 PSAT
0.00511784	3	67	15.4634	Carbon fixation in photosynthetic organisms	AlaAT1 PPC1 PPC2
0.00995073	2	26	26.5654	Glucosinolate biosynthesis	UGT74B1 IPMI1
0.0168853	3	119	8.7063	Glycolysis/Gluconeogenesis	AT1G20950 HXK1 HOT5
0.0218788	3	134	7.73172	Oxidative phosphorylation	HA1 AT5G13430 SDH1-1
0.0294893	2	57	12.1175	Pentose phosphate pathway	AT1G20950 PGL5
0.0294893	2	55	12.5582	Phenylalanine tyrosine and tryptophan biosynthesis	DHS1 TRP1
0.0294893	2	57	12.1175	Aminoacyl-tRNA biosynthesis	AT3G58140 AT5G26830
0.0332659	2	64	10.7922	Citrate cycle (TCA cycle)	ACLA-1 ACLB-1
0.0638774	3	236	4.39004	Biosynthesis of cofactors	AT3G54470 APG1 PSAT
0.140469	1	29	11.9086	Carotenoid biosynthesis	BGLU18
0.144855	2	169	4.08698	Starch and sucrose metabolism	BGLU19 HXK1
0.164987	1	37	9.33378	Cutin suberine and wax biosynthesis	RD20
0.167636	1	39	8.85513	Ubiquinone and other terpenoid-quinone biosynthesis	APG1

### Sheet: Sheet2
Pathway enrichment by RPF2-RNAi downregulated proteins
Enrichment FDR	nGenes	Pathway Genes	Fold Enrichment	Pathway	Genes
4.77816e-14	11	46	43.753	Photosynthesis	PSB27 FD1 DRT112 PSAE-2 PSBO2 PPL1 PSAD-1 ATPC1 PSBQ-2 ATPD PSBQA
2.35115e-10	41	2329	3.22097	Metabolic pathways	PSB27 AT1G08110 FD1 DRT112 COX6B IMPL1 PRK AT1G32470 GATB mMDH1 GLY3 AT1G71695 ALDH5F1 AT2G02050 PSAE-2 AT2G20420 GPX1 GDCH AT2G38380 GAPC1 MTO3 PSBO2 ATPQ GR GSTL2 PPL1 SBPASE AT3G58730 GSTF2 PSAD-1 ATPC1 PSBQ-2 ATPD PSBQA GSTL3 DHAR3 TGG1 PGM NDPK2 ADK1 PSBO1
0.000145895	7	134	9.55797	Oxidative phosphorylation	COX6B AT2G02050 ATPQ AT3G58730 ATPC1 ATPD PPa6
0.000261983	6	103	10.6583	Glutathione metabolism	GPX1 GR GSTL2 GSTF2 GSTL3 DHAR3
0.000691999	9	322	5.11398	Ribosome	RPL4 AT2G43030 RPL15 RPL12-C RPL9 EMB3126 AT4G18100 AT4G39200 AT5G65220
0.00393989	4	67	10.9234	Carbon fixation in photosynthetic organisms	PRK mMDH1 GAPC1 SBPASE
0.00453014	7	270	4.74359	Carbon metabolism	PRK AT1G32470 mMDH1 AT2G20420 GDCH GAPC1 SBPASE
0.00453014	4	75	9.75823	Phosphatidylinositol signaling system	IMPL1 CAM5 CAM2 CAM3
0.0279943	5	204	4.48448	Plant-pathogen interaction	AT1G18210 CAM5 CAM2 CEN2 CAM3
0.0339432	4	139	5.26523	MAPK signaling pathway-plant	CAM5 CAM2 CAM3 NDPK2
0.0372347	3	77	7.12858	Glyoxylate and dicarboxylate metabolism	AT1G32470 mMDH1 GDCH
0.0475433	3	87	6.3092	Purine metabolism	PGM NDPK2 ADK1
0.087531	3	113	4.85753	RNA degradation	PSRP2 mtHsc70-1 MTHSC70-2
0.150373	2	64	5.71772	Citrate cycle (TCA cycle)	mMDH1 AT2G20420
0.150373	12	1272	1.7261	Biosynthesis of secondary metabolites	IMPL1 AT1G32470 mMDH1 AT1G71695 AT2G20420 GDCH AT2G38380 GAPC1 MTO3 PGM NDPK2 ADK1
0.165366	2	70	5.22763	Glycine serine and threonine metabolism	AT1G32470 GDCH

### Sheet: Sheet3
Pathway enrichment by RPL10-OE upregulated proteins
Enrichment FDR	nGenes	Pathway Genes	Fold Enrichment	Pathway	Gene
9.53609e-06	17	2329	4.1156	Metabolic pathways	AXS2 UGE1 PGDH PPC1 AT2G31390 MS2 ACLB-1 SBP2 HDR ELI3-2 RSR4 AT5G08300 G6PD1 GSR 1 OMT1 UXS3 DGL1
0.000589035	4	100	22.5535	Biosynthesis of nucleotide sugars	AXS2 UGE1 AT2G31390 UXS3
0.000854551	10	1272	4.43268	Biosynthesis of secondary metabolites	PGDH SOT18 AT2G31390 MS2 ACLB-1 HDR ELI3-2 AT5G08300 G6PD1 OMT1
0.0104354	4	270	8.35314	Carbon metabolism	PGDH PPC1 AT5G08300 G6PD1
0.0376451	2	64	17.6199	Citrate cycle (TCA cycle)	ACLB-1 AT5G08300
0.0941703	2	124	9.09414	Cysteine and methionine metabolism	PGDH MS2
0.0941703	2	128	8.80995	Phenylpropanoid biosynthesis	ELI3-2 OMT1
0.102501	1	15	37.5891	Vitamin B6 metabolism	RSR4
0.146655	1	26	21.686	Glucosinolate biosynthesis	SOT18
0.162154	1	37	15.2388	Cutin suberine and wax biosynthesis	RD20
0.162154	1	64	8.80995	Tryptophan metabolism	OMT1
0.162154	1	67	8.41547	Carbon fixation in photosynthetic organisms	PPC1
0.162154	1	60	9.39728	Terpenoid backbone biosynthesis	HDR
0.162154	1	42	13.4247	Sulfur metabolism	SBP2
0.162154	1	57	9.89187	Aminoacyl-tRNA biosynthesis	AT5G26830
0.162154	2	322	3.50209	Ribosome	AT3G28500 AT5G47700
0.162154	2	214	5.2695	Protein processing in endoplasmic reticulum	J3 Hsp70-2
0.17203	1	77	7.32255	Glyoxylate and dicarboxylate metabolism	GSR 1
0.197813	1	103	5.47414	Glutathione metabolism	G6PD1
0.197813	1	102	5.52781	Nucleocytoplasmic transport	LOS4

### Sheet: Sheet4
Pathway enrichment by RPL10-RNAi downregulated proteins
Enrichment FDR	nGenes	Pathway Genes	Fold Enrichment	Pathway	Genes
2.78262e-07	27	2329	3.44398	Metabolic pathways	GSTF6 GLX1 DHAR1 DRT112 IMD3 IMPL1 AT1G32470 mMDH1 GLY3 AT1G71695 PSBR GDCH AT2G38380 GAPC1 PYK10 GLYR1 PRXCB GSTL2 AT3G58730 PSBQ-2 ATPD AT4G32470 GSTL3 TGG1 NDPK2 ADK1 PSBO1
2.96609e-05	9	322	8.30335	Ribosome	emb2394 AT2G43030 AT3G10610 RPL15 RPL12-C AT4G01310 AT4G18100 AT5G28060 AT5G65220
0.000240766	4	46	25.8326	Photosynthesis	DRT112 PSBR PSBQ-2 ATPD
0.00138285	4	77	15.4325	Glyoxylate and dicarboxylate metabolism	AT1G32470 mMDH1 GDCH GLYR1
0.00271836	13	1272	3.03615	Biosynthesis of secondary metabolites	IMD3 IMPL1 AT1G32470 mMDH1 AT1G71695 GDCH AT2G38380 GAPC1 PYK10 GLYR1 PRXCB NDPK2 ADK1
0.00281777	4	103	11.5369	Glutathione metabolism	GSTF6 DHAR1 GSTL2 GSTL3
0.0129889	5	270	5.50139	Carbon metabolism	AT1G32470 mMDH1 GDCH GAPC1 GLYR1
0.0477061	3	128	6.9627	Phenylpropanoid biosynthesis	AT1G71695 AT2G38380 PRXCB
0.0480074	3	134	6.65094	Oxidative phosphorylation	AT3G58730 ATPD AT4G32470
0.0870001	2	70	8.48786	Glycine serine and threonine metabolism	AT1G32470 GDCH
0.0870001	2	67	8.86792	Carbon fixation in photosynthetic organisms	mMDH1 GAPC1
0.109931	2	87	6.82932	Purine metabolism	NDPK2 ADK1
0.109931	2	84	7.07322	Nucleotide metabolism	NDPK2 ADK1
0.122044	2	96	6.18907	Pyruvate metabolism	GLX1 mMDH1
0.152422	2	113	5.25797	RNA degradation	HSP60 MTHSC70-2
0.155763	1	21	14.1464	Valine leucine and isoleucine biosynthesis	IMD3
0.155763	1	20	14.8538	Butanoate metabolism	GLYR1
0.155763	1	21	14.1464	Thiamine metabolism	ADK1
